# A root-specific NLR network confers resistance to plant parasitic nematodes

**DOI:** 10.1101/2023.12.14.571630

**Authors:** Daniel Lüdke, Toshiyuki Sakai, Jiorgos Kourelis, AmirAli Toghani, Hiroaki Adachi, Andrés Posbeyikian, Raoul Frijters, Hsuan Pai, Adeline Harant, Karin Ernst, Martin Ganal, Adriaan Verhage, Chih-Hang Wu, Sophien Kamoun

## Abstract

Nucleotide-binding domain and leucine-rich repeat immune receptors (NLRs) confer disease resistance to a multitude of foliar and root parasites of plants. However, the extent to which NLR immunity is expressed differentially between plant organs is poorly known. Here, we show that a large cluster of tomato genes, which encodes the cyst and root-knot nematode disease resistance proteins Hero and MeR1 as well as the NLR-helper NRC6, exhibits nearly exclusive expression in the roots. This root-specific gene cluster emerged in *Solanum* species about 21 million years ago through gene duplication from the ancient NRC network of asterid plants. NLR-sensors in this gene cluster exclusively signal through NRC6 helpers to trigger the hypersensitive cell death immune response. These findings indicate that the NRC6 gene cluster has sub-functionalized from the larger NRC network to specialize for resistance against root pathogens, including cyst and root-knot nematodes. We propose that NLR gene clusters and networks have evolved organ-specific gene expression as an adaptation to particular parasites and to reduce the risk of autoimmunity.
