## Supplementary material for "A root-specific NLR network confers resistance to plant parasitic nematodes": Supplementary Data 1.xls

### Sheet: All NLRs
Solyc06g008800.2
Solyc00g102400.3
Solyc06g008450.3
Solyc06g008400.2
Solyc06g008770.2
Solyc06g008790.3
Solyc05g042090.1
Solyc06g008380.2
Solyc05g044490.2
Solyc05g043420.1
LOC101250509
Solyc05g054340.3
Solyc05g053990.3
Solyc05g054010.3
Solyc05g050430.1
Solyc05g054020.2
Solyc04g008140.2
Solyc04g008120.2
Solyc04g008180.2
Solyc06g065000.2
Solyc04g008130.2
Solyc04g008160.2
Solyc04g008200.3
Solyc09g098100.3
Solyc09g064690.1
Solyc09g098130.2
Solyc12g038900.1
Solyc05g009760.2
Solyc05g009750.1
Solyc05g009740.1
Solyc06g064690.1
Solyc06g064780.1
Solyc06g064750.1
Solyc06g064760.1
Solyc06g064720.1
Solyc06g064680.1
Solyc02g070410.2
Solyc05g007170.3
Solyc05g013280.3
Solyc05g013260.2
Solyc05g005130.2
Solyc04g007490.3
Solyc05g007350.2
Solyc05g007640.3
Solyc05g007610.2
Solyc05g007630.3
Solyc05g012910.3
Solyc05g012900.3
Solyc05g012740.2
Solyc05g005330.3
Solyc12g005970.1
Solyc07g066180.2
Solyc08g081260.1
Solyc03g005660.3
Solyc05g009630.3
Solyc10g047320.2
Solyc01g090430.3
Solyc04g007030.3
Solyc04g007060.3
Solyc04g007070.3
Solyc04g007050.3
Solyc04g008150.2
Solyc04g015210.3
Solyc10g008220.3
Solyc12g006040.2
Solyc04g015220.3
Solyc08g005500.3
Solyc02g027080.2
Solyc12g009460.1
Solyc12g009450.2
Solyc07g049700.1
Solyc05g008070.3
Solyc11g020090.1
Solyc11g006530.2
Solyc12g017800.2
Solyc11g006630.1
Solyc11g020100.2
Solyc11g006520.2
Solyc11g006640.2
Solyc11g069020.2
Solyc10g008240.3
Solyc10g008230.2
Solyc07g005770.2
Solyc01g087200.3
Solyc07g009180.1
Solyc06g062440.3
Solyc01g016960.1
Solyc08g074250.2
Solyc04g012010.3
Solyc04g011990.2
Solyc04g011960.2
Solyc04g012000.1
Solyc04g011980.1
Solyc09g092280.1
Solyc09g092290.1
Solyc09g018220.2
Solyc09g092310.1
Solyc09g092300.3
Solyc12g096920.1
Solyc03g005670.3
Solyc04g009120.2
Solyc04g009110.1
Solyc04g026110.3
Solyc04g025840.2
Solyc04g009070.1
Solyc04g009290.1
Solyc04g009660.2
Solyc04g009690.2
Solyc04g009250.1
LOC109118728
Solyc04g009240.2
Solyc07g039420.1
Solyc07g039400.2
Solyc04g009130.3
Solyc04g009150.1
Solyc02g070730.1
Solyc12g094660.2
Solyc08g005440.3
LOC101259700
Solyc01g086810.2
Solyc04g039990.3
Solyc02g073574.1
Solyc02g084450.3
Solyc10g085460.2
Solyc02g030290.1
Solyc09g005290.1
Solyc01g106410.2
Solyc08g076000.3
Solyc08g075630.3
Solyc08g075640.3
LOC109119695
Solyc03g078300.2
Solyc08g007630.1
Solyc11g071995.1
Solyc11g071423.1
Solyc11g070020.2
Solyc11g065780.2
Solyc11g069620.2
Solyc11g069925.1
Solyc02g084890.2
Solyc07g053010.2
Solyc07g053020.2
Solyc11g007790.1
Solyc10g076440.1
Solyc02g037540.2
Solyc08g007250.2
Solyc08g013970.2
Solyc06g048910.1
Solyc02g036270.3
Solyc04g005550.2
Solyc01g067165.1
Solyc03g094100.1
Solyc12g044200.2
Solyc12g044190.2
Solyc12g044180.2
Solyc04g005540.3
LOC101248751
Solyc07g044797.1
Solyc10g055140.2
Solyc10g055170.1
Solyc10g054990.2
Solyc10g054940.1
Solyc12g005520.1
Solyc03g046207.1
Solyc04g079420.3
Solyc02g090380.3
Solyc09g092410.3
Solyc09g007710.3
Solyc05g006620.3
Solyc05g006630.3
Solyc01g102850.2
Solyc02g032200.3
Solyc01g113620.2
Solyc01g102920.2
Solyc11g013750.2
Solyc01g102840.3
Solyc02g032650.3
Solyc01g102880.2
Solyc02g082050.3
LOC101252871
Solyc11g011080.2
Solyc01g066020.2
Solyc01g008800.2
Solyc05g007850.2
Solyc11g011060.2
Solyc11g011350.2
Solyc08g005510.2
Solyc04g056570.3
Solyc04g007320.2
Solyc07g055380.1
Solyc07g055610.2
Solyc01g014840.3
LOC104648396
Solyc07g052770.2
Solyc07g052800.2
Solyc12g097020.2
Solyc00g294230.2

### Sheet: CC
Solyc06g008800.2
Solyc00g102400.3
Solyc06g008450.3
Solyc06g008400.2
Solyc06g008770.2
Solyc06g008790.3
Solyc05g042090.1
Solyc06g008380.2
Solyc05g044490.2
Solyc05g043420.1
LOC101250509
Solyc05g054340.3
Solyc05g053990.3
Solyc05g054010.3
Solyc05g050430.1
Solyc05g054020.2
Solyc04g008140.2
Solyc04g008120.2
Solyc04g008180.2
Solyc06g065000.2
Solyc04g008130.2
Solyc04g008160.2
Solyc04g008200.3
Solyc09g098100.3
Solyc09g064690.1
Solyc09g098130.2
Solyc12g038900.1
Solyc05g009760.2
Solyc05g009750.1
Solyc05g009740.1
Solyc06g064690.1
Solyc06g064780.1
Solyc06g064750.1
Solyc06g064760.1
Solyc06g064720.1
Solyc06g064680.1
Solyc02g070410.2
Solyc05g007170.3
Solyc05g013280.3
Solyc05g013260.2
Solyc05g005130.2
Solyc04g007490.3
Solyc05g007350.2
Solyc05g007640.3
Solyc05g007610.2
Solyc05g007630.3
Solyc05g012910.3
Solyc05g012900.3
Solyc05g012740.2
Solyc05g005330.3
Solyc12g005970.1
Solyc07g066180.2
Solyc08g081260.1
Solyc03g005660.3
Solyc05g009630.3
Solyc10g047320.2
Solyc01g090430.3
Solyc04g007030.3
Solyc04g007060.3
Solyc04g007070.3
Solyc04g007050.3
Solyc04g008150.2
Solyc04g015210.3
Solyc10g008220.3
Solyc12g006040.2
Solyc04g015220.3
Solyc08g005500.3
Solyc02g027080.2
Solyc12g009460.1
Solyc12g009450.2
Solyc07g049700.1
Solyc05g008070.3
Solyc11g020090.1
Solyc11g006530.2
Solyc12g017800.2
Solyc11g006630.1
Solyc11g020100.2
Solyc11g006520.2
Solyc11g006640.2
Solyc11g069020.2
Solyc10g008240.3
Solyc10g008230.2
Solyc07g005770.2
Solyc01g087200.3
Solyc07g009180.1
Solyc06g062440.3
Solyc01g016960.1
Solyc08g074250.2
Solyc04g012010.3
Solyc04g011990.2
Solyc04g011960.2
Solyc04g012000.1
Solyc04g011980.1
Solyc09g092280.1
Solyc09g092290.1
Solyc09g018220.2
Solyc09g092310.1
Solyc09g092300.3
Solyc12g096920.1
Solyc03g005670.3
Solyc04g009120.2
Solyc04g009110.1
Solyc04g026110.3
Solyc04g025840.2
Solyc04g009070.1
Solyc04g009290.1
Solyc04g009660.2
Solyc04g009690.2
Solyc04g009250.1
LOC109118728
Solyc04g009240.2
Solyc07g039420.1
Solyc07g039400.2
Solyc04g009130.3
Solyc04g009150.1
Solyc02g070730.1
Solyc12g094660.2
Solyc08g005440.3
LOC101259700
Solyc01g086810.2
Solyc04g039990.3
Solyc02g073574.1
Solyc02g084450.3
Solyc10g085460.2
Solyc02g030290.1
Solyc09g005290.1
Solyc01g106410.2
Solyc08g076000.3
Solyc08g075630.3
Solyc08g075640.3
LOC109119695
Solyc03g078300.2
Solyc08g007630.1
Solyc11g071995.1
Solyc11g071423.1
Solyc11g070020.2
Solyc11g065780.2
Solyc11g069620.2
Solyc11g069925.1
Solyc02g084890.2
Solyc07g053010.2
Solyc07g053020.2
Solyc11g007790.1
Solyc10g076440.1
Solyc02g037540.2
Solyc08g007250.2
Solyc08g013970.2
Solyc06g048910.1
Solyc02g036270.3
Solyc04g005550.2
Solyc01g067165.1
Solyc03g094100.1
Solyc12g044200.2
Solyc12g044190.2
Solyc12g044180.2
Solyc04g005540.3
LOC101248751
Solyc07g044797.1
Solyc10g055140.2
Solyc10g055170.1
Solyc10g054990.2
Solyc10g054940.1
Solyc12g005520.1
Solyc03g046207.1
Solyc04g079420.3
Solyc02g090380.3

### Sheet: CC_R
Solyc03g046207.1
Solyc04g079420.3
Solyc02g090380.3

### Sheet: CC_G10
Solyc11g007790.1
Solyc10g076440.1
Solyc02g037540.2
Solyc08g007250.2
Solyc08g013970.2
Solyc06g048910.1
Solyc02g036270.3
Solyc04g005550.2
Solyc01g067165.1
Solyc03g094100.1
Solyc12g044200.2
Solyc12g044190.2
Solyc12g044180.2
Solyc04g005540.3
LOC101248751
Solyc07g044797.1
Solyc10g055140.2
Solyc10g055170.1
Solyc10g054990.2
Solyc10g054940.1
Solyc12g005520.1
Solyc03g046207.1
Solyc04g079420.3
Solyc02g090380.3

### Sheet: CC_other
Solyc09g092280.1
Solyc09g092290.1
Solyc09g018220.2
Solyc09g092310.1
Solyc09g092300.3
Solyc12g096920.1
Solyc03g005670.3
Solyc04g009120.2
Solyc04g009110.1
Solyc04g026110.3
Solyc04g025840.2
Solyc04g009070.1
Solyc04g009290.1
Solyc04g009660.2
Solyc04g009690.2
Solyc04g009250.1
LOC109118728
Solyc04g009240.2
Solyc07g039420.1
Solyc07g039400.2
Solyc04g009130.3
Solyc04g009150.1
Solyc02g070730.1
Solyc12g094660.2
Solyc08g005440.3
LOC101259700
Solyc01g086810.2
Solyc04g039990.3
Solyc02g073574.1
Solyc02g084450.3
Solyc10g085460.2
Solyc02g030290.1
Solyc09g005290.1
Solyc01g106410.2
Solyc08g076000.3
Solyc08g075630.3
Solyc08g075640.3
LOC109119695
Solyc03g078300.2
Solyc08g007630.1
Solyc11g071995.1
Solyc11g071423.1
Solyc11g070020.2
Solyc11g065780.2
Solyc11g069620.2
Solyc11g069925.1
Solyc02g084890.2
Solyc07g053010.2
Solyc07g053020.2

### Sheet: NRC_S
Solyc06g008800.2
Solyc00g102400.3
Solyc06g008450.3
Solyc06g008400.2
Solyc06g008770.2
Solyc06g008790.3
Solyc05g042090.1
Solyc06g008380.2
Solyc05g044490.2
Solyc05g043420.1
LOC101250509
Solyc05g054340.3
Solyc05g053990.3
Solyc05g054010.3
Solyc05g050430.1
Solyc05g054020.2
Solyc04g008140.2
Solyc04g008120.2
Solyc04g008180.2
Solyc06g065000.2
Solyc04g008130.2
Solyc04g008160.2
Solyc04g008200.3
Solyc09g098100.3
Solyc09g064690.1
Solyc09g098130.2
Solyc12g038900.1
Solyc05g009760.2
Solyc05g009750.1
Solyc05g009740.1
Solyc06g064690.1
Solyc06g064780.1
Solyc06g064750.1
Solyc06g064760.1
Solyc06g064720.1
Solyc06g064680.1
Solyc02g070410.2
Solyc05g007170.3
Solyc05g013280.3
Solyc05g013260.2
Solyc05g005130.2
Solyc04g007490.3
Solyc05g007350.2
Solyc05g007640.3
Solyc05g007610.2
Solyc05g007630.3
Solyc05g012910.3
Solyc05g012900.3
Solyc05g012740.2
Solyc05g005330.3
Solyc12g005970.1
Solyc07g066180.2
Solyc08g081260.1
Solyc12g006040.2
Solyc04g015220.3
Solyc08g005500.3
Solyc02g027080.2
Solyc12g009460.1
Solyc12g009450.2
Solyc07g049700.1
Solyc05g008070.3
Solyc11g020090.1
Solyc11g006530.2
Solyc12g017800.2
Solyc11g006630.1
Solyc11g020100.2
Solyc11g006520.2
Solyc11g006640.2
Solyc11g069020.2
Solyc10g008240.3
Solyc10g008230.2
Solyc07g005770.2
Solyc01g087200.3
Solyc07g009180.1
Solyc06g062440.3
Solyc01g016960.1
Solyc08g074250.2
Solyc04g012010.3
Solyc04g011990.2
Solyc04g011960.2
Solyc04g012000.1
Solyc04g011980.1

### Sheet: NRC_S_Rx
Solyc12g006040.2
Solyc04g015220.3
Solyc08g005500.3
Solyc02g027080.2
Solyc12g009460.1
Solyc12g009450.2
Solyc07g049700.1
Solyc05g008070.3
Solyc11g020090.1
Solyc11g006530.2
Solyc12g017800.2
Solyc11g006630.1
Solyc11g020100.2
Solyc11g006520.2
Solyc11g006640.2
Solyc11g069020.2
Solyc10g008240.3
Solyc10g008230.2
Solyc07g005770.2
Solyc01g087200.3
Solyc07g009180.1
Solyc06g062440.3
Solyc01g016960.1
Solyc08g074250.2
Solyc04g012010.3
Solyc04g011990.2
Solyc04g011960.2
Solyc04g012000.1
Solyc04g011980.1

### Sheet: NRC_H
Solyc03g005660.3
Solyc05g009630.3
Solyc10g047320.2
Solyc01g090430.3
Solyc04g007030.3
Solyc04g007060.3
Solyc04g007070.3
Solyc04g007050.3
Solyc04g008150.2
Solyc04g015210.3
Solyc10g008220.3

### Sheet: NRC_S_SD
Solyc06g008800.2
Solyc00g102400.3
Solyc06g008450.3
Solyc06g008400.2
Solyc06g008770.2
Solyc06g008790.3
Solyc05g042090.1
Solyc06g008380.2
Solyc05g044490.2
Solyc05g043420.1
LOC101250509
Solyc05g054340.3
Solyc05g053990.3
Solyc05g054010.3
Solyc05g050430.1
Solyc05g054020.2
Solyc04g008140.2
Solyc04g008120.2
Solyc04g008180.2
Solyc06g065000.2
Solyc04g008130.2
Solyc04g008160.2
Solyc04g008200.3
Solyc09g098100.3
Solyc09g064690.1
Solyc09g098130.2
Solyc12g038900.1
Solyc05g009760.2
Solyc05g009750.1
Solyc05g009740.1
Solyc06g064690.1
Solyc06g064780.1
Solyc06g064750.1
Solyc06g064760.1
Solyc06g064720.1
Solyc06g064680.1
Solyc02g070410.2
Solyc05g007170.3
Solyc05g013280.3
Solyc05g013260.2
Solyc05g005130.2
Solyc04g007490.3
Solyc05g007350.2
Solyc05g007640.3
Solyc05g007610.2
Solyc05g007630.3
Solyc05g012910.3
Solyc05g012900.3
Solyc05g012740.2
Solyc05g005330.3
Solyc12g005970.1
Solyc07g066180.2
Solyc08g081260.1

### Sheet: TIR
Solyc09g092410.3
Solyc09g007710.3
Solyc05g006620.3
Solyc05g006630.3
Solyc01g102850.2
Solyc02g032200.3
Solyc01g113620.2
Solyc01g102920.2
Solyc11g013750.2
Solyc01g102840.3
Solyc02g032650.3
Solyc01g102880.2
Solyc02g082050.3
LOC101252871
Solyc11g011080.2
Solyc01g066020.2
Solyc01g008800.2
Solyc05g007850.2
Solyc11g011060.2
Solyc11g011350.2
Solyc08g005510.2
Solyc04g056570.3
Solyc04g007320.2
Solyc07g055380.1
Solyc07g055610.2
Solyc01g014840.3
LOC104648396
Solyc07g052770.2
Solyc07g052800.2
Solyc12g097020.2
Solyc00g294230.2
