## Supplementary material for "A root-specific NLR network confers resistance to plant parasitic nematodes": Supplementary Data 3.xlsx

### Sheet: NLR clusters
NLR_CLADES	LOCUS	LINK1	LINK2	LINK3	LINK4	LINK5	LINK6	NO_LINKED_NLR	CLUSTER_TYPE	NRC-H_CONTAINING
CC	Solyc04g009120.2	Solyc04g009110.1	Solyc04g009070.1	Solyc04g009150.1	Solyc04g009130.1			5	Homo	n
CC	Solyc09g092280.1	Solyc09g092290.1	Solyc09g092300.3	Solyc09g092310.1				4	Homo	n
CC	Solyc04g009290.1	Solyc04g009250.1	Solyc04g009240.2	LOC109118728				4	Homo	n
CC	Solyc04g009660.2	Solyc04g009690.2						2	Homo	n
CC	Solyc07g039400.2	Solyc07g039420.1						2	Homo	n
CC	Solyc07g053010.2	Solyc07g053020.2						2	Homo	n
CC	Solyc11g069925.1	Solyc11g070020.2						2	Homo	n
CC	Solyc08g075630.3	Solyc08g075640.3						2	Homo	n
CCG10	Solyc04g005550.2	Solyc04g005540.3						2	Homo	n
CCG10	Solyc12g044190.2	Solyc12g044180.2						2	Homo	n
CCG10	Solyc10g055140.2	Solyc10g055170.1						2	Homo	n
NRC-H & CC_other	Solyc03g005660.3 (NRCX)	Solyc03g005670.3						2	Hetero	y
NRC-H	Solyc04g007050.3 (NRC5)	Solyc04g007030.3 (NRC4c)	Solyc04g007070.3 (NRC4a)	Solyc04g007060.3 (NRC4b)				4	Homo	y
NRC-S(SD) & NRC-H	Solyc04g008150.2 (NRC6)	Solyc04g008120.2	Solyc04g008180.2	Solyc04g008130.2	Solyc04g008200.3	Solyc04g008160.2	Solyc04g008140.2	7	Hetero	y
NRC-S(Rx) & NRC-H	Solyc04g015210.3 (NRC7)	Solyc04g015220.3						2	Hetero	y
NRC-S(SD) & NRC-S(Rx)	Solyc12g005970.1	Solyc12g006040.2						2	Hetero	n
NRC-S(SD)	Solyc06g064750.1	Solyc06g064720.1	Solyc06g064680.1	Solyc06g064760.1	Solyc06g064780.1	Solyc06g064690.1		6	Homo	n
NRC-S(SD)	Solyc06g008800.2	Solyc06g008770.2	Solyc06g008790.3					3	Homo	n
NRC-S(SD)	Solyc06g008450.3	Solyc06g008400.2	Solyc06g008380.2					3	Homo	n
NRC-S(SD)	Solyc05g054020.2	Solyc05g054010.3	Solyc05g053990.3					3	Homo	n
NRC-S(SD)	Solyc05g009750.1	Solyc05g009760.2	Solyc05g009740.1					3	Homo	n
NRC-S(SD)	Solyc05g007640.3	Solyc05g007610.2	Solyc05g007630.3					3	Homo	n
NRC-S(SD)	Solyc09g098100.3	Solyc09g098130.2						2	Homo	n
NRC-S(SD)	Solyc05g013260.2	Solyc05g013280.3						2	Homo	n
NRC-S(SD)	Solyc05g012900.3	Solyc05g012910.3						2	Homo	n
NRC-S(Rx) & NRC-H	Solyc10g008220.3 (NRC0)	Solyc10g008240.3	Solyc10g008230.2					3	Hetero	y
NRC-S(Rx) & CC & TIR	Solyc08g005500.3	Solyc08g005440.2	Solyc08g005510.3					3	Hetero	n
NRC-S(Rx)	Solyc04g012010.3	Solyc04g011990.2	Solyc04g011960.2	Solyc04g011980.1	Solyc04g012000.1			5	Homo	n
NRC-S(Rx)	Solyc11g006530.2	Solyc11g006630.1	Solyc11g006520.2	Solyc11g006640.2				4	Homo	n
NRC-S(Rx)	Solyc12g009460.1	Solyc12g009450.2						2	Homo	n
NRC-S(Rx)	Solyc11g020090.1	Solyc11g020100.2						2	Homo	n
NRC-S(Rx)	Solyc10g008240.3	Solyc10g008230.2						2	Homo	n
TIR	Solyc01g102850.2	Solyc01g102840.3	Solyc01g102880.2	Solyc01g102920.2				4	Homo	n
TIR	Solyc05g006620.3	Solyc05g006630.3						2	Homo	n
TIR	Solyc11g011080.2	Solyc11g011060.2						2	Homo	n
TIR	Solyc07g052770.2	Solyc07g052800.2	LOC104648396					3	Homo	n
TIR & CC_other	Solyc12g097020.2	Solyc12g096920.1						2	Hetero	n

### Sheet: Summary
total number of NLRs	197
number of NLRs in clusters	107	0.543147
total number of cluster	37
number of homocluster	30
number of heterocluster	7
CC _other	8
NRC-S(Rx)	9
NRC-S(SD)	5
TIR	4
CCG10	3
NRC-H	1
NRC-H & NRC-S(Rx)	2
NRC-H & NRC-S(SD)	1
NRC-H & CC	1
TIR and CC	1
NRC-S(Rx) & NRC-S(SD)	1
NRC-S(SD) & CC & TIR	1
