## Supplementary material for "A root-specific NLR network confers resistance to plant parasitic nematodes": Supplementary Data 4.csv

Organism	Scientific name (simplified)	file_name	SD	Hero	NRCH	NRC6
Capsicum annuum cv. CM334	Capsicum annuum	GCA_000512255.2_ASM51225v2_protein	45	0	14	0
Capsicum annuum cv. ECW	Capsicum annuum	GCA_011745845.1_SNU_ECW_1.0_protein	37	0	9	0
Capsicum annuum cv. SF	Capsicum annuum	GCA_011745865.1_SNU_SF_1.0_protein	37	0	10	0
Capsicum annuum cv. UCD-10X-F1	Capsicum annuum	GCF_002878395.1_UCD10Xv1.1_protein	105	0	17	0
Capsicum annuum var. glabriusculum	Capsicum annuum	CaChiltepin.pep	19	0	9	0
Capsicum baccatum cv. PBC81	Capsicum baccatum	GCA_002271885.2_ASM227188v2_protein	71	0	16	0
Capsicum chinense cv. PI159236	Capsicum chinense	GCA_002271895.2_ASM227189v2_protein	58	0	10	0
Nicotiana attenuata strain UT	Nicotiana attenuata	GCF_001879085.1_NIATTr2_protein	19	0	4	0
Nicotiana benthamiana lab strain	Nicotiana benthamiana	Nbe_v1_protein	11	0	9	0
Nicotiana sylvestris, USNGC TW136, PI555569	Nicotiana sylvestris	GCF_000393655.1_Nsyl_protein	73	1	16	0
Nicotiana tabacum cv. Basma Xanthi	Nicotiana tabacum	Ntab-BX_AWOK-SS_Basma.prot.annot	82	0	35	0
Nicotiana tabacum cv. K326	Nicotiana tabacum	Nitab-v4.5_proteins_Edwards2017	49	0	31	0
Nicotiana tabacum cv. TN90	Nicotiana tabacum	GCF_000715135.1_Ntab-TN90_protein	103	0	29	0
Nicotiana tomentosiformis, USNGC TW142, PI555572	Nicotiana tomentosiformis	GCF_000390325.2_Ntom_v01_protein	57	0	17	0
Physalis pruinosa	Physalis pruinosa	Physalis-pruinosa-transcriptome_v1.protein	16	0	20	1
Solanum americanum accession SP1102	Solanum americanum	sp1102.v5.pep	91	7	20	2
Solanum americanum accession SP2271	Solanum americanum	sp2271.v4.pep	112	10	28	2
Solanum americanum accession SP2273	Solanum americanum	sp2273.v4.pep	18	0	12	1
Solanum americanum accession SP2275	Solanum americanum	sp2275.v4.pep	24	0	16	1
Solanum andreanum accession PG3003	Solanum andreanum	PG3003.pep	30	8	18	2
Solanum boliviense accession PG5076	Solanum boliviense	PG5076.pep	53	13	28	5
Solanum brevicaule accession PG5032	Solanum brevicaule	PG5032.pep	43	5	15	0
Solanum buesii accession PG4041	Solanum buesii	PG4041.pep	66	10	15	1
Solanum bulbocastanum accession PG6241	Solanum bulbocastanum	PG6241.pep	52	1	11	2
Solanum burkartii accession PG4005	Solanum burkartii	PG4005.pep	72	18	15	3
Solanum cajamarquense accession PG6242	Solanum cajamarquense	PG6242.pep	65	16	18	3
Solanum candolleanum accession PG5003	Solanum candolleanum	PG5003.pep	68	17	26	3
Solanum candolleanum accession PG5018	Solanum candolleanum	PG5018.pep	51	14	10	2
Solanum candolleanum accession PG5062	Solanum candolleanum	PG5062.pep	47	9	22	3
Solanum candolleanum accession PG5068	Solanum candolleanum	PG5068.pep	91	24	34	6
Solanum chacoense accession PG4042	Solanum chacoense	PG4042.pep	151	43	38	9
Solanum chomatophilum accession PG3005	Solanum chomatophilum	PG3005.pep	76	20	14	2
Solanum commersonii accession PG4049	Solanum commersonii	PG4049.pep	28	7	18	5
Solanum etuberosum accession PG0019	Solanum etuberosum	PG0019.pep	11	0	5	0
Solanum jamesii accession PG1008	Solanum jamesii	PG1008.pep	40	2	13	1
Solanum lignicaule accession PG4017	Solanum lignicaule	PG4017.pep	54	14	17	3
Solanum lycopersicum cv. Ailsa Craig	Solanum lycopersicum	TS9.pep	23	0	10	0
Solanum lycopersicum cv. B-L-35	Solanum lycopersicum	TS185.pep	33	6	8	0
Solanum lycopersicum cv. Brandywine	Solanum lycopersicum	Brandywine.pep	24	1	11	1
Solanum lycopersicum cv. EA00371	Solanum lycopersicum	EA00371.pep	26	6	10	0
Solanum lycopersicum cv. EA00990	Solanum lycopersicum	EA00990.pep	25	3	11	1
Solanum lycopersicum cv. Fla8924	Solanum lycopersicum	Fla8924.pep	30	6	10	0
Solanum lycopersicum cv. Floradade	Solanum lycopersicum	Floradade.pep	19	1	7	0
Solanum lycopersicum cv. Florida 7060	Solanum lycopersicum	TS204.pep	26	6	10	0
Solanum lycopersicum cv. Heinz 1706 SL3.0	Solanum lycopersicum	GCF_000188115.4_SL3.0_protein	40	4	13	2
Solanum lycopersicum cv. Heinz 1706 SL5.0	Solanum lycopersicum	SL5.pep	23	3	12	1
Solanum lycopersicum cv. LYC1410	Solanum lycopersicum	LYC1410.pep	17	1	7	0
Solanum lycopersicum cv. M-82	Solanum lycopersicum	TS3.pep	17	1	7	0
Solanum lycopersicum cv. Moneymaker	Solanum lycopersicum	MM.pep	25	5	10	0
Solanum lycopersicum cv. New Yorker	Solanum lycopersicum	TS60.pep	21	5	8	0
Solanum lycopersicum cv. Piura	Solanum lycopersicum	TS166.pep	29	6	11	1
Solanum lycopersicum cv. Scatolone di bolsena	Solanum lycopersicum	TS117.pep	25	6	10	1
Solanum lycopersicum cv. UC-82	Solanum lycopersicum	TS171.pep	20	1	9	0
Solanum lycopersicum cv. Wheatleys Frost Resistant	Solanum lycopersicum	TS692.pep	26	5	9	0
Solanum lycopersicum cv. Yellow Pear	Solanum lycopersicum	TS629.pep	25	4	7	0
Solanum lycopersicum cv. yoku improvement	Solanum lycopersicum	TS12.pep	30	6	11	1
Solanum lycopersicum isolate EA01020	Solanum lycopersicum	TS80.pep	26	5	10	0
Solanum lycopersicum isolate EA03083	Solanum lycopersicum	TS112.pep	24	4	9	1
Solanum lycopersicum isolate PI169588	Solanum lycopersicum	PI169588.pep	18	1	7	0
Solanum lycopersicum isolate PI303721	Solanum lycopersicum	PI303721.pep	17	1	7	0
Solanum lycopersicum sample TS331	Solanum lycopersicum	TS331.pep	14	2	8	1
Solanum lycopersicum var. cerasiforme cv. Cerise du sud ouest N 2	Solanum lycopersicum	TS280.pep	25	6	10	0
Solanum lycopersicum var. cerasiforme cv. Cerise Gold	Solanum lycopersicum	TS39.pep	28	6	11	1
Solanum lycopersicum var. cerasiforme cv. Macas	Solanum lycopersicum	TS238.pep	27	6	11	1
Solanum lycopersicum var. cerasiforme cv. Peacevine Cherry	Solanum lycopersicum	TS545.pep	21	3	9	1
Solanum lycopersicum var. cerasiforme cv. San Martin de Pangoa	Solanum lycopersicum	TS281.pep	25	0	11	1
Solanum lycopersicum var. cerasiforme cv. Santa Cruz, Galapagos	Solanum lycopersicum	TS118.pep	22	4	9	0
Solanum lycopersicum var. cerasiforme cv. Sugar Lump	Solanum lycopersicum	TS623.pep	27	6	11	2
Solanum lycopersicum var. cerasiforme isolate BGV006865	Solanum lycopersicum	BGV006865.pep	21	2	7	0
Solanum lycopersicum var. cerasiforme isolate BGV007931	Solanum lycopersicum	BGV007931.pep	19	2	7	0
Solanum lycopersicum var. cerasiforme isolate BGV007989	Solanum lycopersicum	BGV007989.pep	35	7	11	1
Solanum lycopersicum var. cerasiforme isolate LA1456	Solanum lycopersicum	TS96.pep	16	3	6	0
Solanum melongena accession 67/3	Solanum melongena	Eggplant_V4.1_protein.function	11	1	6	1
Solanum melongena accession HQ1315	Solanum melongena	04.SME-HQ-pep	6	0	3	1
Solanum morelliforme accession PG1011	Solanum morelliforme	PG1011.pep	21	1	9	1
Solanum multiinterruptum accession PG4060	Solanum multiinterruptum	PG4060.pep	76	27	34	10
Solanum neorossii accession PG6243	Solanum neorossii	PG6243.pep	74	11	28	4
Solanum palustre accession PG0009	Solanum palustre	PG0009.pep	21	0	9	0
Solanum paucissectum accession PG3022	Solanum paucissectum	PG3022.pep	103	3	12	1
Solanum pennellii	Solanum pennellii	GCF_001406875.1_SPENNV200_protein	29	6	12	1
Solanum pimpinellifolium cv. Balsa Huaico	Solanum pimpinellifolium	TS156.pep	18	0	7	0
Solanum pimpinellifolium cv. Hacienda Buenos Aires	Solanum pimpinellifolium	TS265.pep	16	2	7	0
Solanum pimpinellifolium cv. PAS014479	Solanum pimpinellifolium	PAS014479.pep	16	3	5	0
Solanum pimpinellifolium cv. Pisiquillo	Solanum pimpinellifolium	PP.pep	14	3	6	0
Solanum pimpinellifolium cv. Wva 700	Solanum pimpinellifolium	TS222.pep	25	5	11	1
Solanum pimpinellifolium isolate BGV006775	Solanum pimpinellifolium	BGV006775.pep	32	6	9	0
Solanum pimpinellifolium isolate LA1242	Solanum pimpinellifolium	TS413.pep	15	1	6	0
Solanum pimpinellifolium isolate LA2093	Solanum pimpinellifolium	LA2093.pep	30	8	9	1
Solanum pimpinellifolium isolate LA2093 TS15	Solanum pimpinellifolium	TS15.pep	25	2	9	1
Solanum pimpinellifolium isolate LA2187	Solanum pimpinellifolium	TS421.pep	27	4	10	1
Solanum pimpinellifolium isolate LA2656	Solanum pimpinellifolium	TS439.pep	30	5	10	0
Solanum pinnatisectum accession PG1013	Solanum pinnatisectum	PG1013.pep	33	3	6	0
Solanum piurae accession PG3023	Solanum piurae	PG3023.pep	78	27	25	4
Solanum sogarandinum accession PG4032	Solanum sogarandinum	PG4032.pep	51	5	12	0
Solanum tuberosum accession PG6247	Solanum tuberosum	PG6247.pep	50	10	4	0
Solanum tuberosum cv. Cooperation-88 (C88)	Solanum tuberosum	C88.v1.pep	407	39	97	6
Solanum tuberosum cv. DM 1-3 516 R44	Solanum tuberosum	GCF_000226075.1_SolTub_3.0_protein	38	12	15	1
Solanum tuberosum cv. Otava haplotype He1	Solanum tuberosum	He1.prot	42	2	11	1
Solanum tuberosum cv. Otava haplotype He2	Solanum tuberosum	He2.prot	45	3	12	0
Solanum tuberosum cv. Otava haplotype St1	Solanum tuberosum	St1.prot	62	14	11	3
Solanum tuberosum cv. Otava haplotype St2	Solanum tuberosum	St2.prot	41	5	8	1
Solanum tuberosum Group ajanhuiri accession PG6002	Solanum tuberosum	PG6002.pep	92	14	25	5
Solanum tuberosum Group goniocalyx accession PG6148	Solanum tuberosum	PG6148.pep	59	12	13	1
Solanum tuberosum Group goniocalyx accession PG6163	Solanum tuberosum	PG6163.pep	103	18	34	4
Solanum tuberosum Group phureja accession PG6169	Solanum tuberosum	PG6169.pep	54	7	6	1
Solanum tuberosum Group phureja accession PG6216	Solanum tuberosum	PG6216.pep	69	15	18	3
Solanum tuberosum Group phureja accession PG6225	Solanum tuberosum	PG6225.pep	85	16	23	3
Solanum tuberosum Group phureja accession PG6244	Solanum tuberosum	PG6244.pep	68	5	14	3
Solanum tuberosum Group phureja accession PG6245	Solanum tuberosum	PG6245.pep	80	15	17	4
Solanum tuberosum Group phureja accession PG6246	Solanum tuberosum	PG6246.pep	30	9	19	3
Solanum tuberosum Group phureja cv. E4-63	Solanum tuberosum	E4-63.pep	54	7	14	1
Solanum tuberosum Group phureja cv. E86-69	Solanum tuberosum	E86-69.pep	84	8	7	0
Solanum tuberosum Group stenotomum (Solanum stenotomum isolate F172)	Solanum tuberosum	GCF_019186545.1_ASM1918654v1_protein	68	16	34	3
Solanum tuberosum Group stenotomum accession PG6029	Solanum tuberosum	PG6029.pep	65	7	15	2
Solanum tuberosum Group stenotomum accession PG6055	Solanum tuberosum	PG6055.pep	73	16	13	3
Solanum tuberosum Group stenotomum accession PG6059	Solanum tuberosum	PG6059.pep	94	18	25	1
Solanum tuberosum Group stenotomum accession PG6090	Solanum tuberosum	PG6090.pep	53	11	15	2
Solanum tuberosum Group stenotomum accession PG6359	Solanum tuberosum	PG6359.pep	63	10	24	1
Solanum tuberosum Group stenotomum cv. A6-26	Solanum tuberosum	A6-26.pep	37	7	19	3
Solanum tuberosum Group tuberosum accession RH1015	Solanum tuberosum	RH10-15.pep	41	6	9	1
Solanum tuberosum Group tuberosum cv. RH	Solanum tuberosum	RH.pep	90	13	3	0
Solanum vernei accession PG4036	Solanum vernei	PG4036.pep	82	5	27	3
Solanum verrucosum	Solanum verrucosum	GCF_900185275.1_falcon-dt-bn_protein	27	1	11	1
