## Supplementary material for "A root-specific NLR network confers resistance to plant parasitic nematodes": Supplementary Data 7.xlsx

### Sheet: Sheet1
Plasmid name	Antibiotic	Plasmid ID	Purpose	RE	Plasmid parts	Publication	DOI	Agro OD	Experiments	Comment	Sequence
pL0M-CDS1ns-Hero	Spec	pJK-0-154	General L0M	DraIII	pICH41155	This work	-	-	L0M
pL0M-CDS1ns-Hero_H855A	Spec	pJK-0-155	General L0M	DraIII	pICH41155	This work	-	-	L0M
pL0M-CDS1ns-HCN-B	Spec	pDL147	General L0M	DraIII	pICH41155	This work	-	-	L0M
pL0M-CDS1ns-HCN-B_H845A	Spec	pDL148	General L0M	DraIII	pICH41155	This work	-	-	L0M
pL0M-CDS1ns-HCN-C	Spec	pJK-0-158	General L0M	DraIII	pICH41155	This work	-	-	L0M
pL0M-CDS1ns-HCNC_H856A	Spec	pJK-0-159	General L0M	DraIII	pICH41155	This work	-	-	L0M
pL0M-CDS1ns-HCN-F	Spec	pDL149	General L0M	DraIII	pICH41155	This work	-	-	L0M
pL0M-CDS1ns-HCN-F_H858A	Spec	pDL150	General L0M	DraIII	pICH41155	This work	-	-	L0M
pL0M-CDS1ns-HCN-H	Spec	pJK-0-162	General L0M	DraIII	pICH41155	This work	-	-	L0M
pL0M-CDS1ns-HCN-H_H859A	Spec	pJK-0-163	General L0M	DraIII	pICH41155	This work	-	-	L0M
pL0M-CDS1ns-HCN-J	Spec	pDL151	General L0M	DraIII	pICH41155	This work	-	-	L0M
pL0M-CDS1ns-HCN-J_H840A	Spec	pDL152	General L0M	DraIII	pICH41155	This work	-	-	L0M
pL0M-CDS1ns-SlNRC0	Spec	pJK-0-214	General L0M	DraIII	pICH41155	This work	-	-	L0M
pL0M-CDS1ns-SlNRC4a	Spec	pJK-0-226	General L0M	DraIII	pICH41155	This work	-	-	L0M
pL0M-CDS1ns-SlNRC4b	Spec	pJK-0-228	General L0M	DraIII	pICH41155	This work	-	-	L0M
pL0M-CDS1ns-SlNRC4c	Spec	pJK-0-230	General L0M	DraIII	pICH41155	This work	-	-	L0M
pL0M-CDS1ns-SlNRC5	Spec	pJK-0-232	General L0M	DraIII	pICH41155	This work	-	-	L0M
pL0M-CDS1ns-NRC6a	Spec	pDL153	General L0M	DraIII	pICH41155	This work	-	-	L0M
pL0M-CDS1ns-NRC6a_D491V	Spec	pDL154	General L0M	DraIII	pICH41155	This work	-	-	L0M
pL0M-CDS1ns-NRC6b	Spec	pJK-0-144	General L0M	DraIII	pICH41155	This work	-	-	L0M
pL0M-CDS1ns-NRC6b_D491V	Spec	pJK-0-145	General L0M	DraIII	pICH41155	This work	-	-	L0M
pL0M-CDS1ns-SlNRC7	Spec	pJK-0-235	General L0M	DraIII	pICH41155	This work	-	-	L0M
pL2M-2x35S::Hero-mCherry	Kan	pDL71	Binary Agro L2M	BsaI	pJK001c_mRFP1, pICH51288, pICH41414, pICSL50004, pJK-0-154	This work	-	0.3	F3, F5
pL2M-2x35S::Hero_H855A-mCherry	Kan	pDL72	Binary Agro L2M	BsaI	pJK001c_mRFP1, pICH51288, pICH41414, pICSL50004, pJK-0-155	This work	-	0.3	F3, F5
pL2M-2x35S::HCN-B-mCherry	Kan	pDL147	Binary Agro L2M	BsaI	pJK001c_mRFP1, pICH51288, pICH41414, pICSL50004, pDL147	This work	-	0.3	F3, F5
pL2M-2x35S::HCN-B_H845A-mCherry	Kan	pDL148	Binary Agro L2M	BsaI	pJK001c_mRFP1, pICH51288, pICH41414, pICSL50004, pDL148	This work	-	0.3	F3, F5
pL2M-2x35S::HCN-C-mCherry	Kan	pDL77	Binary Agro L2M	BsaI	pJK001c_mRFP1, pICH51288, pICH41414, pICSL50004, pJK-0-158	This work	-	0.3	F3, F5
pL2M-2x35S::HCNC_H856A-mCherry	Kan	pDL78	Binary Agro L2M	BsaI	pJK001c_mRFP1, pICH51288, pICH41414, pICSL50004, pJK-0-159	This work	-	0.3	F3, F5
pL2M-2x35S::HCN-F-mCherry	Kan	pDL149	Binary Agro L2M	BsaI	pJK001c_mRFP1, pICH51288, pICH41414, pICSL50004, pDL149	This work	-	0.3	F3, F5
pL2M-2x35S::HCN-F_H858A-mCherry	Kan	pDL150	Binary Agro L2M	BsaI	pJK001c_mRFP1, pICH51288, pICH41414, pICSL50004, pDL150	This work	-	0.3	F3, F5
pL2M-2x35S::HCN-H-mCherry	Kan	pDL81	Binary Agro L2M	BsaI	pJK001c_mRFP1, pICH51288, pICH41414, pICSL50004, pJK-0-162	This work	-	0.3	F3, F5
pL2M-2x35S::HCN-H_H859A-mCherry	Kan	pDL82	Binary Agro L2M	BsaI	pJK001c_mRFP1, pICH51288, pICH41414, pICSL50004, pJK-0-163	This work	-	0.3	F3, F5
pL2M-2x35S::HCN-J-mCherry	Kan	pDL151	Binary Agro L2M	BsaI	pJK001c_mRFP1, pICH51288, pICH41414, pICSL50004, pDL151	This work	-	0.3	F3, F5
pL2M-2x35S::HCN-J_H840A-mCherry	Kan	pDL152	Binary Agro L2M	BsaI	pJK001c_mRFP1, pICH51288, pICH41414, pICSL50004, pDL152	This work	-	0.3	F3, F5
pL2M-2x35S::SlNRC0-mEGFP	Kan	pDL166	Binary Agro L2M	BsaI	pJK001c_mRFP1, pICH51288, pICH41414, pICSL50044, pJK-0-214	This work	-	0.3	F5, F6
pL2M-2x35S::SlNRC1-mEGFP	Kan	pDL168	Binary Agro L2M	BsaI	pJK001c_mRFP1, pICH51288, pICH41414, pICSL50044, pJK-0-220	Kourelis et al., 2022	10.1371/journal.pgen.1010414	0.3	F5, F6
pL2M-2x35S::SlNRC2-mEGFP	Kan	pDL170	Binary Agro L2M	BsaI	pJK001c_mRFP1, pICH51288, pICH41414, pICSL50044, pJK-0-222	Kourelis et al., 2022	10.1371/journal.pgen.1010414	0.3	F5, F6
pL2M-2x35S::SlNRC3-mEGFP	Kan	pDL172	Binary Agro L2M	BsaI	pJK001c_mRFP1, pICH51288, pICH41414, pICSL50044, pJK-0-224	Kourelis et al., 2022	10.1371/journal.pgen.1010414	0.3	F4, F5
pL2M-2x35S::SlNRC4a-mEGFP	Kan	pDL174	Binary Agro L2M	BsaI	pJK001c_mRFP1, pICH51288, pICH41414, pICSL50044, pJK-0-226	This work	-	0.3	F4, F5
pL2M-2x35S::SlNRC4b-mEGFP	Kan	pDL176	Binary Agro L2M	BsaI	pJK001c_mRFP1, pICH51288, pICH41414, pICSL50044, pJK-0-228	This work	-	0.3	F5, F6
pL2M-2x35S::SlNRC4c-mEGFP	Kan	pDL178	Binary Agro L2M	BsaI	pJK001c_mRFP1, pICH51288, pICH41414, pICSL50044, pJK-0-230	This work	-	0.3	F5, F6
pL2M-2x35S::SlNRC5-mEGFP	Kan	pDL180	Binary Agro L2M	BsaI	pJK001c_mRFP1, pICH51288, pICH41414, pICSL50044, pJK-0-232	This work	-	0.3	F5, F6
pL2M-2x35S::NRC6a-mEGFP	Kan	pDL157	Binary Agro L2M	BsaI	pJK001c_mRFP1, pICH51288, pICH41414, pICSL50044, pDL153	This work	-	0.3	F3
pL2M-2x35S::NRC6a_D491V-mEGFP	Kan	pDL158	Binary Agro L2M	BsaI	pJK001c_mRFP1, pICH51288, pICH41414, pICSL50044, pDL154	This work	-	0.3	F5
pL2M-2x35S::NRC6b-mEGFP	Kan	pDL99	Binary Agro L2M	BsaI	pJK001c_mRFP1, pICH51288, pICH41414, pICSL50044, pJK-0-144	This work	-	0.3	F3, F4, F5, F6
pL2M-2x35S::NRC6b_D491V-mEGFP	Kan	pDL100	Binary Agro L2M	BsaI	pJK001c_mRFP1, pICH51288, pICH41414, pICSL50044, pJK-0-145	This work	-	0.3	F5
pL2M-2x35S::SlNRC7-mEGFP	Kan	pDL183	Binary Agro L2M	BsaI	pJK001c_mRFP1, pICH51288, pICH41414, pICSL50044, pJK-0-235	This work	-	0.3	F5
pL2M-2x35S::p19	Kan	pJK050c	Binary Agro L2M	BsaI	pJK001c, pICH51288, pICH41414, pJK046	Kourelis et al., 2020	https://doi.org/10.1038/s41467-020-18069-5	0.1	F3, F4
pK7WGF2-R1	Kan	CHW1278	-	-	-	Wu et al., 2017	https://doi.org/10.1073/pnas.170204111	0.2	F4
pK7WGF2-35S-EGFP-Avr1	Spec	CHW1113	-	-	-	Wu et al., 2017	https://doi.org/10.1073/pnas.170204111	0.1	F4
pK7WGF2-35S-EGFP-Rpi-blb2	Spec	-	Binary Agro L2M	-	-	Bozkurt et al., 2011	https://doi.org/10.1073/pnas.1112708109	0.2	F4
pTRBO::FLAG-AVRblb2	Kan	-	Binary Agro L2M	-	-	Bozkurt et al., 2011	https://doi.org/10.1073/pnas.1112708109	0.1	F4
pCTAPi-Mi1.2 T557S	Spec	-	-	-	-	van Ooijen et al., 2008	https://doi.org/10.1093/jxb/ern045	0.5	F4
pICH86988-CNL11990_D474V	Kan	CHW1387	-	-	-	Wu et al., 2017	https://doi.org/10.1073/pnas.170204111	0.3	F4
pL2M-P19-2x35S::Pto	Kan	pJK-B2-035p	Binary Agro L2M	BsaI	pJK268c, pICH51288, pICH41414, pICSL50028, pJK-ID-007	Kourelis et al., 2022	10.1371/journal.pgen.1010414	0.3	F4
pL2M-P19-2x35S::AvrPto	Kan	pJK-B2-098p	Binary Agro L2M	BsaI	pJK268c, pICH51288, pICH41414	Kourelis et al., 2022	10.1371/journal.pgen.1010414	0.3	F4
pBIN-Gpa2	Kan	-	-	-	-	Sacco et al., 2009	https://doi.org/10.1371/journal.ppat.1000564	0.3	F4
pBIN-RBP1	Kan	-	-	-	-	Sacco et al., 2009	https://doi.org/10.1371/journal.ppat.1000564	0.3	F4
pBINPLUS-R8	Kan	-	-	-	-	Vossen et al., 2016	10.1007/s00122-016-2740-0	0.3	F4
pK7WGF2-35S-EGFP-AvrR8	Spec	-	-	-	-	Vossen et al., 2017	10.1007/s00122-016-2740-0	0.3	F4
pICH47742-Mas-Rx_DV-6xHA	Carb	HA455	Binary Agro L2M	BsaI	pICH47742, pICH85281, pICSL50009, pICSL60008	Sakai et al., 2023	https://doi.org/10.1101/2023.10.23.563533	0.3	F4
pICH86977-Sw-5b_D859V	Kan	CHW1364	Binary Agro L1M	BsaI	PICH86977,	Derevnina et al., 2021	https://doi.org/10.1371/journal.pbio.3001136	0.3	F4
pL0M-CDS1-MeR1_dCT	Spec	pDL238	General L0M	DraIII	pICH41155	This work		-	L0M
pL0M-CDS1-MeR1_dCT_H848A	Spec	pDL237	General L0M	DraIII	pICH41155	This work		-	L0M
pL2M-2x35S::MeR1-mCherry	Kan	pDL306	Binary Agro L2M	BsaI	pJK001c_mRFP1, pICH51288, pICH41414, pICSL50004, pDL238	This work		0.3	F6	Oligo annealing with annealed primer pair: DL-77-MeR1_T3_OA2 (CGAAAGTTCTTCACAAGTACATTCTCCAC) + DL-78-MeR1_T3_OA1 (ACCGGTGGAGAATGTACTTGTGAAGAACT)
pL2M-2x35S::MeR1_H848A-mCherry	Kan	pDL305	Binary Agro L2M	BsaI	pJK001c_mRFP1, pICH51288, pICH41414, pICSL50004, pDL237	This work		0.3	F6	Oligo annealing with annealed primer pair: DL-77-MeR1_T3_OA2 (CGAAAGTTCTTCACAAGTACATTCTCCAC) + DL-78-MeR1_T3_OA1 (ACCGGTGGAGAATGTACTTGTGAAGAACT)
