## Supplementary material for "A root-specific NLR network confers resistance to plant parasitic nematodes": distance_table.csv

	first	second	distance
0	Solyc00g102400.3	Solyc00g294230.2	5291431
1	Solyc01g008800.2	Solyc01g014840.3	12729389
2	Solyc01g014840.3	Solyc01g016960.1	7585211
3	Solyc01g016960.1	Solyc01g066020.2	49603072
4	Solyc01g066020.2	Solyc01g067165.1	2683608
5	Solyc01g067165.1	Solyc01g086810.2	6237026
6	Solyc01g086810.2	Solyc01g087200.3	373005
7	Solyc01g087200.3	Solyc01g090430.3	1988799
8	Solyc01g090430.3	Solyc01g113620.2	6430961
9	Solyc01g113620.2	Solyc01g102840.3	971302
10	Solyc01g102840.3	Solyc01g102850.2	1923
11	Solyc01g102850.2	Solyc01g102880.2	9448
12	Solyc01g102880.2	Solyc01g102920.2	14304
13	Solyc01g102920.2	Solyc01g106410.2	2748122
14	Solyc02g027080.2	Solyc02g030290.1	481914
15	Solyc02g030290.1	Solyc02g032200.3	2526525
16	Solyc02g032200.3	Solyc02g032650.3	891819
17	Solyc02g032650.3	Solyc02g036270.3	1567223
18	Solyc02g036270.3	Solyc02g037540.2	590611
19	Solyc02g037540.2	Solyc02g070410.2	9144348
20	Solyc02g070410.2	Solyc02g070730.1	228364
21	Solyc02g070730.1	Solyc02g073574.1	1382630
22	Solyc02g073574.1	Solyc02g082050.3	4015012
23	Solyc02g082050.3	Solyc02g084450.3	1742771
24	Solyc02g084450.3	Solyc02g084890.2	486019
25	Solyc02g084890.2	Solyc02g090380.3	3979693
26	Solyc03g005660.3	Solyc03g005670.3	6734
27	Solyc03g005670.3	LOC109119695	806575
28	LOC109119695	Solyc03g046207.1	10679170
29	Solyc03g046207.1	Solyc03g078300.2	39790252
30	Solyc03g078300.2	Solyc03g094100.1	5487447
31	Solyc04g005540.3	Solyc04g005550.2	716
32	Solyc04g005550.2	Solyc04g007030.3	375251
33	Solyc04g007030.3	Solyc04g007050.3	15978
34	Solyc04g007050.3	Solyc04g007060.3	4614
35	Solyc04g007060.3	Solyc04g007070.3	12444
36	Solyc04g007070.3	Solyc04g007320.2	238972
37	Solyc04g007320.2	Solyc04g007490.3	119523
38	Solyc04g007490.3	Solyc04g008120.2	628673
39	Solyc04g008120.2	Solyc04g008140.2	10704
40	Solyc04g008140.2	Solyc04g008130.2	-1
41	Solyc04g008130.2	Solyc04g008150.2	14828
42	Solyc04g008150.2	Solyc04g008160.2	5466
43	Solyc04g008160.2	Solyc04g008180.2	11891
44	Solyc04g008180.2	Solyc04g008200.3	6241
45	Solyc04g008200.3	Solyc04g009070.1	752063
46	Solyc04g009070.1	Solyc04g009110.1	7505
47	Solyc04g009110.1	Solyc04g009120.2	2303
48	Solyc04g009120.2	Solyc04g009130.3	2482
49	Solyc04g009130.3	Solyc04g009150.1	6139
50	Solyc04g009150.1	Solyc04g009240.2	55413
51	Solyc04g009240.2	Solyc04g009250.1	3883
52	Solyc04g009250.1	LOC109118728	5422
53	LOC109118728	Solyc04g009290.1	5261
54	Solyc04g009290.1	Solyc04g009660.2	290506
55	Solyc04g009660.2	Solyc04g009690.2	9511
56	Solyc04g009690.2	Solyc04g011960.2	1275178
57	Solyc04g011960.2	Solyc04g011980.1	17334
58	Solyc04g011980.1	Solyc04g011990.2	954
59	Solyc04g011990.2	Solyc04g012000.1	1247
60	Solyc04g012000.1	Solyc04g012010.3	1244
61	Solyc04g012010.3	Solyc04g015210.3	1036909
62	Solyc04g015210.3	Solyc04g015220.3	10135
63	Solyc04g015220.3	LOC101252871	516278
64	LOC101252871	Solyc04g039990.3	6380569
65	Solyc04g039990.3	Solyc04g026110.3	6504852
66	Solyc04g026110.3	Solyc04g025840.2	1929237
67	Solyc04g025840.2	Solyc04g056570.3	33720975
68	Solyc04g056570.3	Solyc04g079420.3	9532736
69	Solyc05g005130.2	Solyc05g005330.3	139472
70	Solyc05g005330.3	Solyc05g006620.3	992680
71	Solyc05g006620.3	Solyc05g006630.3	3523
72	Solyc05g006630.3	Solyc05g007170.3	488188
73	Solyc05g007170.3	Solyc05g007350.2	183179
74	Solyc05g007350.2	Solyc05g007610.2	161253
75	Solyc05g007610.2	Solyc05g007630.3	2418
76	Solyc05g007630.3	Solyc05g007640.3	191
77	Solyc05g007640.3	Solyc05g007850.2	137556
78	Solyc05g007850.2	Solyc05g008070.3	204794
79	Solyc05g008070.3	Solyc05g009630.3	1319403
80	Solyc05g009630.3	Solyc05g009740.1	119955
81	Solyc05g009740.1	Solyc05g009750.1	2015
82	Solyc05g009750.1	Solyc05g009760.2	1136
83	Solyc05g009760.2	Solyc05g012740.2	1952381
84	Solyc05g012740.2	Solyc05g012900.3	118503
85	Solyc05g012900.3	Solyc05g012910.3	1021
86	Solyc05g012910.3	Solyc05g013260.2	296607
87	Solyc05g013260.2	Solyc05g013280.3	32619
88	Solyc05g013280.3	Solyc05g042090.1	49340910
89	Solyc05g042090.1	Solyc05g043420.1	1438497
90	Solyc05g043420.1	Solyc05g044490.2	299441
91	Solyc05g044490.2	LOC101250509	2557229
92	LOC101250509	Solyc05g050430.1	1415973
93	Solyc05g050430.1	Solyc05g053990.3	3366567
94	Solyc05g053990.3	Solyc05g054010.3	4101
95	Solyc05g054010.3	Solyc05g054020.2	966
96	Solyc05g054020.2	Solyc05g054340.3	269130
97	Solyc06g008380.2	Solyc06g008400.2	6609
98	Solyc06g008400.2	Solyc06g008450.3	18599
99	Solyc06g008450.3	Solyc06g008770.2	342013
100	Solyc06g008770.2	Solyc06g008790.3	12117
101	Solyc06g008790.3	Solyc06g008800.2	19249
102	Solyc06g008800.2	Solyc06g048910.1	29274671
103	Solyc06g048910.1	Solyc06g062440.3	7479581
104	Solyc06g062440.3	Solyc06g064680.1	921108
105	Solyc06g064680.1	Solyc06g064690.1	8256
106	Solyc06g064690.1	Solyc06g064720.1	9834
107	Solyc06g064720.1	Solyc06g064750.1	11558
108	Solyc06g064750.1	Solyc06g064760.1	11984
109	Solyc06g064760.1	Solyc06g064780.1	9659
110	Solyc06g064780.1	Solyc06g065000.2	158090
111	Solyc07g005770.2	Solyc07g009180.1	3606076
112	Solyc07g009180.1	Solyc07g039400.2	43297205
113	Solyc07g039400.2	Solyc07g039420.1	14560
114	Solyc07g039420.1	Solyc07g044797.1	10414275
115	Solyc07g044797.1	Solyc07g049700.1	2214853
116	Solyc07g049700.1	Solyc07g052770.2	1162886
117	Solyc07g052770.2	LOC104648396	-1
118	LOC104648396	Solyc07g052800.2	7604
119	Solyc07g052800.2	Solyc07g053010.2	176537
120	Solyc07g053010.2	Solyc07g053020.2	6438
121	Solyc07g053020.2	Solyc07g055380.1	1991532
122	Solyc07g055380.1	Solyc07g055610.2	154361
123	Solyc07g055610.2	Solyc07g066180.2	4070472
124	Solyc08g005440.3	Solyc08g005500.3	46668
125	Solyc08g005500.3	Solyc08g005510.2	302
126	Solyc08g005510.2	Solyc08g007250.2	1446090
127	Solyc08g007250.2	Solyc08g007630.1	325158
128	Solyc08g007630.1	Solyc08g013970.2	1301855
129	Solyc08g013970.2	Solyc08g074250.2	55011114
130	Solyc08g074250.2	Solyc08g075630.3	1403220
131	Solyc08g075630.3	Solyc08g075640.3	7235
132	Solyc08g075640.3	Solyc08g076000.3	281750
133	Solyc08g076000.3	Solyc08g081260.1	4251255
134	Solyc09g005290.1	Solyc09g007710.3	1033955
135	Solyc09g007710.3	Solyc09g018220.2	12356146
136	Solyc09g018220.2	Solyc09g064690.1	48642332
137	Solyc09g064690.1	Solyc09g092280.1	9624436
138	Solyc09g092280.1	Solyc09g092290.1	7262
139	Solyc09g092290.1	Solyc09g092300.3	5642
140	Solyc09g092300.3	Solyc09g092310.1	8007
141	Solyc09g092310.1	Solyc09g092410.3	65632
142	Solyc09g092410.3	Solyc09g098100.3	499041
143	Solyc09g098100.3	Solyc09g098130.2	23769
144	Solyc10g008220.3	Solyc10g008230.2	1300
145	Solyc10g008230.2	Solyc10g008240.3	3400
146	Solyc10g008240.3	Solyc10g047320.2	38163540
147	Solyc10g047320.2	Solyc10g054940.1	15581166
148	Solyc10g054940.1	Solyc10g054990.2	71161
149	Solyc10g054990.2	Solyc10g055140.2	181756
150	Solyc10g055140.2	Solyc10g055170.1	37760
151	Solyc10g055170.1	Solyc10g076440.1	3135895
152	Solyc10g076440.1	Solyc10g085460.2	5228112
153	Solyc11g006520.2	Solyc11g006530.2	1684
154	Solyc11g006530.2	Solyc11g006630.1	47457
155	Solyc11g006630.1	Solyc11g006640.2	2077
156	Solyc11g006640.2	Solyc11g007790.1	781112
157	Solyc11g007790.1	LOC101259700	1223832
158	LOC101259700	Solyc11g011080.2	904376
159	Solyc11g011080.2	Solyc11g011060.2	4513
160	Solyc11g011060.2	Solyc11g011350.2	206635
161	Solyc11g011350.2	Solyc11g013750.2	2706573
162	Solyc11g013750.2	Solyc11g020090.1	3046061
163	Solyc11g020090.1	Solyc11g020100.2	1286
164	Solyc11g020100.2	Solyc11g065780.2	41516225
165	Solyc11g065780.2	Solyc11g069020.2	2195232
166	Solyc11g069020.2	Solyc11g069620.2	679224
167	Solyc11g069620.2	Solyc11g069925.1	260988
168	Solyc11g069925.1	Solyc11g070020.2	47035
169	Solyc11g070020.2	Solyc11g071423.1	320483
170	Solyc11g071423.1	Solyc11g071995.1	383856
171	Solyc12g005520.1	Solyc12g005970.1	294904
172	Solyc12g005970.1	Solyc12g006040.2	29113
173	Solyc12g006040.2	Solyc12g009450.2	2079264
174	Solyc12g009450.2	Solyc12g009460.1	3530
175	Solyc12g009460.1	LOC101248751	3676711
176	LOC101248751	Solyc12g017800.2	996050
177	Solyc12g017800.2	Solyc12g038900.1	44930823
178	Solyc12g038900.1	Solyc12g044180.2	7542727
179	Solyc12g044180.2	Solyc12g044190.2	31888
180	Solyc12g044190.2	Solyc12g044200.2	50867
181	Solyc12g044200.2	Solyc12g094660.2	5812656
182	Solyc12g094660.2	Solyc12g096920.1	818569
183	Solyc12g096920.1	Solyc12g097020.2	45254
