## Supplementary material for "A root-specific NLR network confers resistance to plant parasitic nematodes": NRC_HR_quantification_Hero_A.xlsx

### Sheet: Sheet1
Replicate	Date	DPI	Leaf	Genotype	Genotype_code	NLR1	NLR2	Effector	Score
1	20211013	7	DSC02597_1	wt	wt	EV	Hero_A	WT	0
1	20211013	7	DSC02597_2	wt	wt	EV	Hero_A	WT	0
1	20211013	7	DSC02597_3	wt	wt	EV	Hero_A	WT	0
1	20211013	7	DSC02597_4	wt	wt	EV	Hero_A	WT	0
1	20211013	7	DSC02597_5	wt	wt	EV	Hero_A	WT	0
1	20211013	7	DSC02597_6	wt	wt	EV	Hero_A	WT	0
1	20211013	7	DSC02597_1	wt	wt	EV	Hero_A	DV	0
1	20211013	7	DSC02597_2	wt	wt	EV	Hero_A	DV	0
1	20211013	7	DSC02597_3	wt	wt	EV	Hero_A	DV	0
1	20211013	7	DSC02597_4	wt	wt	EV	Hero_A	DV	0
1	20211013	7	DSC02597_5	wt	wt	EV	Hero_A	DV	0
1	20211013	7	DSC02597_6	wt	wt	EV	Hero_A	DV	0
1	20211013	7	DSC02597_1	wt	wt	NRC6a	Hero_A	WT	0
1	20211013	7	DSC02597_2	wt	wt	NRC6a	Hero_A	WT	0
1	20211013	7	DSC02597_3	wt	wt	NRC6a	Hero_A	WT	0
1	20211013	7	DSC02597_4	wt	wt	NRC6a	Hero_A	WT	0
1	20211013	7	DSC02597_5	wt	wt	NRC6a	Hero_A	WT	0
1	20211013	7	DSC02597_6	wt	wt	NRC6a	Hero_A	WT	0
1	20211013	7	DSC02597_1	wt	wt	NRC6a	Hero_A	DV	0
1	20211013	7	DSC02597_2	wt	wt	NRC6a	Hero_A	DV	0
1	20211013	7	DSC02597_3	wt	wt	NRC6a	Hero_A	DV	0
1	20211013	7	DSC02597_4	wt	wt	NRC6a	Hero_A	DV	0
1	20211013	7	DSC02597_5	wt	wt	NRC6a	Hero_A	DV	0
1	20211013	7	DSC02597_6	wt	wt	NRC6a	Hero_A	DV	0
1	20211013	7	DSC02597_1	wt	wt	NRC6a	EV	WT	0
1	20211013	7	DSC02597_2	wt	wt	NRC6a	EV	WT	0
1	20211013	7	DSC02597_3	wt	wt	NRC6a	EV	WT	0
1	20211013	7	DSC02597_4	wt	wt	NRC6a	EV	WT	0
1	20211013	7	DSC02597_5	wt	wt	NRC6a	EV	WT	0
1	20211013	7	DSC02597_6	wt	wt	NRC6a	EV	WT	0
1	20211013	7	DSC02597_1	wt	wt	NRC6a	EV	DV	3
1	20211013	7	DSC02597_2	wt	wt	NRC6a	EV	DV	4
1	20211013	7	DSC02597_3	wt	wt	NRC6a	EV	DV	6
1	20211013	7	DSC02597_4	wt	wt	NRC6a	EV	DV	4
1	20211013	7	DSC02597_5	wt	wt	NRC6a	EV	DV	5
1	20211013	7	DSC02597_6	wt	wt	NRC6a	EV	DV	6
2	20211027	7	DSC02910_1	wt	wt	EV	Hero_A	WT	0
2	20211027	7	DSC02910_2	wt	wt	EV	Hero_A	WT	0
2	20211027	7	DSC02910_3	wt	wt	EV	Hero_A	WT	0
2	20211027	7	DSC02910_4	wt	wt	EV	Hero_A	WT	0
2	20211027	7	DSC02910_5	wt	wt	EV	Hero_A	WT	0
2	20211027	7	DSC02910_6	wt	wt	EV	Hero_A	WT	0
2	20211027	7	DSC02910_1	wt	wt	EV	Hero_A	DV	0
2	20211027	7	DSC02910_2	wt	wt	EV	Hero_A	DV	0
2	20211027	7	DSC02910_3	wt	wt	EV	Hero_A	DV	0
2	20211027	7	DSC02910_4	wt	wt	EV	Hero_A	DV	0
2	20211027	7	DSC02910_5	wt	wt	EV	Hero_A	DV	0
2	20211027	7	DSC02910_6	wt	wt	EV	Hero_A	DV	0
2	20211027	7	DSC02910_1	wt	wt	NRC6a	Hero_A	WT	0
2	20211027	7	DSC02910_2	wt	wt	NRC6a	Hero_A	WT	0
2	20211027	7	DSC02910_3	wt	wt	NRC6a	Hero_A	WT	0
2	20211027	7	DSC02910_4	wt	wt	NRC6a	Hero_A	WT	0
2	20211027	7	DSC02910_5	wt	wt	NRC6a	Hero_A	WT	0
2	20211027	7	DSC02910_6	wt	wt	NRC6a	Hero_A	WT	0
2	20211027	7	DSC02910_1	wt	wt	NRC6a	Hero_A	DV	0
2	20211027	7	DSC02910_2	wt	wt	NRC6a	Hero_A	DV	0
2	20211027	7	DSC02910_3	wt	wt	NRC6a	Hero_A	DV	0
2	20211027	7	DSC02910_4	wt	wt	NRC6a	Hero_A	DV	0
2	20211027	7	DSC02910_5	wt	wt	NRC6a	Hero_A	DV	0
2	20211027	7	DSC02910_6	wt	wt	NRC6a	Hero_A	DV	0
2	20211027	7	DSC02910_1	wt	wt	NRC6a	EV	WT	0
2	20211027	7	DSC02910_2	wt	wt	NRC6a	EV	WT	0
2	20211027	7	DSC02910_3	wt	wt	NRC6a	EV	WT	2
2	20211027	7	DSC02910_4	wt	wt	NRC6a	EV	WT	0
2	20211027	7	DSC02910_5	wt	wt	NRC6a	EV	WT	0
2	20211027	7	DSC02910_6	wt	wt	NRC6a	EV	WT	0
2	20211027	7	DSC02910_1	wt	wt	NRC6a	EV	DV	5
2	20211027	7	DSC02910_2	wt	wt	NRC6a	EV	DV	5
2	20211027	7	DSC02910_3	wt	wt	NRC6a	EV	DV	6
2	20211027	7	DSC02910_4	wt	wt	NRC6a	EV	DV	6
2	20211027	7	DSC02910_5	wt	wt	NRC6a	EV	DV	5
2	20211027	7	DSC02910_6	wt	wt	NRC6a	EV	DV	5
3	20211111	7	DSC03100_1	wt	wt	EV	Hero_A	WT	0
3	20211111	7	DSC03100_2	wt	wt	EV	Hero_A	WT	0
3	20211111	7	DSC03100_3	wt	wt	EV	Hero_A	WT	0
3	20211111	7	DSC03100_4	wt	wt	EV	Hero_A	WT	0
3	20211111	7	DSC03100_5	wt	wt	EV	Hero_A	WT	0
3	20211111	7	DSC03100_6	wt	wt	EV	Hero_A	WT	0
3	20211111	7	DSC03100_1	wt	wt	EV	Hero_A	DV	0
3	20211111	7	DSC03100_2	wt	wt	EV	Hero_A	DV	0
3	20211111	7	DSC03100_3	wt	wt	EV	Hero_A	DV	0
3	20211111	7	DSC03100_4	wt	wt	EV	Hero_A	DV	0
3	20211111	7	DSC03100_5	wt	wt	EV	Hero_A	DV	0
3	20211111	7	DSC03100_6	wt	wt	EV	Hero_A	DV	0
3	20211111	7	DSC03100_1	wt	wt	NRC6a	Hero_A	WT	0
3	20211111	7	DSC03100_2	wt	wt	NRC6a	Hero_A	WT	0
3	20211111	7	DSC03100_3	wt	wt	NRC6a	Hero_A	WT	0
3	20211111	7	DSC03100_4	wt	wt	NRC6a	Hero_A	WT	0
3	20211111	7	DSC03100_5	wt	wt	NRC6a	Hero_A	WT	0
3	20211111	7	DSC03100_6	wt	wt	NRC6a	Hero_A	WT	0
3	20211111	7	DSC03100_1	wt	wt	NRC6a	Hero_A	DV	0
3	20211111	7	DSC03100_2	wt	wt	NRC6a	Hero_A	DV	1
3	20211111	7	DSC03100_3	wt	wt	NRC6a	Hero_A	DV	0
3	20211111	7	DSC03100_4	wt	wt	NRC6a	Hero_A	DV	0
3	20211111	7	DSC03100_5	wt	wt	NRC6a	Hero_A	DV	0
3	20211111	7	DSC03100_6	wt	wt	NRC6a	Hero_A	DV	0
3	20211111	7	DSC03100_1	wt	wt	NRC6a	EV	WT	0
3	20211111	7	DSC03100_2	wt	wt	NRC6a	EV	WT	0
3	20211111	7	DSC03100_3	wt	wt	NRC6a	EV	WT	0
3	20211111	7	DSC03100_4	wt	wt	NRC6a	EV	WT	0
3	20211111	7	DSC03100_5	wt	wt	NRC6a	EV	WT	0
3	20211111	7	DSC03100_6	wt	wt	NRC6a	EV	WT	0
3	20211111	7	DSC03100_1	wt	wt	NRC6a	EV	DV	2
3	20211111	7	DSC03100_2	wt	wt	NRC6a	EV	DV	3
3	20211111	7	DSC03100_3	wt	wt	NRC6a	EV	DV	3
3	20211111	7	DSC03100_4	wt	wt	NRC6a	EV	DV	5
3	20211111	7	DSC03100_5	wt	wt	NRC6a	EV	DV	5
3	20211111	7	DSC03100_6	wt	wt	NRC6a	EV	DV	3
4	20211205	7	DSC03262_1	wt	wt	EV	Hero_A	WT	0
4	20211205	7	DSC03262_2	wt	wt	EV	Hero_A	WT	0
4	20211205	7	DSC03262_3	wt	wt	EV	Hero_A	WT	0
4	20211205	7	DSC03262_4	wt	wt	EV	Hero_A	WT	0
4	20211205	7	DSC03262_5	wt	wt	EV	Hero_A	WT	0
4	20211205	7	DSC03262_6	wt	wt	EV	Hero_A	WT	0
4	20211205	7	DSC03262_1	wt	wt	EV	Hero_A	DV	0
4	20211205	7	DSC03262_2	wt	wt	EV	Hero_A	DV	0
4	20211205	7	DSC03262_3	wt	wt	EV	Hero_A	DV	0
4	20211205	7	DSC03262_4	wt	wt	EV	Hero_A	DV	0
4	20211205	7	DSC03262_5	wt	wt	EV	Hero_A	DV	0
4	20211205	7	DSC03262_6	wt	wt	EV	Hero_A	DV	0
4	20211205	7	DSC03262_1	wt	wt	NRC6a	Hero_A	WT	0
4	20211205	7	DSC03262_2	wt	wt	NRC6a	Hero_A	WT	0
4	20211205	7	DSC03262_3	wt	wt	NRC6a	Hero_A	WT	0
4	20211205	7	DSC03262_4	wt	wt	NRC6a	Hero_A	WT	0
4	20211205	7	DSC03262_5	wt	wt	NRC6a	Hero_A	WT	0
4	20211205	7	DSC03262_6	wt	wt	NRC6a	Hero_A	WT	0
4	20211205	7	DSC03262_1	wt	wt	NRC6a	Hero_A	DV	0
4	20211205	7	DSC03262_2	wt	wt	NRC6a	Hero_A	DV	0
4	20211205	7	DSC03262_3	wt	wt	NRC6a	Hero_A	DV	0
4	20211205	7	DSC03262_4	wt	wt	NRC6a	Hero_A	DV	0
4	20211205	7	DSC03262_5	wt	wt	NRC6a	Hero_A	DV	0
4	20211205	7	DSC03262_6	wt	wt	NRC6a	Hero_A	DV	0
4	20211205	7	DSC03262_1	wt	wt	NRC6a	EV	WT	0
4	20211205	7	DSC03262_2	wt	wt	NRC6a	EV	WT	0
4	20211205	7	DSC03262_3	wt	wt	NRC6a	EV	WT	0
4	20211205	7	DSC03262_4	wt	wt	NRC6a	EV	WT	0
4	20211205	7	DSC03262_5	wt	wt	NRC6a	EV	WT	0
4	20211205	7	DSC03262_6	wt	wt	NRC6a	EV	WT	0
4	20211205	7	DSC03262_1	wt	wt	NRC6a	EV	DV	6
4	20211205	7	DSC03262_2	wt	wt	NRC6a	EV	DV	7
4	20211205	7	DSC03262_3	wt	wt	NRC6a	EV	DV	7
4	20211205	7	DSC03262_4	wt	wt	NRC6a	EV	DV	5
4	20211205	7	DSC03262_5	wt	wt	NRC6a	EV	DV	6
4	20211205	7	DSC03262_6	wt	wt	NRC6a	EV	DV	5
