## Supplementary material for "A root-specific NLR network confers resistance to plant parasitic nematodes": NRC_HR_quantification_Hero_B.xlsx

### Sheet: NbNRC3_HR_quantification
Replicate	Date	DPI	Leaf	Genotype	Genotype_code	NLR1	NLR2	Effector	Score
1	20211013	7	DSC02600_1	wt	wt	EV	Hero_B	WT	0
1	20211013	7	DSC02600_2	wt	wt	EV	Hero_B	WT	0
1	20211013	7	DSC02600_3	wt	wt	EV	Hero_B	WT	0
1	20211013	7	DSC02600_4	wt	wt	EV	Hero_B	WT	0
1	20211013	7	DSC02600_5	wt	wt	EV	Hero_B	WT	0
1	20211013	7	DSC02600_6	wt	wt	EV	Hero_B	WT	0
1	20211013	7	DSC02600_1	wt	wt	EV	Hero_B	DV	0
1	20211013	7	DSC02600_2	wt	wt	EV	Hero_B	DV	0
1	20211013	7	DSC02600_3	wt	wt	EV	Hero_B	DV	0
1	20211013	7	DSC02600_4	wt	wt	EV	Hero_B	DV	0
1	20211013	7	DSC02600_5	wt	wt	EV	Hero_B	DV	0
1	20211013	7	DSC02600_6	wt	wt	EV	Hero_B	DV	0
1	20211013	7	DSC02600_1	wt	wt	NRC6a	Hero_B	WT	2
1	20211013	7	DSC02600_2	wt	wt	NRC6a	Hero_B	WT	1
1	20211013	7	DSC02600_3	wt	wt	NRC6a	Hero_B	WT	2
1	20211013	7	DSC02600_4	wt	wt	NRC6a	Hero_B	WT	1
1	20211013	7	DSC02600_5	wt	wt	NRC6a	Hero_B	WT	1
1	20211013	7	DSC02600_6	wt	wt	NRC6a	Hero_B	WT	2
1	20211013	7	DSC02600_1	wt	wt	NRC6a	Hero_B	DV	1
1	20211013	7	DSC02600_2	wt	wt	NRC6a	Hero_B	DV	1
1	20211013	7	DSC02600_3	wt	wt	NRC6a	Hero_B	DV	1
1	20211013	7	DSC02600_4	wt	wt	NRC6a	Hero_B	DV	0
1	20211013	7	DSC02600_5	wt	wt	NRC6a	Hero_B	DV	1
1	20211013	7	DSC02600_6	wt	wt	NRC6a	Hero_B	DV	1
1	20211013	7	DSC02600_1	wt	wt	NRC6a	EV	WT	0
1	20211013	7	DSC02600_2	wt	wt	NRC6a	EV	WT	0
1	20211013	7	DSC02600_3	wt	wt	NRC6a	EV	WT	0
1	20211013	7	DSC02600_4	wt	wt	NRC6a	EV	WT	0
1	20211013	7	DSC02600_5	wt	wt	NRC6a	EV	WT	0
1	20211013	7	DSC02600_6	wt	wt	NRC6a	EV	WT	0
1	20211013	7	DSC02600_1	wt	wt	NRC6a	EV	DV	6
1	20211013	7	DSC02600_2	wt	wt	NRC6a	EV	DV	5
1	20211013	7	DSC02600_3	wt	wt	NRC6a	EV	DV	6
1	20211013	7	DSC02600_4	wt	wt	NRC6a	EV	DV	5
1	20211013	7	DSC02600_5	wt	wt	NRC6a	EV	DV	5
1	20211013	7	DSC02600_6	wt	wt	NRC6a	EV	DV	7
2	20211027	7	DSC02915_1	wt	wt	EV	Hero_B	WT	0
2	20211027	7	DSC02915_2	wt	wt	EV	Hero_B	WT	0
2	20211027	7	DSC02915_3	wt	wt	EV	Hero_B	WT	0
2	20211027	7	DSC02915_4	wt	wt	EV	Hero_B	WT	0
2	20211027	7	DSC02915_5	wt	wt	EV	Hero_B	WT	0
2	20211027	7	DSC02915_6	wt	wt	EV	Hero_B	WT	0
2	20211027	7	DSC02915_1	wt	wt	EV	Hero_B	DV	0
2	20211027	7	DSC02915_2	wt	wt	EV	Hero_B	DV	0
2	20211027	7	DSC02915_3	wt	wt	EV	Hero_B	DV	0
2	20211027	7	DSC02915_4	wt	wt	EV	Hero_B	DV	0
2	20211027	7	DSC02915_5	wt	wt	EV	Hero_B	DV	0
2	20211027	7	DSC02915_6	wt	wt	EV	Hero_B	DV	0
2	20211027	7	DSC02915_1	wt	wt	NRC6a	Hero_B	WT	1
2	20211027	7	DSC02915_2	wt	wt	NRC6a	Hero_B	WT	1
2	20211027	7	DSC02915_3	wt	wt	NRC6a	Hero_B	WT	1
2	20211027	7	DSC02915_4	wt	wt	NRC6a	Hero_B	WT	0
2	20211027	7	DSC02915_5	wt	wt	NRC6a	Hero_B	WT	0
2	20211027	7	DSC02915_6	wt	wt	NRC6a	Hero_B	WT	1
2	20211027	7	DSC02915_1	wt	wt	NRC6a	Hero_B	DV	1
2	20211027	7	DSC02915_2	wt	wt	NRC6a	Hero_B	DV	1
2	20211027	7	DSC02915_3	wt	wt	NRC6a	Hero_B	DV	1
2	20211027	7	DSC02915_4	wt	wt	NRC6a	Hero_B	DV	1
2	20211027	7	DSC02915_5	wt	wt	NRC6a	Hero_B	DV	1
2	20211027	7	DSC02915_6	wt	wt	NRC6a	Hero_B	DV	1
2	20211027	7	DSC02915_1	wt	wt	NRC6a	EV	WT	0
2	20211027	7	DSC02915_2	wt	wt	NRC6a	EV	WT	0
2	20211027	7	DSC02915_3	wt	wt	NRC6a	EV	WT	0
2	20211027	7	DSC02915_4	wt	wt	NRC6a	EV	WT	0
2	20211027	7	DSC02915_5	wt	wt	NRC6a	EV	WT	0
2	20211027	7	DSC02915_6	wt	wt	NRC6a	EV	WT	0
2	20211027	7	DSC02915_1	wt	wt	NRC6a	EV	DV	6
2	20211027	7	DSC02915_2	wt	wt	NRC6a	EV	DV	3
2	20211027	7	DSC02915_3	wt	wt	NRC6a	EV	DV	6
2	20211027	7	DSC02915_4	wt	wt	NRC6a	EV	DV	5
2	20211027	7	DSC02915_5	wt	wt	NRC6a	EV	DV	3
2	20211027	7	DSC02915_6	wt	wt	NRC6a	EV	DV	5
3	20211111	7	DSC03097_1	wt	wt	EV	Hero_B	WT	0
3	20211111	7	DSC03097_2	wt	wt	EV	Hero_B	WT	0
3	20211111	7	DSC03097_3	wt	wt	EV	Hero_B	WT	0
3	20211111	7	DSC03097_4	wt	wt	EV	Hero_B	WT	0
3	20211111	7	DSC03097_5	wt	wt	EV	Hero_B	WT	0
3	20211111	7	DSC03097_6	wt	wt	EV	Hero_B	WT	0
3	20211111	7	DSC03097_1	wt	wt	EV	Hero_B	DV	0
3	20211111	7	DSC03097_2	wt	wt	EV	Hero_B	DV	0
3	20211111	7	DSC03097_3	wt	wt	EV	Hero_B	DV	0
3	20211111	7	DSC03097_4	wt	wt	EV	Hero_B	DV	0
3	20211111	7	DSC03097_5	wt	wt	EV	Hero_B	DV	0
3	20211111	7	DSC03097_6	wt	wt	EV	Hero_B	DV	0
3	20211111	7	DSC03097_1	wt	wt	NRC6a	Hero_B	WT	1
3	20211111	7	DSC03097_2	wt	wt	NRC6a	Hero_B	WT	0
3	20211111	7	DSC03097_3	wt	wt	NRC6a	Hero_B	WT	0
3	20211111	7	DSC03097_4	wt	wt	NRC6a	Hero_B	WT	0
3	20211111	7	DSC03097_5	wt	wt	NRC6a	Hero_B	WT	0
3	20211111	7	DSC03097_6	wt	wt	NRC6a	Hero_B	WT	0
3	20211111	7	DSC03097_1	wt	wt	NRC6a	Hero_B	DV	1
3	20211111	7	DSC03097_2	wt	wt	NRC6a	Hero_B	DV	1
3	20211111	7	DSC03097_3	wt	wt	NRC6a	Hero_B	DV	1
3	20211111	7	DSC03097_4	wt	wt	NRC6a	Hero_B	DV	1
3	20211111	7	DSC03097_5	wt	wt	NRC6a	Hero_B	DV	1
3	20211111	7	DSC03097_6	wt	wt	NRC6a	Hero_B	DV	0
3	20211111	7	DSC03097_1	wt	wt	NRC6a	EV	WT	0
3	20211111	7	DSC03097_2	wt	wt	NRC6a	EV	WT	0
3	20211111	7	DSC03097_3	wt	wt	NRC6a	EV	WT	0
3	20211111	7	DSC03097_4	wt	wt	NRC6a	EV	WT	0
3	20211111	7	DSC03097_5	wt	wt	NRC6a	EV	WT	0
3	20211111	7	DSC03097_6	wt	wt	NRC6a	EV	WT	0
3	20211111	7	DSC03097_1	wt	wt	NRC6a	EV	DV	5
3	20211111	7	DSC03097_2	wt	wt	NRC6a	EV	DV	4
3	20211111	7	DSC03097_3	wt	wt	NRC6a	EV	DV	4
3	20211111	7	DSC03097_4	wt	wt	NRC6a	EV	DV	5
3	20211111	7	DSC03097_5	wt	wt	NRC6a	EV	DV	3
3	20211111	7	DSC03097_6	wt	wt	NRC6a	EV	DV	2
4	20211205	7	DSC03265_1	wt	wt	EV	Hero_B	WT	0
4	20211205	7	DSC03265_2	wt	wt	EV	Hero_B	WT	0
4	20211205	7	DSC03265_3	wt	wt	EV	Hero_B	WT	0
4	20211205	7	DSC03265_4	wt	wt	EV	Hero_B	WT	0
4	20211205	7	DSC03265_5	wt	wt	EV	Hero_B	WT	0
4	20211205	7	DSC03265_6	wt	wt	EV	Hero_B	WT	0
4	20211205	7	DSC03265_1	wt	wt	EV	Hero_B	DV	0
4	20211205	7	DSC03265_2	wt	wt	EV	Hero_B	DV	0
4	20211205	7	DSC03265_3	wt	wt	EV	Hero_B	DV	0
4	20211205	7	DSC03265_4	wt	wt	EV	Hero_B	DV	0
4	20211205	7	DSC03265_5	wt	wt	EV	Hero_B	DV	0
4	20211205	7	DSC03265_6	wt	wt	EV	Hero_B	DV	0
4	20211205	7	DSC03265_1	wt	wt	NRC6a	Hero_B	WT	0
4	20211205	7	DSC03265_2	wt	wt	NRC6a	Hero_B	WT	0
4	20211205	7	DSC03265_3	wt	wt	NRC6a	Hero_B	WT	0
4	20211205	7	DSC03265_4	wt	wt	NRC6a	Hero_B	WT	0
4	20211205	7	DSC03265_5	wt	wt	NRC6a	Hero_B	WT	0
4	20211205	7	DSC03265_6	wt	wt	NRC6a	Hero_B	WT	1
4	20211205	7	DSC03265_1	wt	wt	NRC6a	Hero_B	DV	1
4	20211205	7	DSC03265_2	wt	wt	NRC6a	Hero_B	DV	1
4	20211205	7	DSC03265_3	wt	wt	NRC6a	Hero_B	DV	1
4	20211205	7	DSC03265_4	wt	wt	NRC6a	Hero_B	DV	1
4	20211205	7	DSC03265_5	wt	wt	NRC6a	Hero_B	DV	1
4	20211205	7	DSC03265_6	wt	wt	NRC6a	Hero_B	DV	0
4	20211205	7	DSC03265_1	wt	wt	NRC6a	EV	WT	0
4	20211205	7	DSC03265_2	wt	wt	NRC6a	EV	WT	0
4	20211205	7	DSC03265_3	wt	wt	NRC6a	EV	WT	0
4	20211205	7	DSC03265_4	wt	wt	NRC6a	EV	WT	0
4	20211205	7	DSC03265_5	wt	wt	NRC6a	EV	WT	0
4	20211205	7	DSC03265_6	wt	wt	NRC6a	EV	WT	0
4	20211205	7	DSC03265_1	wt	wt	NRC6a	EV	DV	5
4	20211205	7	DSC03265_2	wt	wt	NRC6a	EV	DV	6
4	20211205	7	DSC03265_3	wt	wt	NRC6a	EV	DV	7
4	20211205	7	DSC03265_4	wt	wt	NRC6a	EV	DV	4
4	20211205	7	DSC03265_5	wt	wt	NRC6a	EV	DV	4
4	20211205	7	DSC03265_6	wt	wt	NRC6a	EV	DV	5
