## Supplementary material for "A root-specific NLR network confers resistance to plant parasitic nematodes": NRC_HR_quantification_Hero_C.xlsx

### Sheet: NbNRC3_HR_quantification
Replicate	Date	DPI	Leaf	Genotype	Genotype_code	NLR1	NLR2	Effector	Score
1	20211013	7	DSC02598_1	wt	wt	EV	Hero_C	WT	0
1	20211013	7	DSC02598_2	wt	wt	EV	Hero_C	WT	0
1	20211013	7	DSC02598_3	wt	wt	EV	Hero_C	WT	0
1	20211013	7	DSC02598_4	wt	wt	EV	Hero_C	WT	0
1	20211013	7	DSC02598_5	wt	wt	EV	Hero_C	WT	0
1	20211013	7	DSC02598_6	wt	wt	EV	Hero_C	WT	0
1	20211013	7	DSC02598_1	wt	wt	EV	Hero_C	DV	0
1	20211013	7	DSC02598_2	wt	wt	EV	Hero_C	DV	0
1	20211013	7	DSC02598_3	wt	wt	EV	Hero_C	DV	0
1	20211013	7	DSC02598_4	wt	wt	EV	Hero_C	DV	0
1	20211013	7	DSC02598_5	wt	wt	EV	Hero_C	DV	0
1	20211013	7	DSC02598_6	wt	wt	EV	Hero_C	DV	0
1	20211013	7	DSC02598_1	wt	wt	NRC6a	Hero_C	WT	1
1	20211013	7	DSC02598_2	wt	wt	NRC6a	Hero_C	WT	0
1	20211013	7	DSC02598_3	wt	wt	NRC6a	Hero_C	WT	0
1	20211013	7	DSC02598_4	wt	wt	NRC6a	Hero_C	WT	0
1	20211013	7	DSC02598_5	wt	wt	NRC6a	Hero_C	WT	0
1	20211013	7	DSC02598_6	wt	wt	NRC6a	Hero_C	WT	0
1	20211013	7	DSC02598_1	wt	wt	NRC6a	Hero_C	DV	0
1	20211013	7	DSC02598_2	wt	wt	NRC6a	Hero_C	DV	0
1	20211013	7	DSC02598_3	wt	wt	NRC6a	Hero_C	DV	0
1	20211013	7	DSC02598_4	wt	wt	NRC6a	Hero_C	DV	0
1	20211013	7	DSC02598_5	wt	wt	NRC6a	Hero_C	DV	0
1	20211013	7	DSC02598_6	wt	wt	NRC6a	Hero_C	DV	0
1	20211013	7	DSC02598_1	wt	wt	NRC6a	EV	WT	0
1	20211013	7	DSC02598_2	wt	wt	NRC6a	EV	WT	0
1	20211013	7	DSC02598_3	wt	wt	NRC6a	EV	WT	0
1	20211013	7	DSC02598_4	wt	wt	NRC6a	EV	WT	0
1	20211013	7	DSC02598_5	wt	wt	NRC6a	EV	WT	0
1	20211013	7	DSC02598_6	wt	wt	NRC6a	EV	WT	0
1	20211013	7	DSC02598_1	wt	wt	NRC6a	EV	DV	2
1	20211013	7	DSC02598_2	wt	wt	NRC6a	EV	DV	1
1	20211013	7	DSC02598_3	wt	wt	NRC6a	EV	DV	5
1	20211013	7	DSC02598_4	wt	wt	NRC6a	EV	DV	5
1	20211013	7	DSC02598_5	wt	wt	NRC6a	EV	DV	5
1	20211013	7	DSC02598_6	wt	wt	NRC6a	EV	DV	5
2	20211027	7	DSC02913_1	wt	wt	EV	Hero_C	WT	0
2	20211027	7	DSC02913_2	wt	wt	EV	Hero_C	WT	0
2	20211027	7	DSC02913_3	wt	wt	EV	Hero_C	WT	0
2	20211027	7	DSC02913_4	wt	wt	EV	Hero_C	WT	0
2	20211027	7	DSC02913_5	wt	wt	EV	Hero_C	WT	0
2	20211027	7	DSC02913_6	wt	wt	EV	Hero_C	WT	0
2	20211027	7	DSC02913_1	wt	wt	EV	Hero_C	DV	0
2	20211027	7	DSC02913_2	wt	wt	EV	Hero_C	DV	0
2	20211027	7	DSC02913_3	wt	wt	EV	Hero_C	DV	0
2	20211027	7	DSC02913_4	wt	wt	EV	Hero_C	DV	0
2	20211027	7	DSC02913_5	wt	wt	EV	Hero_C	DV	0
2	20211027	7	DSC02913_6	wt	wt	EV	Hero_C	DV	0
2	20211027	7	DSC02913_1	wt	wt	NRC6a	Hero_C	WT	0
2	20211027	7	DSC02913_2	wt	wt	NRC6a	Hero_C	WT	0
2	20211027	7	DSC02913_3	wt	wt	NRC6a	Hero_C	WT	0
2	20211027	7	DSC02913_4	wt	wt	NRC6a	Hero_C	WT	0
2	20211027	7	DSC02913_5	wt	wt	NRC6a	Hero_C	WT	0
2	20211027	7	DSC02913_6	wt	wt	NRC6a	Hero_C	WT	0
2	20211027	7	DSC02913_1	wt	wt	NRC6a	Hero_C	DV	0
2	20211027	7	DSC02913_2	wt	wt	NRC6a	Hero_C	DV	0
2	20211027	7	DSC02913_3	wt	wt	NRC6a	Hero_C	DV	0
2	20211027	7	DSC02913_4	wt	wt	NRC6a	Hero_C	DV	0
2	20211027	7	DSC02913_5	wt	wt	NRC6a	Hero_C	DV	0
2	20211027	7	DSC02913_6	wt	wt	NRC6a	Hero_C	DV	0
2	20211027	7	DSC02913_1	wt	wt	NRC6a	EV	WT	2
2	20211027	7	DSC02913_2	wt	wt	NRC6a	EV	WT	0
2	20211027	7	DSC02913_3	wt	wt	NRC6a	EV	WT	0
2	20211027	7	DSC02913_4	wt	wt	NRC6a	EV	WT	0
2	20211027	7	DSC02913_5	wt	wt	NRC6a	EV	WT	0
2	20211027	7	DSC02913_6	wt	wt	NRC6a	EV	WT	0
2	20211027	7	DSC02913_1	wt	wt	NRC6a	EV	DV	7
2	20211027	7	DSC02913_2	wt	wt	NRC6a	EV	DV	7
2	20211027	7	DSC02913_3	wt	wt	NRC6a	EV	DV	7
2	20211027	7	DSC02913_4	wt	wt	NRC6a	EV	DV	7
2	20211027	7	DSC02913_5	wt	wt	NRC6a	EV	DV	6
2	20211027	7	DSC02913_6	wt	wt	NRC6a	EV	DV	6
3	20211111	7	DSC03099_1	wt	wt	EV	Hero_C	WT	0
3	20211111	7	DSC03099_2	wt	wt	EV	Hero_C	WT	0
3	20211111	7	DSC03099_3	wt	wt	EV	Hero_C	WT	0
3	20211111	7	DSC03099_4	wt	wt	EV	Hero_C	WT	0
3	20211111	7	DSC03099_5	wt	wt	EV	Hero_C	WT	0
3	20211111	7	DSC03099_6	wt	wt	EV	Hero_C	WT	0
3	20211111	7	DSC03099_1	wt	wt	EV	Hero_C	DV	0
3	20211111	7	DSC03099_2	wt	wt	EV	Hero_C	DV	0
3	20211111	7	DSC03099_3	wt	wt	EV	Hero_C	DV	0
3	20211111	7	DSC03099_4	wt	wt	EV	Hero_C	DV	0
3	20211111	7	DSC03099_5	wt	wt	EV	Hero_C	DV	0
3	20211111	7	DSC03099_6	wt	wt	EV	Hero_C	DV	0
3	20211111	7	DSC03099_1	wt	wt	NRC6a	Hero_C	WT	0
3	20211111	7	DSC03099_2	wt	wt	NRC6a	Hero_C	WT	0
3	20211111	7	DSC03099_3	wt	wt	NRC6a	Hero_C	WT	0
3	20211111	7	DSC03099_4	wt	wt	NRC6a	Hero_C	WT	0
3	20211111	7	DSC03099_5	wt	wt	NRC6a	Hero_C	WT	0
3	20211111	7	DSC03099_6	wt	wt	NRC6a	Hero_C	WT	0
3	20211111	7	DSC03099_1	wt	wt	NRC6a	Hero_C	DV	0
3	20211111	7	DSC03099_2	wt	wt	NRC6a	Hero_C	DV	0
3	20211111	7	DSC03099_3	wt	wt	NRC6a	Hero_C	DV	0
3	20211111	7	DSC03099_4	wt	wt	NRC6a	Hero_C	DV	0
3	20211111	7	DSC03099_5	wt	wt	NRC6a	Hero_C	DV	0
3	20211111	7	DSC03099_6	wt	wt	NRC6a	Hero_C	DV	0
3	20211111	7	DSC03099_1	wt	wt	NRC6a	EV	WT	3
3	20211111	7	DSC03099_2	wt	wt	NRC6a	EV	WT	0
3	20211111	7	DSC03099_3	wt	wt	NRC6a	EV	WT	0
3	20211111	7	DSC03099_4	wt	wt	NRC6a	EV	WT	0
3	20211111	7	DSC03099_5	wt	wt	NRC6a	EV	WT	0
3	20211111	7	DSC03099_6	wt	wt	NRC6a	EV	WT	0
3	20211111	7	DSC03099_1	wt	wt	NRC6a	EV	DV	5
3	20211111	7	DSC03099_2	wt	wt	NRC6a	EV	DV	3
3	20211111	7	DSC03099_3	wt	wt	NRC6a	EV	DV	5
3	20211111	7	DSC03099_4	wt	wt	NRC6a	EV	DV	6
3	20211111	7	DSC03099_5	wt	wt	NRC6a	EV	DV	4
3	20211111	7	DSC03099_6	wt	wt	NRC6a	EV	DV	1
4	20211205	7	DSC03263_1	wt	wt	EV	Hero_C	WT	0
4	20211205	7	DSC03263_2	wt	wt	EV	Hero_C	WT	0
4	20211205	7	DSC03263_3	wt	wt	EV	Hero_C	WT	0
4	20211205	7	DSC03263_4	wt	wt	EV	Hero_C	WT	0
4	20211205	7	DSC03263_5	wt	wt	EV	Hero_C	WT	0
4	20211205	7	DSC03263_6	wt	wt	EV	Hero_C	WT	0
4	20211205	7	DSC03263_1	wt	wt	EV	Hero_C	DV	0
4	20211205	7	DSC03263_2	wt	wt	EV	Hero_C	DV	0
4	20211205	7	DSC03263_3	wt	wt	EV	Hero_C	DV	0
4	20211205	7	DSC03263_4	wt	wt	EV	Hero_C	DV	0
4	20211205	7	DSC03263_5	wt	wt	EV	Hero_C	DV	0
4	20211205	7	DSC03263_6	wt	wt	EV	Hero_C	DV	0
4	20211205	7	DSC03263_1	wt	wt	NRC6a	Hero_C	WT	0
4	20211205	7	DSC03263_2	wt	wt	NRC6a	Hero_C	WT	0
4	20211205	7	DSC03263_3	wt	wt	NRC6a	Hero_C	WT	0
4	20211205	7	DSC03263_4	wt	wt	NRC6a	Hero_C	WT	0
4	20211205	7	DSC03263_5	wt	wt	NRC6a	Hero_C	WT	0
4	20211205	7	DSC03263_6	wt	wt	NRC6a	Hero_C	WT	0
4	20211205	7	DSC03263_1	wt	wt	NRC6a	Hero_C	DV	0
4	20211205	7	DSC03263_2	wt	wt	NRC6a	Hero_C	DV	0
4	20211205	7	DSC03263_3	wt	wt	NRC6a	Hero_C	DV	0
4	20211205	7	DSC03263_4	wt	wt	NRC6a	Hero_C	DV	0
4	20211205	7	DSC03263_5	wt	wt	NRC6a	Hero_C	DV	0
4	20211205	7	DSC03263_6	wt	wt	NRC6a	Hero_C	DV	0
4	20211205	7	DSC03263_1	wt	wt	NRC6a	EV	WT	0
4	20211205	7	DSC03263_2	wt	wt	NRC6a	EV	WT	0
4	20211205	7	DSC03263_3	wt	wt	NRC6a	EV	WT	0
4	20211205	7	DSC03263_4	wt	wt	NRC6a	EV	WT	0
4	20211205	7	DSC03263_5	wt	wt	NRC6a	EV	WT	0
4	20211205	7	DSC03263_6	wt	wt	NRC6a	EV	WT	0
4	20211205	7	DSC03263_1	wt	wt	NRC6a	EV	DV	5
4	20211205	7	DSC03263_2	wt	wt	NRC6a	EV	DV	4
4	20211205	7	DSC03263_3	wt	wt	NRC6a	EV	DV	5
4	20211205	7	DSC03263_4	wt	wt	NRC6a	EV	DV	5
4	20211205	7	DSC03263_5	wt	wt	NRC6a	EV	DV	7
4	20211205	7	DSC03263_6	wt	wt	NRC6a	EV	DV	6
