## Supplementary material for "A root-specific NLR network confers resistance to plant parasitic nematodes": NRC_HR_quantification_Hero_F.xlsx

### Sheet: NbNRC3_HR_quantification
Replicate	Date	DPI	Leaf	Genotype	Genotype_code	NLR1	NLR2	Effector	Score
1	20211013	7	DSC02601_1	wt	wt	EV	Hero_F	WT	0
1	20211013	7	DSC02601_2	wt	wt	EV	Hero_F	WT	0
1	20211013	7	DSC02601_3	wt	wt	EV	Hero_F	WT	0
1	20211013	7	DSC02601_4	wt	wt	EV	Hero_F	WT	0
1	20211013	7	DSC02601_5	wt	wt	EV	Hero_F	WT	0
1	20211013	7	DSC02601_6	wt	wt	EV	Hero_F	WT	0
1	20211013	7	DSC02601_1	wt	wt	EV	Hero_F	DV	0
1	20211013	7	DSC02601_2	wt	wt	EV	Hero_F	DV	0
1	20211013	7	DSC02601_3	wt	wt	EV	Hero_F	DV	0
1	20211013	7	DSC02601_4	wt	wt	EV	Hero_F	DV	0
1	20211013	7	DSC02601_5	wt	wt	EV	Hero_F	DV	0
1	20211013	7	DSC02601_6	wt	wt	EV	Hero_F	DV	0
1	20211013	7	DSC02601_1	wt	wt	NRC6a	Hero_F	WT	0
1	20211013	7	DSC02601_2	wt	wt	NRC6a	Hero_F	WT	0
1	20211013	7	DSC02601_3	wt	wt	NRC6a	Hero_F	WT	0
1	20211013	7	DSC02601_4	wt	wt	NRC6a	Hero_F	WT	0
1	20211013	7	DSC02601_5	wt	wt	NRC6a	Hero_F	WT	0
1	20211013	7	DSC02601_6	wt	wt	NRC6a	Hero_F	WT	0
1	20211013	7	DSC02601_1	wt	wt	NRC6a	Hero_F	DV	3
1	20211013	7	DSC02601_2	wt	wt	NRC6a	Hero_F	DV	6
1	20211013	7	DSC02601_3	wt	wt	NRC6a	Hero_F	DV	4
1	20211013	7	DSC02601_4	wt	wt	NRC6a	Hero_F	DV	4
1	20211013	7	DSC02601_5	wt	wt	NRC6a	Hero_F	DV	4
1	20211013	7	DSC02601_6	wt	wt	NRC6a	Hero_F	DV	3
1	20211013	7	DSC02601_1	wt	wt	NRC6a	EV	WT	0
1	20211013	7	DSC02601_2	wt	wt	NRC6a	EV	WT	0
1	20211013	7	DSC02601_3	wt	wt	NRC6a	EV	WT	0
1	20211013	7	DSC02601_4	wt	wt	NRC6a	EV	WT	0
1	20211013	7	DSC02601_5	wt	wt	NRC6a	EV	WT	0
1	20211013	7	DSC02601_6	wt	wt	NRC6a	EV	WT	0
1	20211013	7	DSC02601_1	wt	wt	NRC6a	EV	DV	6
1	20211013	7	DSC02601_2	wt	wt	NRC6a	EV	DV	5
1	20211013	7	DSC02601_3	wt	wt	NRC6a	EV	DV	5
1	20211013	7	DSC02601_4	wt	wt	NRC6a	EV	DV	6
1	20211013	7	DSC02601_5	wt	wt	NRC6a	EV	DV	5
1	20211013	7	DSC02601_6	wt	wt	NRC6a	EV	DV	4
2	20211027	7	DSC02912_1	wt	wt	EV	Hero_F	WT	0
2	20211027	7	DSC02912_2	wt	wt	EV	Hero_F	WT	0
2	20211027	7	DSC02912_3	wt	wt	EV	Hero_F	WT	0
2	20211027	7	DSC02912_4	wt	wt	EV	Hero_F	WT	0
2	20211027	7	DSC02912_5	wt	wt	EV	Hero_F	WT	0
2	20211027	7	DSC02912_6	wt	wt	EV	Hero_F	WT	0
2	20211027	7	DSC02912_1	wt	wt	EV	Hero_F	DV	0
2	20211027	7	DSC02912_2	wt	wt	EV	Hero_F	DV	0
2	20211027	7	DSC02912_3	wt	wt	EV	Hero_F	DV	0
2	20211027	7	DSC02912_4	wt	wt	EV	Hero_F	DV	0
2	20211027	7	DSC02912_5	wt	wt	EV	Hero_F	DV	0
2	20211027	7	DSC02912_6	wt	wt	EV	Hero_F	DV	0
2	20211027	7	DSC02912_1	wt	wt	NRC6a	Hero_F	WT	0
2	20211027	7	DSC02912_2	wt	wt	NRC6a	Hero_F	WT	0
2	20211027	7	DSC02912_3	wt	wt	NRC6a	Hero_F	WT	0
2	20211027	7	DSC02912_4	wt	wt	NRC6a	Hero_F	WT	0
2	20211027	7	DSC02912_5	wt	wt	NRC6a	Hero_F	WT	0
2	20211027	7	DSC02912_6	wt	wt	NRC6a	Hero_F	WT	0
2	20211027	7	DSC02912_1	wt	wt	NRC6a	Hero_F	DV	5
2	20211027	7	DSC02912_2	wt	wt	NRC6a	Hero_F	DV	3
2	20211027	7	DSC02912_3	wt	wt	NRC6a	Hero_F	DV	4
2	20211027	7	DSC02912_4	wt	wt	NRC6a	Hero_F	DV	3
2	20211027	7	DSC02912_5	wt	wt	NRC6a	Hero_F	DV	5
2	20211027	7	DSC02912_6	wt	wt	NRC6a	Hero_F	DV	4
2	20211027	7	DSC02912_1	wt	wt	NRC6a	EV	WT	0
2	20211027	7	DSC02912_2	wt	wt	NRC6a	EV	WT	0
2	20211027	7	DSC02912_3	wt	wt	NRC6a	EV	WT	0
2	20211027	7	DSC02912_4	wt	wt	NRC6a	EV	WT	0
2	20211027	7	DSC02912_5	wt	wt	NRC6a	EV	WT	0
2	20211027	7	DSC02912_6	wt	wt	NRC6a	EV	WT	0
2	20211027	7	DSC02912_1	wt	wt	NRC6a	EV	DV	6
2	20211027	7	DSC02912_2	wt	wt	NRC6a	EV	DV	6
2	20211027	7	DSC02912_3	wt	wt	NRC6a	EV	DV	6
2	20211027	7	DSC02912_4	wt	wt	NRC6a	EV	DV	5
2	20211027	7	DSC02912_5	wt	wt	NRC6a	EV	DV	7
2	20211027	7	DSC02912_6	wt	wt	NRC6a	EV	DV	6
3	20211111	7	DSC03095_1	wt	wt	EV	Hero_F	WT	0
3	20211111	7	DSC03095_2	wt	wt	EV	Hero_F	WT	0
3	20211111	7	DSC03095_3	wt	wt	EV	Hero_F	WT	0
3	20211111	7	DSC03095_4	wt	wt	EV	Hero_F	WT	0
3	20211111	7	DSC03095_5	wt	wt	EV	Hero_F	WT	0
3	20211111	7	DSC03095_6	wt	wt	EV	Hero_F	WT	0
3	20211111	7	DSC03095_1	wt	wt	EV	Hero_F	DV	0
3	20211111	7	DSC03095_2	wt	wt	EV	Hero_F	DV	0
3	20211111	7	DSC03095_3	wt	wt	EV	Hero_F	DV	0
3	20211111	7	DSC03095_4	wt	wt	EV	Hero_F	DV	0
3	20211111	7	DSC03095_5	wt	wt	EV	Hero_F	DV	0
3	20211111	7	DSC03095_6	wt	wt	EV	Hero_F	DV	0
3	20211111	7	DSC03095_1	wt	wt	NRC6a	Hero_F	WT	0
3	20211111	7	DSC03095_2	wt	wt	NRC6a	Hero_F	WT	0
3	20211111	7	DSC03095_3	wt	wt	NRC6a	Hero_F	WT	0
3	20211111	7	DSC03095_4	wt	wt	NRC6a	Hero_F	WT	0
3	20211111	7	DSC03095_5	wt	wt	NRC6a	Hero_F	WT	0
3	20211111	7	DSC03095_6	wt	wt	NRC6a	Hero_F	WT	0
3	20211111	7	DSC03095_1	wt	wt	NRC6a	Hero_F	DV	3
3	20211111	7	DSC03095_2	wt	wt	NRC6a	Hero_F	DV	3
3	20211111	7	DSC03095_3	wt	wt	NRC6a	Hero_F	DV	3
3	20211111	7	DSC03095_4	wt	wt	NRC6a	Hero_F	DV	2
3	20211111	7	DSC03095_5	wt	wt	NRC6a	Hero_F	DV	3
3	20211111	7	DSC03095_6	wt	wt	NRC6a	Hero_F	DV	2
3	20211111	7	DSC03095_1	wt	wt	NRC6a	EV	WT	0
3	20211111	7	DSC03095_2	wt	wt	NRC6a	EV	WT	0
3	20211111	7	DSC03095_3	wt	wt	NRC6a	EV	WT	0
3	20211111	7	DSC03095_4	wt	wt	NRC6a	EV	WT	0
3	20211111	7	DSC03095_5	wt	wt	NRC6a	EV	WT	4
3	20211111	7	DSC03095_6	wt	wt	NRC6a	EV	WT	0
3	20211111	7	DSC03095_1	wt	wt	NRC6a	EV	DV	2
3	20211111	7	DSC03095_2	wt	wt	NRC6a	EV	DV	5
3	20211111	7	DSC03095_3	wt	wt	NRC6a	EV	DV	5
3	20211111	7	DSC03095_4	wt	wt	NRC6a	EV	DV	5
3	20211111	7	DSC03095_5	wt	wt	NRC6a	EV	DV	7
3	20211111	7	DSC03095_6	wt	wt	NRC6a	EV	DV	6
4	20211205	7	DSC03266_1	wt	wt	EV	Hero_F	WT	0
4	20211205	7	DSC03266_2	wt	wt	EV	Hero_F	WT	0
4	20211205	7	DSC03266_3	wt	wt	EV	Hero_F	WT	0
4	20211205	7	DSC03266_4	wt	wt	EV	Hero_F	WT	0
4	20211205	7	DSC03266_5	wt	wt	EV	Hero_F	WT	0
4	20211205	7	DSC03266_6	wt	wt	EV	Hero_F	WT	0
4	20211205	7	DSC03266_1	wt	wt	EV	Hero_F	DV	0
4	20211205	7	DSC03266_2	wt	wt	EV	Hero_F	DV	0
4	20211205	7	DSC03266_3	wt	wt	EV	Hero_F	DV	0
4	20211205	7	DSC03266_4	wt	wt	EV	Hero_F	DV	0
4	20211205	7	DSC03266_5	wt	wt	EV	Hero_F	DV	0
4	20211205	7	DSC03266_6	wt	wt	EV	Hero_F	DV	0
4	20211205	7	DSC03266_1	wt	wt	NRC6a	Hero_F	WT	0
4	20211205	7	DSC03266_2	wt	wt	NRC6a	Hero_F	WT	0
4	20211205	7	DSC03266_3	wt	wt	NRC6a	Hero_F	WT	0
4	20211205	7	DSC03266_4	wt	wt	NRC6a	Hero_F	WT	0
4	20211205	7	DSC03266_5	wt	wt	NRC6a	Hero_F	WT	0
4	20211205	7	DSC03266_6	wt	wt	NRC6a	Hero_F	WT	0
4	20211205	7	DSC03266_1	wt	wt	NRC6a	Hero_F	DV	3
4	20211205	7	DSC03266_2	wt	wt	NRC6a	Hero_F	DV	3
4	20211205	7	DSC03266_3	wt	wt	NRC6a	Hero_F	DV	3
4	20211205	7	DSC03266_4	wt	wt	NRC6a	Hero_F	DV	3
4	20211205	7	DSC03266_5	wt	wt	NRC6a	Hero_F	DV	5
4	20211205	7	DSC03266_6	wt	wt	NRC6a	Hero_F	DV	5
4	20211205	7	DSC03266_1	wt	wt	NRC6a	EV	WT	0
4	20211205	7	DSC03266_2	wt	wt	NRC6a	EV	WT	0
4	20211205	7	DSC03266_3	wt	wt	NRC6a	EV	WT	0
4	20211205	7	DSC03266_4	wt	wt	NRC6a	EV	WT	0
4	20211205	7	DSC03266_5	wt	wt	NRC6a	EV	WT	1
4	20211205	7	DSC03266_6	wt	wt	NRC6a	EV	WT	0
4	20211205	7	DSC03266_1	wt	wt	NRC6a	EV	DV	4
4	20211205	7	DSC03266_2	wt	wt	NRC6a	EV	DV	4
4	20211205	7	DSC03266_3	wt	wt	NRC6a	EV	DV	3
4	20211205	7	DSC03266_4	wt	wt	NRC6a	EV	DV	5
4	20211205	7	DSC03266_5	wt	wt	NRC6a	EV	DV	5
4	20211205	7	DSC03266_6	wt	wt	NRC6a	EV	DV	5
