## Supplementary material for "A root-specific NLR network confers resistance to plant parasitic nematodes": NRC_HR_quantification_Hero_H.xlsx

### Sheet: Sheet1
Replicate	Date	DPI	Leaf	Genotype	Genotype_code	NLR1	NLR2	Effector	Score
1	20211013	7	DSC02599_1	wt	wt	EV	Hero_H	WT	0
1	20211013	7	DSC02599_2	wt	wt	EV	Hero_H	WT	0
1	20211013	7	DSC02599_3	wt	wt	EV	Hero_H	WT	0
1	20211013	7	DSC02599_4	wt	wt	EV	Hero_H	WT	0
1	20211013	7	DSC02599_5	wt	wt	EV	Hero_H	WT	0
1	20211013	7	DSC02599_6	wt	wt	EV	Hero_H	WT	0
1	20211013	7	DSC02599_1	wt	wt	EV	Hero_H	DV	0
1	20211013	7	DSC02599_2	wt	wt	EV	Hero_H	DV	0
1	20211013	7	DSC02599_3	wt	wt	EV	Hero_H	DV	0
1	20211013	7	DSC02599_4	wt	wt	EV	Hero_H	DV	0
1	20211013	7	DSC02599_5	wt	wt	EV	Hero_H	DV	0
1	20211013	7	DSC02599_6	wt	wt	EV	Hero_H	DV	0
1	20211013	7	DSC02599_1	wt	wt	NRC6a	Hero_H	WT	0
1	20211013	7	DSC02599_2	wt	wt	NRC6a	Hero_H	WT	0
1	20211013	7	DSC02599_3	wt	wt	NRC6a	Hero_H	WT	0
1	20211013	7	DSC02599_4	wt	wt	NRC6a	Hero_H	WT	0
1	20211013	7	DSC02599_5	wt	wt	NRC6a	Hero_H	WT	0
1	20211013	7	DSC02599_6	wt	wt	NRC6a	Hero_H	WT	0
1	20211013	7	DSC02599_1	wt	wt	NRC6a	Hero_H	DV	5
1	20211013	7	DSC02599_2	wt	wt	NRC6a	Hero_H	DV	5
1	20211013	7	DSC02599_3	wt	wt	NRC6a	Hero_H	DV	4
1	20211013	7	DSC02599_4	wt	wt	NRC6a	Hero_H	DV	6
1	20211013	7	DSC02599_5	wt	wt	NRC6a	Hero_H	DV	4
1	20211013	7	DSC02599_6	wt	wt	NRC6a	Hero_H	DV	4
1	20211013	7	DSC02599_1	wt	wt	NRC6a	EV	WT	0
1	20211013	7	DSC02599_2	wt	wt	NRC6a	EV	WT	0
1	20211013	7	DSC02599_3	wt	wt	NRC6a	EV	WT	0
1	20211013	7	DSC02599_4	wt	wt	NRC6a	EV	WT	0
1	20211013	7	DSC02599_5	wt	wt	NRC6a	EV	WT	0
1	20211013	7	DSC02599_6	wt	wt	NRC6a	EV	WT	0
1	20211013	7	DSC02599_1	wt	wt	NRC6a	EV	DV	6
1	20211013	7	DSC02599_2	wt	wt	NRC6a	EV	DV	6
1	20211013	7	DSC02599_3	wt	wt	NRC6a	EV	DV	6
1	20211013	7	DSC02599_4	wt	wt	NRC6a	EV	DV	7
1	20211013	7	DSC02599_5	wt	wt	NRC6a	EV	DV	6
1	20211013	7	DSC02599_6	wt	wt	NRC6a	EV	DV	6
2	20211027	7	DSC02914_1	wt	wt	EV	Hero_H	WT	0
2	20211027	7	DSC02914_2	wt	wt	EV	Hero_H	WT	0
2	20211027	7	DSC02914_3	wt	wt	EV	Hero_H	WT	0
2	20211027	7	DSC02914_4	wt	wt	EV	Hero_H	WT	0
2	20211027	7	DSC02914_5	wt	wt	EV	Hero_H	WT	0
2	20211027	7	DSC02914_6	wt	wt	EV	Hero_H	WT	0
2	20211027	7	DSC02914_1	wt	wt	EV	Hero_H	DV	0
2	20211027	7	DSC02914_2	wt	wt	EV	Hero_H	DV	0
2	20211027	7	DSC02914_3	wt	wt	EV	Hero_H	DV	0
2	20211027	7	DSC02914_4	wt	wt	EV	Hero_H	DV	0
2	20211027	7	DSC02914_5	wt	wt	EV	Hero_H	DV	0
2	20211027	7	DSC02914_6	wt	wt	EV	Hero_H	DV	0
2	20211027	7	DSC02914_1	wt	wt	NRC6a	Hero_H	WT	0
2	20211027	7	DSC02914_2	wt	wt	NRC6a	Hero_H	WT	0
2	20211027	7	DSC02914_3	wt	wt	NRC6a	Hero_H	WT	0
2	20211027	7	DSC02914_4	wt	wt	NRC6a	Hero_H	WT	0
2	20211027	7	DSC02914_5	wt	wt	NRC6a	Hero_H	WT	0
2	20211027	7	DSC02914_6	wt	wt	NRC6a	Hero_H	WT	0
2	20211027	7	DSC02914_1	wt	wt	NRC6a	Hero_H	DV	3
2	20211027	7	DSC02914_2	wt	wt	NRC6a	Hero_H	DV	2
2	20211027	7	DSC02914_3	wt	wt	NRC6a	Hero_H	DV	3
2	20211027	7	DSC02914_4	wt	wt	NRC6a	Hero_H	DV	1
2	20211027	7	DSC02914_5	wt	wt	NRC6a	Hero_H	DV	3
2	20211027	7	DSC02914_6	wt	wt	NRC6a	Hero_H	DV	4
2	20211027	7	DSC02914_1	wt	wt	NRC6a	EV	WT	0
2	20211027	7	DSC02914_2	wt	wt	NRC6a	EV	WT	0
2	20211027	7	DSC02914_3	wt	wt	NRC6a	EV	WT	0
2	20211027	7	DSC02914_4	wt	wt	NRC6a	EV	WT	0
2	20211027	7	DSC02914_5	wt	wt	NRC6a	EV	WT	0
2	20211027	7	DSC02914_6	wt	wt	NRC6a	EV	WT	0
2	20211027	7	DSC02914_1	wt	wt	NRC6a	EV	DV	3
2	20211027	7	DSC02914_2	wt	wt	NRC6a	EV	DV	6
2	20211027	7	DSC02914_3	wt	wt	NRC6a	EV	DV	4
2	20211027	7	DSC02914_4	wt	wt	NRC6a	EV	DV	5
2	20211027	7	DSC02914_5	wt	wt	NRC6a	EV	DV	5
2	20211027	7	DSC02914_6	wt	wt	NRC6a	EV	DV	6
3	20211111	7	DSC03098_1	wt	wt	EV	Hero_H	WT	0
3	20211111	7	DSC03098_2	wt	wt	EV	Hero_H	WT	0
3	20211111	7	DSC03098_3	wt	wt	EV	Hero_H	WT	0
3	20211111	7	DSC03098_4	wt	wt	EV	Hero_H	WT	0
3	20211111	7	DSC03098_5	wt	wt	EV	Hero_H	WT	0
3	20211111	7	DSC03098_6	wt	wt	EV	Hero_H	WT	0
3	20211111	7	DSC03098_1	wt	wt	EV	Hero_H	DV	0
3	20211111	7	DSC03098_2	wt	wt	EV	Hero_H	DV	0
3	20211111	7	DSC03098_3	wt	wt	EV	Hero_H	DV	0
3	20211111	7	DSC03098_4	wt	wt	EV	Hero_H	DV	0
3	20211111	7	DSC03098_5	wt	wt	EV	Hero_H	DV	0
3	20211111	7	DSC03098_6	wt	wt	EV	Hero_H	DV	0
3	20211111	7	DSC03098_1	wt	wt	NRC6a	Hero_H	WT	0
3	20211111	7	DSC03098_2	wt	wt	NRC6a	Hero_H	WT	0
3	20211111	7	DSC03098_3	wt	wt	NRC6a	Hero_H	WT	0
3	20211111	7	DSC03098_4	wt	wt	NRC6a	Hero_H	WT	0
3	20211111	7	DSC03098_5	wt	wt	NRC6a	Hero_H	WT	0
3	20211111	7	DSC03098_6	wt	wt	NRC6a	Hero_H	WT	0
3	20211111	7	DSC03098_1	wt	wt	NRC6a	Hero_H	DV	2
3	20211111	7	DSC03098_2	wt	wt	NRC6a	Hero_H	DV	2
3	20211111	7	DSC03098_3	wt	wt	NRC6a	Hero_H	DV	2
3	20211111	7	DSC03098_4	wt	wt	NRC6a	Hero_H	DV	2
3	20211111	7	DSC03098_5	wt	wt	NRC6a	Hero_H	DV	1
3	20211111	7	DSC03098_6	wt	wt	NRC6a	Hero_H	DV	2
3	20211111	7	DSC03098_1	wt	wt	NRC6a	EV	WT	0
3	20211111	7	DSC03098_2	wt	wt	NRC6a	EV	WT	0
3	20211111	7	DSC03098_3	wt	wt	NRC6a	EV	WT	0
3	20211111	7	DSC03098_4	wt	wt	NRC6a	EV	WT	0
3	20211111	7	DSC03098_5	wt	wt	NRC6a	EV	WT	0
3	20211111	7	DSC03098_6	wt	wt	NRC6a	EV	WT	0
3	20211111	7	DSC03098_1	wt	wt	NRC6a	EV	DV	4
3	20211111	7	DSC03098_2	wt	wt	NRC6a	EV	DV	5
3	20211111	7	DSC03098_3	wt	wt	NRC6a	EV	DV	5
3	20211111	7	DSC03098_4	wt	wt	NRC6a	EV	DV	6
3	20211111	7	DSC03098_5	wt	wt	NRC6a	EV	DV	4
3	20211111	7	DSC03098_6	wt	wt	NRC6a	EV	DV	5
4	20211205	7	DSC03264_1	wt	wt	EV	Hero_H	WT	0
4	20211205	7	DSC03264_2	wt	wt	EV	Hero_H	WT	0
4	20211205	7	DSC03264_3	wt	wt	EV	Hero_H	WT	0
4	20211205	7	DSC03264_4	wt	wt	EV	Hero_H	WT	0
4	20211205	7	DSC03264_5	wt	wt	EV	Hero_H	WT	0
4	20211205	7	DSC03264_6	wt	wt	EV	Hero_H	WT	0
4	20211205	7	DSC03264_1	wt	wt	EV	Hero_H	DV	0
4	20211205	7	DSC03264_2	wt	wt	EV	Hero_H	DV	0
4	20211205	7	DSC03264_3	wt	wt	EV	Hero_H	DV	0
4	20211205	7	DSC03264_4	wt	wt	EV	Hero_H	DV	0
4	20211205	7	DSC03264_5	wt	wt	EV	Hero_H	DV	0
4	20211205	7	DSC03264_6	wt	wt	EV	Hero_H	DV	0
4	20211205	7	DSC03264_1	wt	wt	NRC6a	Hero_H	WT	0
4	20211205	7	DSC03264_2	wt	wt	NRC6a	Hero_H	WT	0
4	20211205	7	DSC03264_3	wt	wt	NRC6a	Hero_H	WT	0
4	20211205	7	DSC03264_4	wt	wt	NRC6a	Hero_H	WT	0
4	20211205	7	DSC03264_5	wt	wt	NRC6a	Hero_H	WT	0
4	20211205	7	DSC03264_6	wt	wt	NRC6a	Hero_H	WT	0
4	20211205	7	DSC03264_1	wt	wt	NRC6a	Hero_H	DV	5
4	20211205	7	DSC03264_2	wt	wt	NRC6a	Hero_H	DV	3
4	20211205	7	DSC03264_3	wt	wt	NRC6a	Hero_H	DV	3
4	20211205	7	DSC03264_4	wt	wt	NRC6a	Hero_H	DV	5
4	20211205	7	DSC03264_5	wt	wt	NRC6a	Hero_H	DV	5
4	20211205	7	DSC03264_6	wt	wt	NRC6a	Hero_H	DV	3
4	20211205	7	DSC03264_1	wt	wt	NRC6a	EV	WT	0
4	20211205	7	DSC03264_2	wt	wt	NRC6a	EV	WT	0
4	20211205	7	DSC03264_3	wt	wt	NRC6a	EV	WT	0
4	20211205	7	DSC03264_4	wt	wt	NRC6a	EV	WT	0
4	20211205	7	DSC03264_5	wt	wt	NRC6a	EV	WT	0
4	20211205	7	DSC03264_6	wt	wt	NRC6a	EV	WT	0
4	20211205	7	DSC03264_1	wt	wt	NRC6a	EV	DV	6
4	20211205	7	DSC03264_2	wt	wt	NRC6a	EV	DV	4
4	20211205	7	DSC03264_3	wt	wt	NRC6a	EV	DV	3
4	20211205	7	DSC03264_4	wt	wt	NRC6a	EV	DV	5
4	20211205	7	DSC03264_5	wt	wt	NRC6a	EV	DV	6
4	20211205	7	DSC03264_6	wt	wt	NRC6a	EV	DV	3
