## Supplementary material for "A root-specific NLR network confers resistance to plant parasitic nematodes": NRC_HR_quantification_Hero_J.xlsx

### Sheet: NbNRC3_HR_quantification
Replicate	Date	DPI	Leaf	Genotype	Genotype_code	NLR1	NLR2	Effector	Score
1	20211013	7	DSC02602_1	wt	wt	EV	Hero_J	WT	0
1	20211013	7	DSC02602_2	wt	wt	EV	Hero_J	WT	0
1	20211013	7	DSC02602_3	wt	wt	EV	Hero_J	WT	0
1	20211013	7	DSC02602_4	wt	wt	EV	Hero_J	WT	0
1	20211013	7	DSC02602_5	wt	wt	EV	Hero_J	WT	0
1	20211013	7	DSC02602_6	wt	wt	EV	Hero_J	WT	0
1	20211013	7	DSC02602_1	wt	wt	EV	Hero_J	DV	0
1	20211013	7	DSC02602_2	wt	wt	EV	Hero_J	DV	0
1	20211013	7	DSC02602_3	wt	wt	EV	Hero_J	DV	0
1	20211013	7	DSC02602_4	wt	wt	EV	Hero_J	DV	0
1	20211013	7	DSC02602_5	wt	wt	EV	Hero_J	DV	0
1	20211013	7	DSC02602_6	wt	wt	EV	Hero_J	DV	0
1	20211013	7	DSC02602_1	wt	wt	NRC6a	Hero_J	WT	0
1	20211013	7	DSC02602_2	wt	wt	NRC6a	Hero_J	WT	0
1	20211013	7	DSC02602_3	wt	wt	NRC6a	Hero_J	WT	0
1	20211013	7	DSC02602_4	wt	wt	NRC6a	Hero_J	WT	0
1	20211013	7	DSC02602_5	wt	wt	NRC6a	Hero_J	WT	0
1	20211013	7	DSC02602_6	wt	wt	NRC6a	Hero_J	WT	0
1	20211013	7	DSC02602_1	wt	wt	NRC6a	Hero_J	DV	1
1	20211013	7	DSC02602_2	wt	wt	NRC6a	Hero_J	DV	1
1	20211013	7	DSC02602_3	wt	wt	NRC6a	Hero_J	DV	1
1	20211013	7	DSC02602_4	wt	wt	NRC6a	Hero_J	DV	1
1	20211013	7	DSC02602_5	wt	wt	NRC6a	Hero_J	DV	2
1	20211013	7	DSC02602_6	wt	wt	NRC6a	Hero_J	DV	1
1	20211013	7	DSC02602_1	wt	wt	NRC6a	EV	WT	0
1	20211013	7	DSC02602_2	wt	wt	NRC6a	EV	WT	0
1	20211013	7	DSC02602_3	wt	wt	NRC6a	EV	WT	0
1	20211013	7	DSC02602_4	wt	wt	NRC6a	EV	WT	0
1	20211013	7	DSC02602_5	wt	wt	NRC6a	EV	WT	0
1	20211013	7	DSC02602_6	wt	wt	NRC6a	EV	WT	0
1	20211013	7	DSC02602_1	wt	wt	NRC6a	EV	DV	5
1	20211013	7	DSC02602_2	wt	wt	NRC6a	EV	DV	6
1	20211013	7	DSC02602_3	wt	wt	NRC6a	EV	DV	5
1	20211013	7	DSC02602_4	wt	wt	NRC6a	EV	DV	5
1	20211013	7	DSC02602_5	wt	wt	NRC6a	EV	DV	6
1	20211013	7	DSC02602_6	wt	wt	NRC6a	EV	DV	7
2	20211027	7	DSC02916_1	wt	wt	EV	Hero_J	WT	0
2	20211027	7	DSC02916_2	wt	wt	EV	Hero_J	WT	0
2	20211027	7	DSC02916_3	wt	wt	EV	Hero_J	WT	0
2	20211027	7	DSC02916_4	wt	wt	EV	Hero_J	WT	0
2	20211027	7	DSC02916_5	wt	wt	EV	Hero_J	WT	0
2	20211027	7	DSC02916_6	wt	wt	EV	Hero_J	WT	0
2	20211027	7	DSC02916_1	wt	wt	EV	Hero_J	DV	0
2	20211027	7	DSC02916_2	wt	wt	EV	Hero_J	DV	0
2	20211027	7	DSC02916_3	wt	wt	EV	Hero_J	DV	0
2	20211027	7	DSC02916_4	wt	wt	EV	Hero_J	DV	0
2	20211027	7	DSC02916_5	wt	wt	EV	Hero_J	DV	0
2	20211027	7	DSC02916_6	wt	wt	EV	Hero_J	DV	0
2	20211027	7	DSC02916_1	wt	wt	NRC6a	Hero_J	WT	0
2	20211027	7	DSC02916_2	wt	wt	NRC6a	Hero_J	WT	0
2	20211027	7	DSC02916_3	wt	wt	NRC6a	Hero_J	WT	0
2	20211027	7	DSC02916_4	wt	wt	NRC6a	Hero_J	WT	0
2	20211027	7	DSC02916_5	wt	wt	NRC6a	Hero_J	WT	0
2	20211027	7	DSC02916_6	wt	wt	NRC6a	Hero_J	WT	0
2	20211027	7	DSC02916_1	wt	wt	NRC6a	Hero_J	DV	0
2	20211027	7	DSC02916_2	wt	wt	NRC6a	Hero_J	DV	1
2	20211027	7	DSC02916_3	wt	wt	NRC6a	Hero_J	DV	0
2	20211027	7	DSC02916_4	wt	wt	NRC6a	Hero_J	DV	0
2	20211027	7	DSC02916_5	wt	wt	NRC6a	Hero_J	DV	1
2	20211027	7	DSC02916_6	wt	wt	NRC6a	Hero_J	DV	1
2	20211027	7	DSC02916_1	wt	wt	NRC6a	EV	WT	0
2	20211027	7	DSC02916_2	wt	wt	NRC6a	EV	WT	0
2	20211027	7	DSC02916_3	wt	wt	NRC6a	EV	WT	0
2	20211027	7	DSC02916_4	wt	wt	NRC6a	EV	WT	0
2	20211027	7	DSC02916_5	wt	wt	NRC6a	EV	WT	0
2	20211027	7	DSC02916_6	wt	wt	NRC6a	EV	WT	0
2	20211027	7	DSC02916_1	wt	wt	NRC6a	EV	DV	3
2	20211027	7	DSC02916_2	wt	wt	NRC6a	EV	DV	4
2	20211027	7	DSC02916_3	wt	wt	NRC6a	EV	DV	5
2	20211027	7	DSC02916_4	wt	wt	NRC6a	EV	DV	3
2	20211027	7	DSC02916_5	wt	wt	NRC6a	EV	DV	6
2	20211027	7	DSC02916_6	wt	wt	NRC6a	EV	DV	6
3	20211111	7	DSC03096_1	wt	wt	EV	Hero_J	WT	0
3	20211111	7	DSC03096_2	wt	wt	EV	Hero_J	WT	0
3	20211111	7	DSC03096_3	wt	wt	EV	Hero_J	WT	0
3	20211111	7	DSC03096_4	wt	wt	EV	Hero_J	WT	0
3	20211111	7	DSC03096_5	wt	wt	EV	Hero_J	WT	0
3	20211111	7	DSC03096_6	wt	wt	EV	Hero_J	WT	0
3	20211111	7	DSC03096_1	wt	wt	EV	Hero_J	DV	0
3	20211111	7	DSC03096_2	wt	wt	EV	Hero_J	DV	0
3	20211111	7	DSC03096_3	wt	wt	EV	Hero_J	DV	0
3	20211111	7	DSC03096_4	wt	wt	EV	Hero_J	DV	0
3	20211111	7	DSC03096_5	wt	wt	EV	Hero_J	DV	0
3	20211111	7	DSC03096_6	wt	wt	EV	Hero_J	DV	0
3	20211111	7	DSC03096_1	wt	wt	NRC6a	Hero_J	WT	0
3	20211111	7	DSC03096_2	wt	wt	NRC6a	Hero_J	WT	0
3	20211111	7	DSC03096_3	wt	wt	NRC6a	Hero_J	WT	0
3	20211111	7	DSC03096_4	wt	wt	NRC6a	Hero_J	WT	0
3	20211111	7	DSC03096_5	wt	wt	NRC6a	Hero_J	WT	0
3	20211111	7	DSC03096_6	wt	wt	NRC6a	Hero_J	WT	0
3	20211111	7	DSC03096_1	wt	wt	NRC6a	Hero_J	DV	1
3	20211111	7	DSC03096_2	wt	wt	NRC6a	Hero_J	DV	1
3	20211111	7	DSC03096_3	wt	wt	NRC6a	Hero_J	DV	0
3	20211111	7	DSC03096_4	wt	wt	NRC6a	Hero_J	DV	1
3	20211111	7	DSC03096_5	wt	wt	NRC6a	Hero_J	DV	0
3	20211111	7	DSC03096_6	wt	wt	NRC6a	Hero_J	DV	1
3	20211111	7	DSC03096_1	wt	wt	NRC6a	EV	WT	0
3	20211111	7	DSC03096_2	wt	wt	NRC6a	EV	WT	0
3	20211111	7	DSC03096_3	wt	wt	NRC6a	EV	WT	0
3	20211111	7	DSC03096_4	wt	wt	NRC6a	EV	WT	0
3	20211111	7	DSC03096_5	wt	wt	NRC6a	EV	WT	0
3	20211111	7	DSC03096_6	wt	wt	NRC6a	EV	WT	0
3	20211111	7	DSC03096_1	wt	wt	NRC6a	EV	DV	4
3	20211111	7	DSC03096_2	wt	wt	NRC6a	EV	DV	5
3	20211111	7	DSC03096_3	wt	wt	NRC6a	EV	DV	4
3	20211111	7	DSC03096_4	wt	wt	NRC6a	EV	DV	4
3	20211111	7	DSC03096_5	wt	wt	NRC6a	EV	DV	4
3	20211111	7	DSC03096_6	wt	wt	NRC6a	EV	DV	6
4	20211205	7	DSC03267_1	wt	wt	EV	Hero_J	WT	0
4	20211205	7	DSC03267_2	wt	wt	EV	Hero_J	WT	0
4	20211205	7	DSC03267_3	wt	wt	EV	Hero_J	WT	0
4	20211205	7	DSC03267_4	wt	wt	EV	Hero_J	WT	0
4	20211205	7	DSC03267_5	wt	wt	EV	Hero_J	WT	0
4	20211205	7	DSC03267_6	wt	wt	EV	Hero_J	WT	0
4	20211205	7	DSC03267_1	wt	wt	EV	Hero_J	DV	0
4	20211205	7	DSC03267_2	wt	wt	EV	Hero_J	DV	0
4	20211205	7	DSC03267_3	wt	wt	EV	Hero_J	DV	0
4	20211205	7	DSC03267_4	wt	wt	EV	Hero_J	DV	0
4	20211205	7	DSC03267_5	wt	wt	EV	Hero_J	DV	0
4	20211205	7	DSC03267_6	wt	wt	EV	Hero_J	DV	0
4	20211205	7	DSC03267_1	wt	wt	NRC6a	Hero_J	WT	0
4	20211205	7	DSC03267_2	wt	wt	NRC6a	Hero_J	WT	0
4	20211205	7	DSC03267_3	wt	wt	NRC6a	Hero_J	WT	0
4	20211205	7	DSC03267_4	wt	wt	NRC6a	Hero_J	WT	0
4	20211205	7	DSC03267_5	wt	wt	NRC6a	Hero_J	WT	0
4	20211205	7	DSC03267_6	wt	wt	NRC6a	Hero_J	WT	0
4	20211205	7	DSC03267_1	wt	wt	NRC6a	Hero_J	DV	1
4	20211205	7	DSC03267_2	wt	wt	NRC6a	Hero_J	DV	1
4	20211205	7	DSC03267_3	wt	wt	NRC6a	Hero_J	DV	2
4	20211205	7	DSC03267_4	wt	wt	NRC6a	Hero_J	DV	1
4	20211205	7	DSC03267_5	wt	wt	NRC6a	Hero_J	DV	2
4	20211205	7	DSC03267_6	wt	wt	NRC6a	Hero_J	DV	1
4	20211205	7	DSC03267_1	wt	wt	NRC6a	EV	WT	0
4	20211205	7	DSC03267_2	wt	wt	NRC6a	EV	WT	0
4	20211205	7	DSC03267_3	wt	wt	NRC6a	EV	WT	0
4	20211205	7	DSC03267_4	wt	wt	NRC6a	EV	WT	0
4	20211205	7	DSC03267_5	wt	wt	NRC6a	EV	WT	0
4	20211205	7	DSC03267_6	wt	wt	NRC6a	EV	WT	0
4	20211205	7	DSC03267_1	wt	wt	NRC6a	EV	DV	5
4	20211205	7	DSC03267_2	wt	wt	NRC6a	EV	DV	6
4	20211205	7	DSC03267_3	wt	wt	NRC6a	EV	DV	4
4	20211205	7	DSC03267_4	wt	wt	NRC6a	EV	DV	4
4	20211205	7	DSC03267_5	wt	wt	NRC6a	EV	DV	5
4	20211205	7	DSC03267_6	wt	wt	NRC6a	EV	DV	5
