## Supplementary material for "A root-specific NLR network confers resistance to plant parasitic nematodes": NRC_HR_quantification_Hero_A.xlsx

### Sheet: Sheet1
Replicate	Date	DPI	Leaf	Genotype	Genotype_code	NLR1	NLR2	Effector	Score
1	20211006	7	DSC02460_1	wt	wt	EV	Hero_A	WT	0
1	20211006	7	DSC02460_2	wt	wt	EV	Hero_A	WT	0
1	20211006	7	DSC02460_3	wt	wt	EV	Hero_A	WT	0
1	20211006	7	DSC02460_4	wt	wt	EV	Hero_A	WT	0
1	20211006	7	DSC02460_5	wt	wt	EV	Hero_A	WT	0
1	20211006	7	DSC02460_6	wt	wt	EV	Hero_A	WT	0
1	20211006	7	DSC02460_1	wt	wt	EV	Hero_A	DV	0
1	20211006	7	DSC02460_2	wt	wt	EV	Hero_A	DV	0
1	20211006	7	DSC02460_3	wt	wt	EV	Hero_A	DV	0
1	20211006	7	DSC02460_4	wt	wt	EV	Hero_A	DV	0
1	20211006	7	DSC02460_5	wt	wt	EV	Hero_A	DV	0
1	20211006	7	DSC02460_6	wt	wt	EV	Hero_A	DV	0
1	20211006	7	DSC02460_1	wt	wt	NRC6b	Hero_A	WT	0
1	20211006	7	DSC02460_2	wt	wt	NRC6b	Hero_A	WT	0
1	20211006	7	DSC02460_3	wt	wt	NRC6b	Hero_A	WT	0
1	20211006	7	DSC02460_4	wt	wt	NRC6b	Hero_A	WT	0
1	20211006	7	DSC02460_5	wt	wt	NRC6b	Hero_A	WT	0
1	20211006	7	DSC02460_6	wt	wt	NRC6b	Hero_A	WT	0
1	20211006	7	DSC02460_1	wt	wt	NRC6b	Hero_A	DV	1
1	20211006	7	DSC02460_2	wt	wt	NRC6b	Hero_A	DV	2
1	20211006	7	DSC02460_3	wt	wt	NRC6b	Hero_A	DV	1
1	20211006	7	DSC02460_4	wt	wt	NRC6b	Hero_A	DV	1
1	20211006	7	DSC02460_5	wt	wt	NRC6b	Hero_A	DV	2
1	20211006	7	DSC02460_6	wt	wt	NRC6b	Hero_A	DV	1
1	20211006	7	DSC02460_1	wt	wt	NRC6b	EV	WT	0
1	20211006	7	DSC02460_2	wt	wt	NRC6b	EV	WT	0
1	20211006	7	DSC02460_3	wt	wt	NRC6b	EV	WT	0
1	20211006	7	DSC02460_4	wt	wt	NRC6b	EV	WT	0
1	20211006	7	DSC02460_5	wt	wt	NRC6b	EV	WT	0
1	20211006	7	DSC02460_6	wt	wt	NRC6b	EV	WT	0
1	20211006	7	DSC02460_1	wt	wt	NRC6b	EV	DV	5
1	20211006	7	DSC02460_2	wt	wt	NRC6b	EV	DV	6
1	20211006	7	DSC02460_3	wt	wt	NRC6b	EV	DV	2
1	20211006	7	DSC02460_4	wt	wt	NRC6b	EV	DV	5
1	20211006	7	DSC02460_5	wt	wt	NRC6b	EV	DV	6
1	20211006	7	DSC02460_6	wt	wt	NRC6b	EV	DV	5
2	20211029	7	DSC02921_1	wt	wt	EV	Hero_A	WT	0
2	20211029	7	DSC02921_2	wt	wt	EV	Hero_A	WT	0
2	20211029	7	DSC02921_3	wt	wt	EV	Hero_A	WT	0
2	20211029	7	DSC02921_4	wt	wt	EV	Hero_A	WT	0
2	20211029	7	DSC02921_5	wt	wt	EV	Hero_A	WT	0
2	20211029	7	DSC02921_6	wt	wt	EV	Hero_A	WT	0
2	20211029	7	DSC02921_1	wt	wt	EV	Hero_A	DV	0
2	20211029	7	DSC02921_2	wt	wt	EV	Hero_A	DV	0
2	20211029	7	DSC02921_3	wt	wt	EV	Hero_A	DV	0
2	20211029	7	DSC02921_4	wt	wt	EV	Hero_A	DV	0
2	20211029	7	DSC02921_5	wt	wt	EV	Hero_A	DV	0
2	20211029	7	DSC02921_6	wt	wt	EV	Hero_A	DV	0
2	20211029	7	DSC02921_1	wt	wt	NRC6b	Hero_A	WT	0
2	20211029	7	DSC02921_2	wt	wt	NRC6b	Hero_A	WT	0
2	20211029	7	DSC02921_3	wt	wt	NRC6b	Hero_A	WT	0
2	20211029	7	DSC02921_4	wt	wt	NRC6b	Hero_A	WT	0
2	20211029	7	DSC02921_5	wt	wt	NRC6b	Hero_A	WT	0
2	20211029	7	DSC02921_6	wt	wt	NRC6b	Hero_A	WT	0
2	20211029	7	DSC02921_1	wt	wt	NRC6b	Hero_A	DV	1
2	20211029	7	DSC02921_2	wt	wt	NRC6b	Hero_A	DV	2
2	20211029	7	DSC02921_3	wt	wt	NRC6b	Hero_A	DV	1
2	20211029	7	DSC02921_4	wt	wt	NRC6b	Hero_A	DV	0
2	20211029	7	DSC02921_5	wt	wt	NRC6b	Hero_A	DV	1
2	20211029	7	DSC02921_6	wt	wt	NRC6b	Hero_A	DV	2
2	20211029	7	DSC02921_1	wt	wt	NRC6b	EV	WT	0
2	20211029	7	DSC02921_2	wt	wt	NRC6b	EV	WT	0
2	20211029	7	DSC02921_3	wt	wt	NRC6b	EV	WT	0
2	20211029	7	DSC02921_4	wt	wt	NRC6b	EV	WT	0
2	20211029	7	DSC02921_5	wt	wt	NRC6b	EV	WT	0
2	20211029	7	DSC02921_6	wt	wt	NRC6b	EV	WT	0
2	20211029	7	DSC02921_1	wt	wt	NRC6b	EV	DV	4
2	20211029	7	DSC02921_2	wt	wt	NRC6b	EV	DV	4
2	20211029	7	DSC02921_3	wt	wt	NRC6b	EV	DV	6
2	20211029	7	DSC02921_4	wt	wt	NRC6b	EV	DV	6
2	20211029	7	DSC02921_5	wt	wt	NRC6b	EV	DV	6
2	20211029	7	DSC02921_6	wt	wt	NRC6b	EV	DV	6
3	20211205	7	DSC03268_1	wt	wt	EV	Hero_A	WT	0
3	20211205	7	DSC03268_2	wt	wt	EV	Hero_A	WT	0
3	20211205	7	DSC03268_3	wt	wt	EV	Hero_A	WT	0
3	20211205	7	DSC03268_4	wt	wt	EV	Hero_A	WT	0
3	20211205	7	DSC03268_5	wt	wt	EV	Hero_A	WT	0
3	20211205	7	DSC03268_6	wt	wt	EV	Hero_A	WT	0
3	20211205	7	DSC03268_1	wt	wt	EV	Hero_A	DV	0
3	20211205	7	DSC03268_2	wt	wt	EV	Hero_A	DV	0
3	20211205	7	DSC03268_3	wt	wt	EV	Hero_A	DV	0
3	20211205	7	DSC03268_4	wt	wt	EV	Hero_A	DV	0
3	20211205	7	DSC03268_5	wt	wt	EV	Hero_A	DV	0
3	20211205	7	DSC03268_6	wt	wt	EV	Hero_A	DV	0
3	20211205	7	DSC03268_1	wt	wt	NRC6b	Hero_A	WT	0
3	20211205	7	DSC03268_2	wt	wt	NRC6b	Hero_A	WT	0
3	20211205	7	DSC03268_3	wt	wt	NRC6b	Hero_A	WT	0
3	20211205	7	DSC03268_4	wt	wt	NRC6b	Hero_A	WT	0
3	20211205	7	DSC03268_5	wt	wt	NRC6b	Hero_A	WT	0
3	20211205	7	DSC03268_6	wt	wt	NRC6b	Hero_A	WT	0
3	20211205	7	DSC03268_1	wt	wt	NRC6b	Hero_A	DV	3
3	20211205	7	DSC03268_2	wt	wt	NRC6b	Hero_A	DV	6
3	20211205	7	DSC03268_3	wt	wt	NRC6b	Hero_A	DV	3
3	20211205	7	DSC03268_4	wt	wt	NRC6b	Hero_A	DV	2
3	20211205	7	DSC03268_5	wt	wt	NRC6b	Hero_A	DV	3
3	20211205	7	DSC03268_6	wt	wt	NRC6b	Hero_A	DV	1
3	20211205	7	DSC03268_1	wt	wt	NRC6b	EV	WT	0
3	20211205	7	DSC03268_2	wt	wt	NRC6b	EV	WT	0
3	20211205	7	DSC03268_3	wt	wt	NRC6b	EV	WT	0
3	20211205	7	DSC03268_4	wt	wt	NRC6b	EV	WT	0
3	20211205	7	DSC03268_5	wt	wt	NRC6b	EV	WT	0
3	20211205	7	DSC03268_6	wt	wt	NRC6b	EV	WT	0
3	20211205	7	DSC03268_1	wt	wt	NRC6b	EV	DV	5
3	20211205	7	DSC03268_2	wt	wt	NRC6b	EV	DV	6
3	20211205	7	DSC03268_3	wt	wt	NRC6b	EV	DV	4
3	20211205	7	DSC03268_4	wt	wt	NRC6b	EV	DV	4
3	20211205	7	DSC03268_5	wt	wt	NRC6b	EV	DV	5
3	20211205	7	DSC03268_6	wt	wt	NRC6b	EV	DV	5
