## Supplementary material for "A root-specific NLR network confers resistance to plant parasitic nematodes": NRC_HR_quantification_Hero_B.xlsx

### Sheet: NbNRC3_HR_quantification
Replicate	Date	DPI	Leaf	Genotype	Genotype_code	NLR1	NLR2	Effector	Score
1	20211006	7	DSC02464_1	wt	wt	EV	Hero_B	WT	0
1	20211006	7	DSC02464_2	wt	wt	EV	Hero_B	WT	0
1	20211006	7	DSC02464_3	wt	wt	EV	Hero_B	WT	0
1	20211006	7	DSC02464_4	wt	wt	EV	Hero_B	WT	0
1	20211006	7	DSC02464_5	wt	wt	EV	Hero_B	WT	0
1	20211006	7	DSC02464_6	wt	wt	EV	Hero_B	WT	0
1	20211006	7	DSC02464_1	wt	wt	EV	Hero_B	DV	0
1	20211006	7	DSC02464_2	wt	wt	EV	Hero_B	DV	0
1	20211006	7	DSC02464_3	wt	wt	EV	Hero_B	DV	0
1	20211006	7	DSC02464_4	wt	wt	EV	Hero_B	DV	0
1	20211006	7	DSC02464_5	wt	wt	EV	Hero_B	DV	0
1	20211006	7	DSC02464_6	wt	wt	EV	Hero_B	DV	0
1	20211006	7	DSC02464_1	wt	wt	NRC6b	Hero_B	WT	2
1	20211006	7	DSC02464_2	wt	wt	NRC6b	Hero_B	WT	2
1	20211006	7	DSC02464_3	wt	wt	NRC6b	Hero_B	WT	2
1	20211006	7	DSC02464_4	wt	wt	NRC6b	Hero_B	WT	3
1	20211006	7	DSC02464_5	wt	wt	NRC6b	Hero_B	WT	3
1	20211006	7	DSC02464_6	wt	wt	NRC6b	Hero_B	WT	2
1	20211006	7	DSC02464_1	wt	wt	NRC6b	Hero_B	DV	3
1	20211006	7	DSC02464_2	wt	wt	NRC6b	Hero_B	DV	0
1	20211006	7	DSC02464_3	wt	wt	NRC6b	Hero_B	DV	4
1	20211006	7	DSC02464_4	wt	wt	NRC6b	Hero_B	DV	1
1	20211006	7	DSC02464_5	wt	wt	NRC6b	Hero_B	DV	2
1	20211006	7	DSC02464_6	wt	wt	NRC6b	Hero_B	DV	0
1	20211006	7	DSC02464_1	wt	wt	NRC6b	EV	WT	0
1	20211006	7	DSC02464_2	wt	wt	NRC6b	EV	WT	0
1	20211006	7	DSC02464_3	wt	wt	NRC6b	EV	WT	0
1	20211006	7	DSC02464_4	wt	wt	NRC6b	EV	WT	0
1	20211006	7	DSC02464_5	wt	wt	NRC6b	EV	WT	0
1	20211006	7	DSC02464_6	wt	wt	NRC6b	EV	WT	0
1	20211006	7	DSC02464_1	wt	wt	NRC6b	EV	DV	7
1	20211006	7	DSC02464_2	wt	wt	NRC6b	EV	DV	1
1	20211006	7	DSC02464_3	wt	wt	NRC6b	EV	DV	5
1	20211006	7	DSC02464_4	wt	wt	NRC6b	EV	DV	4
1	20211006	7	DSC02464_5	wt	wt	NRC6b	EV	DV	5
1	20211006	7	DSC02464_6	wt	wt	NRC6b	EV	DV	4
2	20211029	7	DSC02922_1	wt	wt	EV	Hero_B	WT	0
2	20211029	7	DSC02922_2	wt	wt	EV	Hero_B	WT	0
2	20211029	7	DSC02922_3	wt	wt	EV	Hero_B	WT	0
2	20211029	7	DSC02922_4	wt	wt	EV	Hero_B	WT	0
2	20211029	7	DSC02922_5	wt	wt	EV	Hero_B	WT	0
2	20211029	7	DSC02922_6	wt	wt	EV	Hero_B	WT	0
2	20211029	7	DSC02922_1	wt	wt	EV	Hero_B	DV	0
2	20211029	7	DSC02922_2	wt	wt	EV	Hero_B	DV	0
2	20211029	7	DSC02922_3	wt	wt	EV	Hero_B	DV	0
2	20211029	7	DSC02922_4	wt	wt	EV	Hero_B	DV	0
2	20211029	7	DSC02922_5	wt	wt	EV	Hero_B	DV	0
2	20211029	7	DSC02922_6	wt	wt	EV	Hero_B	DV	0
2	20211029	7	DSC02922_1	wt	wt	NRC6b	Hero_B	WT	2
2	20211029	7	DSC02922_2	wt	wt	NRC6b	Hero_B	WT	2
2	20211029	7	DSC02922_3	wt	wt	NRC6b	Hero_B	WT	5
2	20211029	7	DSC02922_4	wt	wt	NRC6b	Hero_B	WT	2
2	20211029	7	DSC02922_5	wt	wt	NRC6b	Hero_B	WT	2
2	20211029	7	DSC02922_6	wt	wt	NRC6b	Hero_B	WT	3
2	20211029	7	DSC02922_1	wt	wt	NRC6b	Hero_B	DV	2
2	20211029	7	DSC02922_2	wt	wt	NRC6b	Hero_B	DV	2
2	20211029	7	DSC02922_3	wt	wt	NRC6b	Hero_B	DV	1
2	20211029	7	DSC02922_4	wt	wt	NRC6b	Hero_B	DV	2
2	20211029	7	DSC02922_5	wt	wt	NRC6b	Hero_B	DV	1
2	20211029	7	DSC02922_6	wt	wt	NRC6b	Hero_B	DV	1
2	20211029	7	DSC02922_1	wt	wt	NRC6b	EV	WT	0
2	20211029	7	DSC02922_2	wt	wt	NRC6b	EV	WT	0
2	20211029	7	DSC02922_3	wt	wt	NRC6b	EV	WT	0
2	20211029	7	DSC02922_4	wt	wt	NRC6b	EV	WT	0
2	20211029	7	DSC02922_5	wt	wt	NRC6b	EV	WT	0
2	20211029	7	DSC02922_6	wt	wt	NRC6b	EV	WT	1
2	20211029	7	DSC02922_1	wt	wt	NRC6b	EV	DV	5
2	20211029	7	DSC02922_2	wt	wt	NRC6b	EV	DV	5
2	20211029	7	DSC02922_3	wt	wt	NRC6b	EV	DV	6
2	20211029	7	DSC02922_4	wt	wt	NRC6b	EV	DV	6
2	20211029	7	DSC02922_5	wt	wt	NRC6b	EV	DV	4
2	20211029	7	DSC02922_6	wt	wt	NRC6b	EV	DV	5
3	20211205	7	DSC03271_1	wt	wt	EV	Hero_B	WT	0
3	20211205	7	DSC03271_2	wt	wt	EV	Hero_B	WT	0
3	20211205	7	DSC03271_3	wt	wt	EV	Hero_B	WT	0
3	20211205	7	DSC03271_4	wt	wt	EV	Hero_B	WT	0
3	20211205	7	DSC03271_5	wt	wt	EV	Hero_B	WT	0
3	20211205	7	DSC03271_6	wt	wt	EV	Hero_B	WT	0
3	20211205	7	DSC03271_1	wt	wt	EV	Hero_B	DV	0
3	20211205	7	DSC03271_2	wt	wt	EV	Hero_B	DV	0
3	20211205	7	DSC03271_3	wt	wt	EV	Hero_B	DV	0
3	20211205	7	DSC03271_4	wt	wt	EV	Hero_B	DV	0
3	20211205	7	DSC03271_5	wt	wt	EV	Hero_B	DV	0
3	20211205	7	DSC03271_6	wt	wt	EV	Hero_B	DV	0
3	20211205	7	DSC03271_1	wt	wt	NRC6b	Hero_B	WT	5
3	20211205	7	DSC03271_2	wt	wt	NRC6b	Hero_B	WT	1
3	20211205	7	DSC03271_3	wt	wt	NRC6b	Hero_B	WT	3
3	20211205	7	DSC03271_4	wt	wt	NRC6b	Hero_B	WT	1
3	20211205	7	DSC03271_5	wt	wt	NRC6b	Hero_B	WT	2
3	20211205	7	DSC03271_6	wt	wt	NRC6b	Hero_B	WT	1
3	20211205	7	DSC03271_1	wt	wt	NRC6b	Hero_B	DV	6
3	20211205	7	DSC03271_2	wt	wt	NRC6b	Hero_B	DV	3
3	20211205	7	DSC03271_3	wt	wt	NRC6b	Hero_B	DV	2
3	20211205	7	DSC03271_4	wt	wt	NRC6b	Hero_B	DV	2
3	20211205	7	DSC03271_5	wt	wt	NRC6b	Hero_B	DV	2
3	20211205	7	DSC03271_6	wt	wt	NRC6b	Hero_B	DV	1
3	20211205	7	DSC03271_1	wt	wt	NRC6b	EV	WT	0
3	20211205	7	DSC03271_2	wt	wt	NRC6b	EV	WT	0
3	20211205	7	DSC03271_3	wt	wt	NRC6b	EV	WT	0
3	20211205	7	DSC03271_4	wt	wt	NRC6b	EV	WT	0
3	20211205	7	DSC03271_5	wt	wt	NRC6b	EV	WT	1
3	20211205	7	DSC03271_6	wt	wt	NRC6b	EV	WT	0
3	20211205	7	DSC03271_1	wt	wt	NRC6b	EV	DV	6
3	20211205	7	DSC03271_2	wt	wt	NRC6b	EV	DV	4
3	20211205	7	DSC03271_3	wt	wt	NRC6b	EV	DV	3
3	20211205	7	DSC03271_4	wt	wt	NRC6b	EV	DV	5
3	20211205	7	DSC03271_5	wt	wt	NRC6b	EV	DV	4
3	20211205	7	DSC03271_6	wt	wt	NRC6b	EV	DV	4
