## Supplementary material for "A root-specific NLR network confers resistance to plant parasitic nematodes": NRC_HR_quantification_Hero_C.xlsx

### Sheet: NbNRC3_HR_quantification
Replicate	Date	DPI	Leaf	Genotype	Genotype_code	NLR1	NLR2	Effector	Score
1	20211006	7	DSC02459_1	wt	wt	EV	Hero_C	WT	0
1	20211006	7	DSC02459_2	wt	wt	EV	Hero_C	WT	0
1	20211006	7	DSC02459_3	wt	wt	EV	Hero_C	WT	0
1	20211006	7	DSC02459_4	wt	wt	EV	Hero_C	WT	0
1	20211006	7	DSC02459_5	wt	wt	EV	Hero_C	WT	0
1	20211006	7	DSC02459_6	wt	wt	EV	Hero_C	WT	0
1	20211006	7	DSC02459_1	wt	wt	EV	Hero_C	DV	0
1	20211006	7	DSC02459_2	wt	wt	EV	Hero_C	DV	0
1	20211006	7	DSC02459_3	wt	wt	EV	Hero_C	DV	0
1	20211006	7	DSC02459_4	wt	wt	EV	Hero_C	DV	0
1	20211006	7	DSC02459_5	wt	wt	EV	Hero_C	DV	0
1	20211006	7	DSC02459_6	wt	wt	EV	Hero_C	DV	0
1	20211006	7	DSC02459_1	wt	wt	NRC6b	Hero_C	WT	0
1	20211006	7	DSC02459_2	wt	wt	NRC6b	Hero_C	WT	0
1	20211006	7	DSC02459_3	wt	wt	NRC6b	Hero_C	WT	0
1	20211006	7	DSC02459_4	wt	wt	NRC6b	Hero_C	WT	0
1	20211006	7	DSC02459_5	wt	wt	NRC6b	Hero_C	WT	0
1	20211006	7	DSC02459_6	wt	wt	NRC6b	Hero_C	WT	0
1	20211006	7	DSC02459_1	wt	wt	NRC6b	Hero_C	DV	0
1	20211006	7	DSC02459_2	wt	wt	NRC6b	Hero_C	DV	0
1	20211006	7	DSC02459_3	wt	wt	NRC6b	Hero_C	DV	0
1	20211006	7	DSC02459_4	wt	wt	NRC6b	Hero_C	DV	0
1	20211006	7	DSC02459_5	wt	wt	NRC6b	Hero_C	DV	0
1	20211006	7	DSC02459_6	wt	wt	NRC6b	Hero_C	DV	0
1	20211006	7	DSC02459_1	wt	wt	NRC6b	EV	WT	0
1	20211006	7	DSC02459_2	wt	wt	NRC6b	EV	WT	0
1	20211006	7	DSC02459_3	wt	wt	NRC6b	EV	WT	0
1	20211006	7	DSC02459_4	wt	wt	NRC6b	EV	WT	0
1	20211006	7	DSC02459_5	wt	wt	NRC6b	EV	WT	0
1	20211006	7	DSC02459_6	wt	wt	NRC6b	EV	WT	0
1	20211006	7	DSC02459_1	wt	wt	NRC6b	EV	DV	6
1	20211006	7	DSC02459_2	wt	wt	NRC6b	EV	DV	6
1	20211006	7	DSC02459_3	wt	wt	NRC6b	EV	DV	1
1	20211006	7	DSC02459_4	wt	wt	NRC6b	EV	DV	6
1	20211006	7	DSC02459_5	wt	wt	NRC6b	EV	DV	3
1	20211006	7	DSC02459_6	wt	wt	NRC6b	EV	DV	2
2	20211029	7	DSC02920_1	wt	wt	EV	Hero_C	WT	0
2	20211029	7	DSC02920_2	wt	wt	EV	Hero_C	WT	0
2	20211029	7	DSC02920_3	wt	wt	EV	Hero_C	WT	0
2	20211029	7	DSC02920_4	wt	wt	EV	Hero_C	WT	0
2	20211029	7	DSC02920_5	wt	wt	EV	Hero_C	WT	0
2	20211029	7	DSC02920_6	wt	wt	EV	Hero_C	WT	0
2	20211029	7	DSC02920_1	wt	wt	EV	Hero_C	DV	0
2	20211029	7	DSC02920_2	wt	wt	EV	Hero_C	DV	0
2	20211029	7	DSC02920_3	wt	wt	EV	Hero_C	DV	0
2	20211029	7	DSC02920_4	wt	wt	EV	Hero_C	DV	0
2	20211029	7	DSC02920_5	wt	wt	EV	Hero_C	DV	0
2	20211029	7	DSC02920_6	wt	wt	EV	Hero_C	DV	0
2	20211029	7	DSC02920_1	wt	wt	NRC6b	Hero_C	WT	0
2	20211029	7	DSC02920_2	wt	wt	NRC6b	Hero_C	WT	0
2	20211029	7	DSC02920_3	wt	wt	NRC6b	Hero_C	WT	0
2	20211029	7	DSC02920_4	wt	wt	NRC6b	Hero_C	WT	0
2	20211029	7	DSC02920_5	wt	wt	NRC6b	Hero_C	WT	0
2	20211029	7	DSC02920_6	wt	wt	NRC6b	Hero_C	WT	0
2	20211029	7	DSC02920_1	wt	wt	NRC6b	Hero_C	DV	0
2	20211029	7	DSC02920_2	wt	wt	NRC6b	Hero_C	DV	0
2	20211029	7	DSC02920_3	wt	wt	NRC6b	Hero_C	DV	0
2	20211029	7	DSC02920_4	wt	wt	NRC6b	Hero_C	DV	0
2	20211029	7	DSC02920_5	wt	wt	NRC6b	Hero_C	DV	0
2	20211029	7	DSC02920_6	wt	wt	NRC6b	Hero_C	DV	0
2	20211029	7	DSC02920_1	wt	wt	NRC6b	EV	WT	0
2	20211029	7	DSC02920_2	wt	wt	NRC6b	EV	WT	1
2	20211029	7	DSC02920_3	wt	wt	NRC6b	EV	WT	0
2	20211029	7	DSC02920_4	wt	wt	NRC6b	EV	WT	0
2	20211029	7	DSC02920_5	wt	wt	NRC6b	EV	WT	0
2	20211029	7	DSC02920_6	wt	wt	NRC6b	EV	WT	0
2	20211029	7	DSC02920_1	wt	wt	NRC6b	EV	DV	5
2	20211029	7	DSC02920_2	wt	wt	NRC6b	EV	DV	6
2	20211029	7	DSC02920_3	wt	wt	NRC6b	EV	DV	5
2	20211029	7	DSC02920_4	wt	wt	NRC6b	EV	DV	7
2	20211029	7	DSC02920_5	wt	wt	NRC6b	EV	DV	4
2	20211029	7	DSC02920_6	wt	wt	NRC6b	EV	DV	5
3	20211205	7	DSC03269_1	wt	wt	EV	Hero_C	WT	0
3	20211205	7	DSC03269_2	wt	wt	EV	Hero_C	WT	0
3	20211205	7	DSC03269_3	wt	wt	EV	Hero_C	WT	0
3	20211205	7	DSC03269_4	wt	wt	EV	Hero_C	WT	0
3	20211205	7	DSC03269_5	wt	wt	EV	Hero_C	WT	0
3	20211205	7	DSC03269_6	wt	wt	EV	Hero_C	WT	0
3	20211205	7	DSC03269_1	wt	wt	EV	Hero_C	DV	0
3	20211205	7	DSC03269_2	wt	wt	EV	Hero_C	DV	0
3	20211205	7	DSC03269_3	wt	wt	EV	Hero_C	DV	0
3	20211205	7	DSC03269_4	wt	wt	EV	Hero_C	DV	0
3	20211205	7	DSC03269_5	wt	wt	EV	Hero_C	DV	0
3	20211205	7	DSC03269_6	wt	wt	EV	Hero_C	DV	0
3	20211205	7	DSC03269_1	wt	wt	NRC6b	Hero_C	WT	0
3	20211205	7	DSC03269_2	wt	wt	NRC6b	Hero_C	WT	0
3	20211205	7	DSC03269_3	wt	wt	NRC6b	Hero_C	WT	0
3	20211205	7	DSC03269_4	wt	wt	NRC6b	Hero_C	WT	0
3	20211205	7	DSC03269_5	wt	wt	NRC6b	Hero_C	WT	0
3	20211205	7	DSC03269_6	wt	wt	NRC6b	Hero_C	WT	0
3	20211205	7	DSC03269_1	wt	wt	NRC6b	Hero_C	DV	0
3	20211205	7	DSC03269_2	wt	wt	NRC6b	Hero_C	DV	0
3	20211205	7	DSC03269_3	wt	wt	NRC6b	Hero_C	DV	1
3	20211205	7	DSC03269_4	wt	wt	NRC6b	Hero_C	DV	0
3	20211205	7	DSC03269_5	wt	wt	NRC6b	Hero_C	DV	0
3	20211205	7	DSC03269_6	wt	wt	NRC6b	Hero_C	DV	0
3	20211205	7	DSC03269_1	wt	wt	NRC6b	EV	WT	0
3	20211205	7	DSC03269_2	wt	wt	NRC6b	EV	WT	0
3	20211205	7	DSC03269_3	wt	wt	NRC6b	EV	WT	0
3	20211205	7	DSC03269_4	wt	wt	NRC6b	EV	WT	0
3	20211205	7	DSC03269_5	wt	wt	NRC6b	EV	WT	0
3	20211205	7	DSC03269_6	wt	wt	NRC6b	EV	WT	0
3	20211205	7	DSC03269_1	wt	wt	NRC6b	EV	DV	3
3	20211205	7	DSC03269_2	wt	wt	NRC6b	EV	DV	3
3	20211205	7	DSC03269_3	wt	wt	NRC6b	EV	DV	5
3	20211205	7	DSC03269_4	wt	wt	NRC6b	EV	DV	5
3	20211205	7	DSC03269_5	wt	wt	NRC6b	EV	DV	4
3	20211205	7	DSC03269_6	wt	wt	NRC6b	EV	DV	5
