## Supplementary material for "A root-specific NLR network confers resistance to plant parasitic nematodes": NRC_HR_quantification_Hero_F.xlsx

### Sheet: NbNRC3_HR_quantification
Replicate	Date	DPI	Leaf	Genotype	Genotype_code	NLR1	NLR2	Effector	Score
1	20211006	7	DSC02463_1	wt	wt	EV	Hero_F	WT	0
1	20211006	7	DSC02463_2	wt	wt	EV	Hero_F	WT	0
1	20211006	7	DSC02463_3	wt	wt	EV	Hero_F	WT	0
1	20211006	7	DSC02463_4	wt	wt	EV	Hero_F	WT	0
1	20211006	7	DSC02463_5	wt	wt	EV	Hero_F	WT	0
1	20211006	7	DSC02463_6	wt	wt	EV	Hero_F	WT	0
1	20211006	7	DSC02463_1	wt	wt	EV	Hero_F	DV	0
1	20211006	7	DSC02463_2	wt	wt	EV	Hero_F	DV	0
1	20211006	7	DSC02463_3	wt	wt	EV	Hero_F	DV	0
1	20211006	7	DSC02463_4	wt	wt	EV	Hero_F	DV	0
1	20211006	7	DSC02463_5	wt	wt	EV	Hero_F	DV	0
1	20211006	7	DSC02463_6	wt	wt	EV	Hero_F	DV	0
1	20211006	7	DSC02463_1	wt	wt	NRC6b	Hero_F	WT	0
1	20211006	7	DSC02463_2	wt	wt	NRC6b	Hero_F	WT	0
1	20211006	7	DSC02463_3	wt	wt	NRC6b	Hero_F	WT	0
1	20211006	7	DSC02463_4	wt	wt	NRC6b	Hero_F	WT	0
1	20211006	7	DSC02463_5	wt	wt	NRC6b	Hero_F	WT	0
1	20211006	7	DSC02463_6	wt	wt	NRC6b	Hero_F	WT	0
1	20211006	7	DSC02463_1	wt	wt	NRC6b	Hero_F	DV	2
1	20211006	7	DSC02463_2	wt	wt	NRC6b	Hero_F	DV	6
1	20211006	7	DSC02463_3	wt	wt	NRC6b	Hero_F	DV	5
1	20211006	7	DSC02463_4	wt	wt	NRC6b	Hero_F	DV	2
1	20211006	7	DSC02463_5	wt	wt	NRC6b	Hero_F	DV	6
1	20211006	7	DSC02463_6	wt	wt	NRC6b	Hero_F	DV	2
1	20211006	7	DSC02463_1	wt	wt	NRC6b	EV	WT	0
1	20211006	7	DSC02463_2	wt	wt	NRC6b	EV	WT	0
1	20211006	7	DSC02463_3	wt	wt	NRC6b	EV	WT	0
1	20211006	7	DSC02463_4	wt	wt	NRC6b	EV	WT	0
1	20211006	7	DSC02463_5	wt	wt	NRC6b	EV	WT	0
1	20211006	7	DSC02463_6	wt	wt	NRC6b	EV	WT	0
1	20211006	7	DSC02463_1	wt	wt	NRC6b	EV	DV	5
1	20211006	7	DSC02463_2	wt	wt	NRC6b	EV	DV	6
1	20211006	7	DSC02463_3	wt	wt	NRC6b	EV	DV	5
1	20211006	7	DSC02463_4	wt	wt	NRC6b	EV	DV	2
1	20211006	7	DSC02463_5	wt	wt	NRC6b	EV	DV	5
1	20211006	7	DSC02463_6	wt	wt	NRC6b	EV	DV	2
2	20211029	7	DSC02919_1	wt	wt	EV	Hero_F	WT	0
2	20211029	7	DSC02919_2	wt	wt	EV	Hero_F	WT	0
2	20211029	7	DSC02919_3	wt	wt	EV	Hero_F	WT	0
2	20211029	7	DSC02919_4	wt	wt	EV	Hero_F	WT	0
2	20211029	7	DSC02919_5	wt	wt	EV	Hero_F	WT	0
2	20211029	7	DSC02919_6	wt	wt	EV	Hero_F	WT	0
2	20211029	7	DSC02919_1	wt	wt	EV	Hero_F	DV	0
2	20211029	7	DSC02919_2	wt	wt	EV	Hero_F	DV	0
2	20211029	7	DSC02919_3	wt	wt	EV	Hero_F	DV	0
2	20211029	7	DSC02919_4	wt	wt	EV	Hero_F	DV	0
2	20211029	7	DSC02919_5	wt	wt	EV	Hero_F	DV	0
2	20211029	7	DSC02919_6	wt	wt	EV	Hero_F	DV	0
2	20211029	7	DSC02919_1	wt	wt	NRC6b	Hero_F	WT	0
2	20211029	7	DSC02919_2	wt	wt	NRC6b	Hero_F	WT	0
2	20211029	7	DSC02919_3	wt	wt	NRC6b	Hero_F	WT	0
2	20211029	7	DSC02919_4	wt	wt	NRC6b	Hero_F	WT	0
2	20211029	7	DSC02919_5	wt	wt	NRC6b	Hero_F	WT	0
2	20211029	7	DSC02919_6	wt	wt	NRC6b	Hero_F	WT	0
2	20211029	7	DSC02919_1	wt	wt	NRC6b	Hero_F	DV	4
2	20211029	7	DSC02919_2	wt	wt	NRC6b	Hero_F	DV	4
2	20211029	7	DSC02919_3	wt	wt	NRC6b	Hero_F	DV	4
2	20211029	7	DSC02919_4	wt	wt	NRC6b	Hero_F	DV	4
2	20211029	7	DSC02919_5	wt	wt	NRC6b	Hero_F	DV	3
2	20211029	7	DSC02919_6	wt	wt	NRC6b	Hero_F	DV	4
2	20211029	7	DSC02919_1	wt	wt	NRC6b	EV	WT	0
2	20211029	7	DSC02919_2	wt	wt	NRC6b	EV	WT	0
2	20211029	7	DSC02919_3	wt	wt	NRC6b	EV	WT	5
2	20211029	7	DSC02919_4	wt	wt	NRC6b	EV	WT	0
2	20211029	7	DSC02919_5	wt	wt	NRC6b	EV	WT	0
2	20211029	7	DSC02919_6	wt	wt	NRC6b	EV	WT	0
2	20211029	7	DSC02919_1	wt	wt	NRC6b	EV	DV	6
2	20211029	7	DSC02919_2	wt	wt	NRC6b	EV	DV	6
2	20211029	7	DSC02919_3	wt	wt	NRC6b	EV	DV	5
2	20211029	7	DSC02919_4	wt	wt	NRC6b	EV	DV	5
2	20211029	7	DSC02919_5	wt	wt	NRC6b	EV	DV	6
2	20211029	7	DSC02919_6	wt	wt	NRC6b	EV	DV	5
3	20211205	7	DSC03272_1	wt	wt	EV	Hero_F	WT	0
3	20211205	7	DSC03272_2	wt	wt	EV	Hero_F	WT	0
3	20211205	7	DSC03272_3	wt	wt	EV	Hero_F	WT	1
3	20211205	7	DSC03272_4	wt	wt	EV	Hero_F	WT	0
3	20211205	7	DSC03272_5	wt	wt	EV	Hero_F	WT	0
3	20211205	7	DSC03272_6	wt	wt	EV	Hero_F	WT	0
3	20211205	7	DSC03272_1	wt	wt	EV	Hero_F	DV	0
3	20211205	7	DSC03272_2	wt	wt	EV	Hero_F	DV	0
3	20211205	7	DSC03272_3	wt	wt	EV	Hero_F	DV	0
3	20211205	7	DSC03272_4	wt	wt	EV	Hero_F	DV	0
3	20211205	7	DSC03272_5	wt	wt	EV	Hero_F	DV	0
3	20211205	7	DSC03272_6	wt	wt	EV	Hero_F	DV	0
3	20211205	7	DSC03272_1	wt	wt	NRC6b	Hero_F	WT	0
3	20211205	7	DSC03272_2	wt	wt	NRC6b	Hero_F	WT	1
3	20211205	7	DSC03272_3	wt	wt	NRC6b	Hero_F	WT	1
3	20211205	7	DSC03272_4	wt	wt	NRC6b	Hero_F	WT	0
3	20211205	7	DSC03272_5	wt	wt	NRC6b	Hero_F	WT	0
3	20211205	7	DSC03272_6	wt	wt	NRC6b	Hero_F	WT	0
3	20211205	7	DSC03272_1	wt	wt	NRC6b	Hero_F	DV	3
3	20211205	7	DSC03272_2	wt	wt	NRC6b	Hero_F	DV	7
3	20211205	7	DSC03272_3	wt	wt	NRC6b	Hero_F	DV	5
3	20211205	7	DSC03272_4	wt	wt	NRC6b	Hero_F	DV	4
3	20211205	7	DSC03272_5	wt	wt	NRC6b	Hero_F	DV	4
3	20211205	7	DSC03272_6	wt	wt	NRC6b	Hero_F	DV	6
3	20211205	7	DSC03272_1	wt	wt	NRC6b	EV	WT	0
3	20211205	7	DSC03272_2	wt	wt	NRC6b	EV	WT	0
3	20211205	7	DSC03272_3	wt	wt	NRC6b	EV	WT	1
3	20211205	7	DSC03272_4	wt	wt	NRC6b	EV	WT	0
3	20211205	7	DSC03272_5	wt	wt	NRC6b	EV	WT	0
3	20211205	7	DSC03272_6	wt	wt	NRC6b	EV	WT	0
3	20211205	7	DSC03272_1	wt	wt	NRC6b	EV	DV	4
3	20211205	7	DSC03272_2	wt	wt	NRC6b	EV	DV	6
3	20211205	7	DSC03272_3	wt	wt	NRC6b	EV	DV	5
3	20211205	7	DSC03272_4	wt	wt	NRC6b	EV	DV	6
3	20211205	7	DSC03272_5	wt	wt	NRC6b	EV	DV	5
3	20211205	7	DSC03272_6	wt	wt	NRC6b	EV	DV	6
