## Supplementary material for "A root-specific NLR network confers resistance to plant parasitic nematodes": NRC_HR_quantification_Hero_H.xlsx

### Sheet: Sheet1
Replicate	Date	DPI	Leaf	Genotype	Genotype_code	NLR1	NLR2	Effector	Score
1	20211006	7	DSC02458_1	wt	wt	EV	Hero_H	WT	0
1	20211006	7	DSC02458_2	wt	wt	EV	Hero_H	WT	0
1	20211006	7	DSC02458_3	wt	wt	EV	Hero_H	WT	0
1	20211006	7	DSC02458_4	wt	wt	EV	Hero_H	WT	0
1	20211006	7	DSC02458_5	wt	wt	EV	Hero_H	WT	0
1	20211006	7	DSC02458_6	wt	wt	EV	Hero_H	WT	0
1	20211006	7	DSC02458_1	wt	wt	EV	Hero_H	DV	0
1	20211006	7	DSC02458_2	wt	wt	EV	Hero_H	DV	0
1	20211006	7	DSC02458_3	wt	wt	EV	Hero_H	DV	0
1	20211006	7	DSC02458_4	wt	wt	EV	Hero_H	DV	0
1	20211006	7	DSC02458_5	wt	wt	EV	Hero_H	DV	0
1	20211006	7	DSC02458_6	wt	wt	EV	Hero_H	DV	0
1	20211006	7	DSC02458_1	wt	wt	NRC6b	Hero_H	WT	0
1	20211006	7	DSC02458_2	wt	wt	NRC6b	Hero_H	WT	0
1	20211006	7	DSC02458_3	wt	wt	NRC6b	Hero_H	WT	0
1	20211006	7	DSC02458_4	wt	wt	NRC6b	Hero_H	WT	0
1	20211006	7	DSC02458_5	wt	wt	NRC6b	Hero_H	WT	0
1	20211006	7	DSC02458_6	wt	wt	NRC6b	Hero_H	WT	0
1	20211006	7	DSC02458_1	wt	wt	NRC6b	Hero_H	DV	1
1	20211006	7	DSC02458_2	wt	wt	NRC6b	Hero_H	DV	3
1	20211006	7	DSC02458_3	wt	wt	NRC6b	Hero_H	DV	4
1	20211006	7	DSC02458_4	wt	wt	NRC6b	Hero_H	DV	1
1	20211006	7	DSC02458_5	wt	wt	NRC6b	Hero_H	DV	2
1	20211006	7	DSC02458_6	wt	wt	NRC6b	Hero_H	DV	3
1	20211006	7	DSC02458_1	wt	wt	NRC6b	EV	WT	0
1	20211006	7	DSC02458_2	wt	wt	NRC6b	EV	WT	0
1	20211006	7	DSC02458_3	wt	wt	NRC6b	EV	WT	0
1	20211006	7	DSC02458_4	wt	wt	NRC6b	EV	WT	0
1	20211006	7	DSC02458_5	wt	wt	NRC6b	EV	WT	0
1	20211006	7	DSC02458_6	wt	wt	NRC6b	EV	WT	0
1	20211006	7	DSC02458_1	wt	wt	NRC6b	EV	DV	6
1	20211006	7	DSC02458_2	wt	wt	NRC6b	EV	DV	6
1	20211006	7	DSC02458_3	wt	wt	NRC6b	EV	DV	7
1	20211006	7	DSC02458_4	wt	wt	NRC6b	EV	DV	5
1	20211006	7	DSC02458_5	wt	wt	NRC6b	EV	DV	2
1	20211006	7	DSC02458_6	wt	wt	NRC6b	EV	DV	6
2	20211029	7	DSC02923_1	wt	wt	EV	Hero_H	WT	0
2	20211029	7	DSC02923_2	wt	wt	EV	Hero_H	WT	0
2	20211029	7	DSC02923_3	wt	wt	EV	Hero_H	WT	0
2	20211029	7	DSC02923_4	wt	wt	EV	Hero_H	WT	0
2	20211029	7	DSC02923_5	wt	wt	EV	Hero_H	WT	0
2	20211029	7	DSC02923_6	wt	wt	EV	Hero_H	WT	0
2	20211029	7	DSC02923_1	wt	wt	EV	Hero_H	DV	0
2	20211029	7	DSC02923_2	wt	wt	EV	Hero_H	DV	0
2	20211029	7	DSC02923_3	wt	wt	EV	Hero_H	DV	0
2	20211029	7	DSC02923_4	wt	wt	EV	Hero_H	DV	0
2	20211029	7	DSC02923_5	wt	wt	EV	Hero_H	DV	0
2	20211029	7	DSC02923_6	wt	wt	EV	Hero_H	DV	0
2	20211029	7	DSC02923_1	wt	wt	NRC6b	Hero_H	WT	0
2	20211029	7	DSC02923_2	wt	wt	NRC6b	Hero_H	WT	0
2	20211029	7	DSC02923_3	wt	wt	NRC6b	Hero_H	WT	0
2	20211029	7	DSC02923_4	wt	wt	NRC6b	Hero_H	WT	0
2	20211029	7	DSC02923_5	wt	wt	NRC6b	Hero_H	WT	0
2	20211029	7	DSC02923_6	wt	wt	NRC6b	Hero_H	WT	0
2	20211029	7	DSC02923_1	wt	wt	NRC6b	Hero_H	DV	4
2	20211029	7	DSC02923_2	wt	wt	NRC6b	Hero_H	DV	4
2	20211029	7	DSC02923_3	wt	wt	NRC6b	Hero_H	DV	4
2	20211029	7	DSC02923_4	wt	wt	NRC6b	Hero_H	DV	3
2	20211029	7	DSC02923_5	wt	wt	NRC6b	Hero_H	DV	4
2	20211029	7	DSC02923_6	wt	wt	NRC6b	Hero_H	DV	3
2	20211029	7	DSC02923_1	wt	wt	NRC6b	EV	WT	0
2	20211029	7	DSC02923_2	wt	wt	NRC6b	EV	WT	0
2	20211029	7	DSC02923_3	wt	wt	NRC6b	EV	WT	0
2	20211029	7	DSC02923_4	wt	wt	NRC6b	EV	WT	0
2	20211029	7	DSC02923_5	wt	wt	NRC6b	EV	WT	0
2	20211029	7	DSC02923_6	wt	wt	NRC6b	EV	WT	0
2	20211029	7	DSC02923_1	wt	wt	NRC6b	EV	DV	6
2	20211029	7	DSC02923_2	wt	wt	NRC6b	EV	DV	6
2	20211029	7	DSC02923_3	wt	wt	NRC6b	EV	DV	5
2	20211029	7	DSC02923_4	wt	wt	NRC6b	EV	DV	5
2	20211029	7	DSC02923_5	wt	wt	NRC6b	EV	DV	6
2	20211029	7	DSC02923_6	wt	wt	NRC6b	EV	DV	5
3	20211205	7	DSC03270_1	wt	wt	EV	Hero_H	WT	0
3	20211205	7	DSC03270_2	wt	wt	EV	Hero_H	WT	0
3	20211205	7	DSC03270_3	wt	wt	EV	Hero_H	WT	0
3	20211205	7	DSC03270_4	wt	wt	EV	Hero_H	WT	0
3	20211205	7	DSC03270_5	wt	wt	EV	Hero_H	WT	0
3	20211205	7	DSC03270_6	wt	wt	EV	Hero_H	WT	0
3	20211205	7	DSC03270_1	wt	wt	EV	Hero_H	DV	0
3	20211205	7	DSC03270_2	wt	wt	EV	Hero_H	DV	0
3	20211205	7	DSC03270_3	wt	wt	EV	Hero_H	DV	0
3	20211205	7	DSC03270_4	wt	wt	EV	Hero_H	DV	0
3	20211205	7	DSC03270_5	wt	wt	EV	Hero_H	DV	0
3	20211205	7	DSC03270_6	wt	wt	EV	Hero_H	DV	0
3	20211205	7	DSC03270_1	wt	wt	NRC6b	Hero_H	WT	0
3	20211205	7	DSC03270_2	wt	wt	NRC6b	Hero_H	WT	0
3	20211205	7	DSC03270_3	wt	wt	NRC6b	Hero_H	WT	0
3	20211205	7	DSC03270_4	wt	wt	NRC6b	Hero_H	WT	0
3	20211205	7	DSC03270_5	wt	wt	NRC6b	Hero_H	WT	0
3	20211205	7	DSC03270_6	wt	wt	NRC6b	Hero_H	WT	0
3	20211205	7	DSC03270_1	wt	wt	NRC6b	Hero_H	DV	6
3	20211205	7	DSC03270_2	wt	wt	NRC6b	Hero_H	DV	4
3	20211205	7	DSC03270_3	wt	wt	NRC6b	Hero_H	DV	5
3	20211205	7	DSC03270_4	wt	wt	NRC6b	Hero_H	DV	4
3	20211205	7	DSC03270_5	wt	wt	NRC6b	Hero_H	DV	4
3	20211205	7	DSC03270_6	wt	wt	NRC6b	Hero_H	DV	6
3	20211205	7	DSC03270_1	wt	wt	NRC6b	EV	WT	1
3	20211205	7	DSC03270_2	wt	wt	NRC6b	EV	WT	0
3	20211205	7	DSC03270_3	wt	wt	NRC6b	EV	WT	0
3	20211205	7	DSC03270_4	wt	wt	NRC6b	EV	WT	0
3	20211205	7	DSC03270_5	wt	wt	NRC6b	EV	WT	1
3	20211205	7	DSC03270_6	wt	wt	NRC6b	EV	WT	0
3	20211205	7	DSC03270_1	wt	wt	NRC6b	EV	DV	5
3	20211205	7	DSC03270_2	wt	wt	NRC6b	EV	DV	5
3	20211205	7	DSC03270_3	wt	wt	NRC6b	EV	DV	4
3	20211205	7	DSC03270_4	wt	wt	NRC6b	EV	DV	4
3	20211205	7	DSC03270_5	wt	wt	NRC6b	EV	DV	6
3	20211205	7	DSC03270_6	wt	wt	NRC6b	EV	DV	7
