## Supplementary material for "A root-specific NLR network confers resistance to plant parasitic nematodes": NRC_HR_quantification_Hero_J.xlsx

### Sheet: NbNRC3_HR_quantification
Replicate	Date	DPI	Leaf	Genotype	Genotype_code	NLR1	NLR2	Effector	Score
1	20211006	7	DSC02461_1	wt	wt	EV	Hero_J	WT	0
1	20211006	7	DSC02461_2	wt	wt	EV	Hero_J	WT	0
1	20211006	7	DSC02461_3	wt	wt	EV	Hero_J	WT	0
1	20211006	7	DSC02461_4	wt	wt	EV	Hero_J	WT	0
1	20211006	7	DSC02461_5	wt	wt	EV	Hero_J	WT	0
1	20211006	7	DSC02461_6	wt	wt	EV	Hero_J	WT	0
1	20211006	7	DSC02461_1	wt	wt	EV	Hero_J	DV	0
1	20211006	7	DSC02461_2	wt	wt	EV	Hero_J	DV	0
1	20211006	7	DSC02461_3	wt	wt	EV	Hero_J	DV	1
1	20211006	7	DSC02461_4	wt	wt	EV	Hero_J	DV	0
1	20211006	7	DSC02461_5	wt	wt	EV	Hero_J	DV	0
1	20211006	7	DSC02461_6	wt	wt	EV	Hero_J	DV	0
1	20211006	7	DSC02461_1	wt	wt	NRC6b	Hero_J	WT	0
1	20211006	7	DSC02461_2	wt	wt	NRC6b	Hero_J	WT	0
1	20211006	7	DSC02461_3	wt	wt	NRC6b	Hero_J	WT	0
1	20211006	7	DSC02461_4	wt	wt	NRC6b	Hero_J	WT	0
1	20211006	7	DSC02461_5	wt	wt	NRC6b	Hero_J	WT	0
1	20211006	7	DSC02461_6	wt	wt	NRC6b	Hero_J	WT	0
1	20211006	7	DSC02461_1	wt	wt	NRC6b	Hero_J	DV	1
1	20211006	7	DSC02461_2	wt	wt	NRC6b	Hero_J	DV	2
1	20211006	7	DSC02461_3	wt	wt	NRC6b	Hero_J	DV	0
1	20211006	7	DSC02461_4	wt	wt	NRC6b	Hero_J	DV	1
1	20211006	7	DSC02461_5	wt	wt	NRC6b	Hero_J	DV	1
1	20211006	7	DSC02461_6	wt	wt	NRC6b	Hero_J	DV	2
1	20211006	7	DSC02461_1	wt	wt	NRC6b	EV	WT	0
1	20211006	7	DSC02461_2	wt	wt	NRC6b	EV	WT	0
1	20211006	7	DSC02461_3	wt	wt	NRC6b	EV	WT	0
1	20211006	7	DSC02461_4	wt	wt	NRC6b	EV	WT	0
1	20211006	7	DSC02461_5	wt	wt	NRC6b	EV	WT	0
1	20211006	7	DSC02461_6	wt	wt	NRC6b	EV	WT	0
1	20211006	7	DSC02461_1	wt	wt	NRC6b	EV	DV	2
1	20211006	7	DSC02461_2	wt	wt	NRC6b	EV	DV	5
1	20211006	7	DSC02461_3	wt	wt	NRC6b	EV	DV	2
1	20211006	7	DSC02461_4	wt	wt	NRC6b	EV	DV	1
1	20211006	7	DSC02461_5	wt	wt	NRC6b	EV	DV	4
1	20211006	7	DSC02461_6	wt	wt	NRC6b	EV	DV	6
2	20211029	7	DSC02918_1	wt	wt	EV	Hero_J	WT	0
2	20211029	7	DSC02918_2	wt	wt	EV	Hero_J	WT	0
2	20211029	7	DSC02918_3	wt	wt	EV	Hero_J	WT	0
2	20211029	7	DSC02918_4	wt	wt	EV	Hero_J	WT	0
2	20211029	7	DSC02918_5	wt	wt	EV	Hero_J	WT	0
2	20211029	7	DSC02918_6	wt	wt	EV	Hero_J	WT	0
2	20211029	7	DSC02918_1	wt	wt	EV	Hero_J	DV	0
2	20211029	7	DSC02918_2	wt	wt	EV	Hero_J	DV	0
2	20211029	7	DSC02918_3	wt	wt	EV	Hero_J	DV	0
2	20211029	7	DSC02918_4	wt	wt	EV	Hero_J	DV	0
2	20211029	7	DSC02918_5	wt	wt	EV	Hero_J	DV	0
2	20211029	7	DSC02918_6	wt	wt	EV	Hero_J	DV	0
2	20211029	7	DSC02918_1	wt	wt	NRC6b	Hero_J	WT	1
2	20211029	7	DSC02918_2	wt	wt	NRC6b	Hero_J	WT	0
2	20211029	7	DSC02918_3	wt	wt	NRC6b	Hero_J	WT	0
2	20211029	7	DSC02918_4	wt	wt	NRC6b	Hero_J	WT	0
2	20211029	7	DSC02918_5	wt	wt	NRC6b	Hero_J	WT	0
2	20211029	7	DSC02918_6	wt	wt	NRC6b	Hero_J	WT	0
2	20211029	7	DSC02918_1	wt	wt	NRC6b	Hero_J	DV	3
2	20211029	7	DSC02918_2	wt	wt	NRC6b	Hero_J	DV	3
2	20211029	7	DSC02918_3	wt	wt	NRC6b	Hero_J	DV	3
2	20211029	7	DSC02918_4	wt	wt	NRC6b	Hero_J	DV	2
2	20211029	7	DSC02918_5	wt	wt	NRC6b	Hero_J	DV	2
2	20211029	7	DSC02918_6	wt	wt	NRC6b	Hero_J	DV	2
2	20211029	7	DSC02918_1	wt	wt	NRC6b	EV	WT	0
2	20211029	7	DSC02918_2	wt	wt	NRC6b	EV	WT	0
2	20211029	7	DSC02918_3	wt	wt	NRC6b	EV	WT	0
2	20211029	7	DSC02918_4	wt	wt	NRC6b	EV	WT	0
2	20211029	7	DSC02918_5	wt	wt	NRC6b	EV	WT	0
2	20211029	7	DSC02918_6	wt	wt	NRC6b	EV	WT	0
2	20211029	7	DSC02918_1	wt	wt	NRC6b	EV	DV	6
2	20211029	7	DSC02918_2	wt	wt	NRC6b	EV	DV	6
2	20211029	7	DSC02918_3	wt	wt	NRC6b	EV	DV	6
2	20211029	7	DSC02918_4	wt	wt	NRC6b	EV	DV	6
2	20211029	7	DSC02918_5	wt	wt	NRC6b	EV	DV	5
2	20211029	7	DSC02918_6	wt	wt	NRC6b	EV	DV	7
3	20211205	7	DSC03273_1	wt	wt	EV	Hero_J	WT	0
3	20211205	7	DSC03273_2	wt	wt	EV	Hero_J	WT	0
3	20211205	7	DSC03273_3	wt	wt	EV	Hero_J	WT	0
3	20211205	7	DSC03273_4	wt	wt	EV	Hero_J	WT	0
3	20211205	7	DSC03273_5	wt	wt	EV	Hero_J	WT	0
3	20211205	7	DSC03273_6	wt	wt	EV	Hero_J	WT	0
3	20211205	7	DSC03273_1	wt	wt	EV	Hero_J	DV	0
3	20211205	7	DSC03273_2	wt	wt	EV	Hero_J	DV	1
3	20211205	7	DSC03273_3	wt	wt	EV	Hero_J	DV	0
3	20211205	7	DSC03273_4	wt	wt	EV	Hero_J	DV	0
3	20211205	7	DSC03273_5	wt	wt	EV	Hero_J	DV	0
3	20211205	7	DSC03273_6	wt	wt	EV	Hero_J	DV	0
3	20211205	7	DSC03273_1	wt	wt	NRC6b	Hero_J	WT	0
3	20211205	7	DSC03273_2	wt	wt	NRC6b	Hero_J	WT	0
3	20211205	7	DSC03273_3	wt	wt	NRC6b	Hero_J	WT	0
3	20211205	7	DSC03273_4	wt	wt	NRC6b	Hero_J	WT	0
3	20211205	7	DSC03273_5	wt	wt	NRC6b	Hero_J	WT	0
3	20211205	7	DSC03273_6	wt	wt	NRC6b	Hero_J	WT	0
3	20211205	7	DSC03273_1	wt	wt	NRC6b	Hero_J	DV	4
3	20211205	7	DSC03273_2	wt	wt	NRC6b	Hero_J	DV	3
3	20211205	7	DSC03273_3	wt	wt	NRC6b	Hero_J	DV	4
3	20211205	7	DSC03273_4	wt	wt	NRC6b	Hero_J	DV	4
3	20211205	7	DSC03273_5	wt	wt	NRC6b	Hero_J	DV	5
3	20211205	7	DSC03273_6	wt	wt	NRC6b	Hero_J	DV	6
3	20211205	7	DSC03273_1	wt	wt	NRC6b	EV	WT	0
3	20211205	7	DSC03273_2	wt	wt	NRC6b	EV	WT	0
3	20211205	7	DSC03273_3	wt	wt	NRC6b	EV	WT	0
3	20211205	7	DSC03273_4	wt	wt	NRC6b	EV	WT	0
3	20211205	7	DSC03273_5	wt	wt	NRC6b	EV	WT	0
3	20211205	7	DSC03273_6	wt	wt	NRC6b	EV	WT	1
3	20211205	7	DSC03273_1	wt	wt	NRC6b	EV	DV	7
3	20211205	7	DSC03273_2	wt	wt	NRC6b	EV	DV	3
3	20211205	7	DSC03273_3	wt	wt	NRC6b	EV	DV	5
3	20211205	7	DSC03273_4	wt	wt	NRC6b	EV	DV	4
3	20211205	7	DSC03273_5	wt	wt	NRC6b	EV	DV	4
3	20211205	7	DSC03273_6	wt	wt	NRC6b	EV	DV	7
