## Supplementary material for "A root-specific NLR network confers resistance to plant parasitic nematodes": NRC_sensors_HR_quantification_CNL.xlsx

### Sheet: NbNRC3_HR_quantification
Replicate	Date	DPI	Leaf	Genotype	Genotype_code	NLR1	NLR2	Effector	Score
1	20211204	7	DSC03255_1	nrc234	wt	Sensor	EV	EV
1	20211204	7	DSC03255_2	nrc234	wt	Sensor	EV	EV
1	20211204	7	DSC03255_3	nrc234	wt	Sensor	EV	EV
1	20211208	7	DSC03333_1	nrc234	wt	Sensor	EV	EV
1	20211208	7	DSC03333_2	nrc234	wt	Sensor	EV	EV
1	20211208	7	DSC03333_3	nrc234	wt	Sensor	EV	EV
1	20211204	7	DSC03255_1	nrc234	wt	EV	NRCp	EV	0
1	20211204	7	DSC03255_2	nrc234	wt	EV	NRCp	EV	0
1	20211204	7	DSC03255_3	nrc234	wt	EV	NRCp	EV	0
1	20211208	7	DSC03333_1	nrc234	wt	EV	NRCp	EV	0
1	20211208	7	DSC03333_2	nrc234	wt	EV	NRCp	EV	0
1	20211208	7	DSC03333_3	nrc234	wt	EV	NRCp	EV	0
1	20211204	7	DSC03255_1	nrc234	wt	Sensor	EV	Avr	0
1	20211204	7	DSC03255_2	nrc234	wt	Sensor	EV	Avr	0
1	20211204	7	DSC03255_3	nrc234	wt	Sensor	EV	Avr	0
1	20211208	7	DSC03333_1	nrc234	wt	Sensor	EV	Avr	0
1	20211208	7	DSC03333_2	nrc234	wt	Sensor	EV	Avr	0
1	20211208	7	DSC03333_3	nrc234	wt	Sensor	EV	Avr	0
1	20211204	7	DSC03255_1	nrc234	wt	Sensor	NRCp	Avr	7
1	20211204	7	DSC03255_2	nrc234	wt	Sensor	NRCp	Avr	6
1	20211204	7	DSC03255_3	nrc234	wt	Sensor	NRCp	Avr	5
1	20211208	7	DSC03333_1	nrc234	wt	Sensor	NRCp	Avr	4
1	20211208	7	DSC03333_2	nrc234	wt	Sensor	NRCp	Avr	5
1	20211208	7	DSC03333_3	nrc234	wt	Sensor	NRCp	Avr	3
1	20211204	7	DSC03255_1	nrc234	wt	Hero_H	NRC6b	DV	6
1	20211204	7	DSC03255_2	nrc234	wt	Hero_H	NRC6b	DV	5
1	20211204	7	DSC03255_3	nrc234	wt	Hero_H	NRC6b	DV	4
1	20211208	7	DSC03333_1	nrc234	wt	Hero_H	NRC6b	DV	5
1	20211208	7	DSC03333_2	nrc234	wt	Hero_H	NRC6b	DV	4
1	20211208	7	DSC03333_3	nrc234	wt	Hero_H	NRC6b	DV	3
1	20211204	7	DSC03255_1	nrc234	wt	Sensor	NRC6b	Avr	0
1	20211204	7	DSC03255_2	nrc234	wt	Sensor	NRC6b	Avr	0
1	20211204	7	DSC03255_3	nrc234	wt	Sensor	NRC6b	Avr	0
1	20211208	7	DSC03333_1	nrc234	wt	Sensor	NRC6b	Avr	0
1	20211208	7	DSC03333_2	nrc234	wt	Sensor	NRC6b	Avr	0
1	20211208	7	DSC03333_3	nrc234	wt	Sensor	NRC6b	Avr	0
2	20220207	7	DSC03578_1	nrc234	wt	Sensor	EV	EV
2	20220207	7	DSC03578_2	nrc234	wt	Sensor	EV	EV
2	20220207	7	DSC03578_3	nrc234	wt	Sensor	EV	EV
2	20220207	7	DSC03578_4	nrc234	wt	Sensor	EV	EV
2	20220207	7	DSC03578_5	nrc234	wt	Sensor	EV	EV
2	20220207	7	DSC03578_6	nrc234	wt	Sensor	EV	EV
2	20220207	7	DSC03578_1	nrc234	wt	EV	NRCp	EV	0
2	20220207	7	DSC03578_2	nrc234	wt	EV	NRCp	EV	0
2	20220207	7	DSC03578_3	nrc234	wt	EV	NRCp	EV	0
2	20220207	7	DSC03578_4	nrc234	wt	EV	NRCp	EV	0
2	20220207	7	DSC03578_5	nrc234	wt	EV	NRCp	EV	0
2	20220207	7	DSC03578_6	nrc234	wt	EV	NRCp	EV	0
2	20220207	7	DSC03578_1	nrc234	wt	Sensor	EV	Avr	0
2	20220207	7	DSC03578_2	nrc234	wt	Sensor	EV	Avr	0
2	20220207	7	DSC03578_3	nrc234	wt	Sensor	EV	Avr	0
2	20220207	7	DSC03578_4	nrc234	wt	Sensor	EV	Avr	0
2	20220207	7	DSC03578_5	nrc234	wt	Sensor	EV	Avr	0
2	20220207	7	DSC03578_6	nrc234	wt	Sensor	EV	Avr	0
2	20220207	7	DSC03578_1	nrc234	wt	Sensor	NRCp	Avr	3
2	20220207	7	DSC03578_2	nrc234	wt	Sensor	NRCp	Avr	4
2	20220207	7	DSC03578_3	nrc234	wt	Sensor	NRCp	Avr	4
2	20220207	7	DSC03578_4	nrc234	wt	Sensor	NRCp	Avr	3
2	20220207	7	DSC03578_5	nrc234	wt	Sensor	NRCp	Avr	6
2	20220207	7	DSC03578_6	nrc234	wt	Sensor	NRCp	Avr	6
2	20220207	7	DSC03578_1	nrc234	wt	Hero_H	NRC6b	DV	3
2	20220207	7	DSC03578_2	nrc234	wt	Hero_H	NRC6b	DV	2
2	20220207	7	DSC03578_3	nrc234	wt	Hero_H	NRC6b	DV	4
2	20220207	7	DSC03578_4	nrc234	wt	Hero_H	NRC6b	DV	3
2	20220207	7	DSC03578_5	nrc234	wt	Hero_H	NRC6b	DV	6
2	20220207	7	DSC03578_6	nrc234	wt	Hero_H	NRC6b	DV	5
2	20220207	7	DSC03578_1	nrc234	wt	Sensor	NRC6b	Avr	0
2	20220207	7	DSC03578_2	nrc234	wt	Sensor	NRC6b	Avr	0
2	20220207	7	DSC03578_3	nrc234	wt	Sensor	NRC6b	Avr	0
2	20220207	7	DSC03578_4	nrc234	wt	Sensor	NRC6b	Avr	0
2	20220207	7	DSC03578_5	nrc234	wt	Sensor	NRC6b	Avr	0
2	20220207	7	DSC03578_6	nrc234	wt	Sensor	NRC6b	Avr	0
3	20220217	7	DSC03679_1	nrc234	wt	Sensor	EV	EV
3	20220217	7	DSC03679_2	nrc234	wt	Sensor	EV	EV
3	20220217	7	DSC03679_3	nrc234	wt	Sensor	EV	EV
3	20220217	7	DSC03679_4	nrc234	wt	Sensor	EV	EV
3	20220217	7	DSC03679_5	nrc234	wt	Sensor	EV	EV
3	20220217	7	DSC03679_6	nrc234	wt	Sensor	EV	EV
3	20220217	7	DSC03679_1	nrc234	wt	EV	NRCp	EV	1
3	20220217	7	DSC03679_2	nrc234	wt	EV	NRCp	EV	0
3	20220217	7	DSC03679_3	nrc234	wt	EV	NRCp	EV	0
3	20220217	7	DSC03679_4	nrc234	wt	EV	NRCp	EV	0
3	20220217	7	DSC03679_5	nrc234	wt	EV	NRCp	EV	0
3	20220217	7	DSC03679_6	nrc234	wt	EV	NRCp	EV	0
3	20220217	7	DSC03679_1	nrc234	wt	Sensor	EV	Avr	0
3	20220217	7	DSC03679_2	nrc234	wt	Sensor	EV	Avr	0
3	20220217	7	DSC03679_3	nrc234	wt	Sensor	EV	Avr	0
3	20220217	7	DSC03679_4	nrc234	wt	Sensor	EV	Avr	0
3	20220217	7	DSC03679_5	nrc234	wt	Sensor	EV	Avr	0
3	20220217	7	DSC03679_6	nrc234	wt	Sensor	EV	Avr	0
3	20220217	7	DSC03679_1	nrc234	wt	Sensor	NRCp	Avr	4
3	20220217	7	DSC03679_2	nrc234	wt	Sensor	NRCp	Avr	3
3	20220217	7	DSC03679_3	nrc234	wt	Sensor	NRCp	Avr	6
3	20220217	7	DSC03679_4	nrc234	wt	Sensor	NRCp	Avr	4
3	20220217	7	DSC03679_5	nrc234	wt	Sensor	NRCp	Avr	3
3	20220217	7	DSC03679_6	nrc234	wt	Sensor	NRCp	Avr	7
3	20220217	7	DSC03679_1	nrc234	wt	Hero_H	NRC6b	DV	2
3	20220217	7	DSC03679_2	nrc234	wt	Hero_H	NRC6b	DV	4
3	20220217	7	DSC03679_3	nrc234	wt	Hero_H	NRC6b	DV	2
3	20220217	7	DSC03679_4	nrc234	wt	Hero_H	NRC6b	DV	3
3	20220217	7	DSC03679_5	nrc234	wt	Hero_H	NRC6b	DV	3
3	20220217	7	DSC03679_6	nrc234	wt	Hero_H	NRC6b	DV	6
3	20220217	7	DSC03679_1	nrc234	wt	Sensor	NRC6b	Avr	0
3	20220217	7	DSC03679_2	nrc234	wt	Sensor	NRC6b	Avr	0
3	20220217	7	DSC03679_3	nrc234	wt	Sensor	NRC6b	Avr	0
3	20220217	7	DSC03679_4	nrc234	wt	Sensor	NRC6b	Avr	0
3	20220217	7	DSC03679_5	nrc234	wt	Sensor	NRC6b	Avr	0
3	20220217	7	DSC03679_6	nrc234	wt	Sensor	NRC6b	Avr	0
