## Supplementary material for "A root-specific NLR network confers resistance to plant parasitic nematodes": NRC_sensors_HR_quantification_Gpa2.xlsx

### Sheet: NbNRC3_HR_quantification
Replicate	Date	DPI	Leaf	Genotype	Genotype_code	NLR1	NLR2	Effector	Score
1	20211204	7	DSC03260_1	nrc234	wt	Sensor	EV	EV	0
1	20211204	7	DSC03260_2	nrc234	wt	Sensor	EV	EV	1
1	20211204	7	DSC03260_3	nrc234	wt	Sensor	EV	EV	0
1	20211208	7	DSC03326_1	nrc234	wt	Sensor	EV	EV	0
1	20211208	7	DSC03326_2	nrc234	wt	Sensor	EV	EV	0
1	20211208	7	DSC03326_3	nrc234	wt	Sensor	EV	EV	0
1	20211204	7	DSC03260_1	nrc234	wt	EV	NRCp	EV	0
1	20211204	7	DSC03260_2	nrc234	wt	EV	NRCp	EV	0
1	20211204	7	DSC03260_3	nrc234	wt	EV	NRCp	EV	0
1	20211208	7	DSC03326_1	nrc234	wt	EV	NRCp	EV	0
1	20211208	7	DSC03326_2	nrc234	wt	EV	NRCp	EV	0
1	20211208	7	DSC03326_3	nrc234	wt	EV	NRCp	EV	0
1	20211204	7	DSC03260_1	nrc234	wt	Sensor	EV	Avr	0
1	20211204	7	DSC03260_2	nrc234	wt	Sensor	EV	Avr	0
1	20211204	7	DSC03260_3	nrc234	wt	Sensor	EV	Avr	0
1	20211208	7	DSC03326_1	nrc234	wt	Sensor	EV	Avr	0
1	20211208	7	DSC03326_2	nrc234	wt	Sensor	EV	Avr	0
1	20211208	7	DSC03326_3	nrc234	wt	Sensor	EV	Avr	0
1	20211204	7	DSC03260_1	nrc234	wt	Sensor	NRCp	Avr	4
1	20211204	7	DSC03260_2	nrc234	wt	Sensor	NRCp	Avr	4
1	20211204	7	DSC03260_3	nrc234	wt	Sensor	NRCp	Avr	6
1	20211208	7	DSC03326_1	nrc234	wt	Sensor	NRCp	Avr	4
1	20211208	7	DSC03326_2	nrc234	wt	Sensor	NRCp	Avr	6
1	20211208	7	DSC03326_3	nrc234	wt	Sensor	NRCp	Avr	3
1	20211204	7	DSC03260_1	nrc234	wt	Hero_H	NRC6b	DV	3
1	20211204	7	DSC03260_2	nrc234	wt	Hero_H	NRC6b	DV	3
1	20211204	7	DSC03260_3	nrc234	wt	Hero_H	NRC6b	DV	5
1	20211208	7	DSC03326_1	nrc234	wt	Hero_H	NRC6b	DV	4
1	20211208	7	DSC03326_2	nrc234	wt	Hero_H	NRC6b	DV	2
1	20211208	7	DSC03326_3	nrc234	wt	Hero_H	NRC6b	DV	4
1	20211204	7	DSC03260_1	nrc234	wt	Sensor	NRC6b	Avr	0
1	20211204	7	DSC03260_2	nrc234	wt	Sensor	NRC6b	Avr	0
1	20211204	7	DSC03260_3	nrc234	wt	Sensor	NRC6b	Avr	0
1	20211208	7	DSC03326_1	nrc234	wt	Sensor	NRC6b	Avr	0
1	20211208	7	DSC03326_2	nrc234	wt	Sensor	NRC6b	Avr	0
1	20211208	7	DSC03326_3	nrc234	wt	Sensor	NRC6b	Avr	0
2	20220207	7	DSC03582_1	nrc234	wt	Sensor	EV	EV	0
2	20220207	7	DSC03582_2	nrc234	wt	Sensor	EV	EV	0
2	20220207	7	DSC03582_3	nrc234	wt	Sensor	EV	EV	0
2	20220207	7	DSC03582_4	nrc234	wt	Sensor	EV	EV	0
2	20220207	7	DSC03582_5	nrc234	wt	Sensor	EV	EV	0
2	20220207	7	DSC03582_6	nrc234	wt	Sensor	EV	EV	0
2	20220207	7	DSC03582_1	nrc234	wt	EV	NRCp	EV	0
2	20220207	7	DSC03582_2	nrc234	wt	EV	NRCp	EV	0
2	20220207	7	DSC03582_3	nrc234	wt	EV	NRCp	EV	0
2	20220207	7	DSC03582_4	nrc234	wt	EV	NRCp	EV	0
2	20220207	7	DSC03582_5	nrc234	wt	EV	NRCp	EV	0
2	20220207	7	DSC03582_6	nrc234	wt	EV	NRCp	EV	0
2	20220207	7	DSC03582_1	nrc234	wt	Sensor	EV	Avr	0
2	20220207	7	DSC03582_2	nrc234	wt	Sensor	EV	Avr	0
2	20220207	7	DSC03582_3	nrc234	wt	Sensor	EV	Avr	0
2	20220207	7	DSC03582_4	nrc234	wt	Sensor	EV	Avr	0
2	20220207	7	DSC03582_5	nrc234	wt	Sensor	EV	Avr	0
2	20220207	7	DSC03582_6	nrc234	wt	Sensor	EV	Avr	0
2	20220207	7	DSC03582_1	nrc234	wt	Sensor	NRCp	Avr	6
2	20220207	7	DSC03582_2	nrc234	wt	Sensor	NRCp	Avr	4
2	20220207	7	DSC03582_3	nrc234	wt	Sensor	NRCp	Avr	5
2	20220207	7	DSC03582_4	nrc234	wt	Sensor	NRCp	Avr	4
2	20220207	7	DSC03582_5	nrc234	wt	Sensor	NRCp	Avr	6
2	20220207	7	DSC03582_6	nrc234	wt	Sensor	NRCp	Avr	3
2	20220207	7	DSC03582_1	nrc234	wt	Hero_H	NRC6b	DV	6
2	20220207	7	DSC03582_2	nrc234	wt	Hero_H	NRC6b	DV	2
2	20220207	7	DSC03582_3	nrc234	wt	Hero_H	NRC6b	DV	5
2	20220207	7	DSC03582_4	nrc234	wt	Hero_H	NRC6b	DV	3
2	20220207	7	DSC03582_5	nrc234	wt	Hero_H	NRC6b	DV	6
2	20220207	7	DSC03582_6	nrc234	wt	Hero_H	NRC6b	DV	2
2	20220207	7	DSC03582_1	nrc234	wt	Sensor	NRC6b	Avr	0
2	20220207	7	DSC03582_2	nrc234	wt	Sensor	NRC6b	Avr	0
2	20220207	7	DSC03582_3	nrc234	wt	Sensor	NRC6b	Avr	0
2	20220207	7	DSC03582_4	nrc234	wt	Sensor	NRC6b	Avr	0
2	20220207	7	DSC03582_5	nrc234	wt	Sensor	NRC6b	Avr	0
2	20220207	7	DSC03582_6	nrc234	wt	Sensor	NRC6b	Avr	0
3	20220217	7	DSC03680_1	nrc234	wt	Sensor	EV	EV	0
3	20220217	7	DSC03680_2	nrc234	wt	Sensor	EV	EV	0
3	20220217	7	DSC03680_3	nrc234	wt	Sensor	EV	EV	0
3	20220217	7	DSC03680_4	nrc234	wt	Sensor	EV	EV	0
3	20220217	7	DSC03680_5	nrc234	wt	Sensor	EV	EV	0
3	20220217	7	DSC03680_6	nrc234	wt	Sensor	EV	EV	0
3	20220217	7	DSC03680_1	nrc234	wt	EV	NRCp	EV	0
3	20220217	7	DSC03680_2	nrc234	wt	EV	NRCp	EV	0
3	20220217	7	DSC03680_3	nrc234	wt	EV	NRCp	EV	0
3	20220217	7	DSC03680_4	nrc234	wt	EV	NRCp	EV	0
3	20220217	7	DSC03680_5	nrc234	wt	EV	NRCp	EV	0
3	20220217	7	DSC03680_6	nrc234	wt	EV	NRCp	EV	0
3	20220217	7	DSC03680_1	nrc234	wt	Sensor	EV	Avr	0
3	20220217	7	DSC03680_2	nrc234	wt	Sensor	EV	Avr	0
3	20220217	7	DSC03680_3	nrc234	wt	Sensor	EV	Avr	0
3	20220217	7	DSC03680_4	nrc234	wt	Sensor	EV	Avr	0
3	20220217	7	DSC03680_5	nrc234	wt	Sensor	EV	Avr	0
3	20220217	7	DSC03680_6	nrc234	wt	Sensor	EV	Avr	0
3	20220217	7	DSC03680_1	nrc234	wt	Sensor	NRCp	Avr	5
3	20220217	7	DSC03680_2	nrc234	wt	Sensor	NRCp	Avr	1
3	20220217	7	DSC03680_3	nrc234	wt	Sensor	NRCp	Avr	3
3	20220217	7	DSC03680_4	nrc234	wt	Sensor	NRCp	Avr	4
3	20220217	7	DSC03680_5	nrc234	wt	Sensor	NRCp	Avr	3
3	20220217	7	DSC03680_6	nrc234	wt	Sensor	NRCp	Avr	5
3	20220217	7	DSC03680_1	nrc234	wt	Hero_H	NRC6b	DV	3
3	20220217	7	DSC03680_2	nrc234	wt	Hero_H	NRC6b	DV	1
3	20220217	7	DSC03680_3	nrc234	wt	Hero_H	NRC6b	DV	0
3	20220217	7	DSC03680_4	nrc234	wt	Hero_H	NRC6b	DV	3
3	20220217	7	DSC03680_5	nrc234	wt	Hero_H	NRC6b	DV	3
3	20220217	7	DSC03680_6	nrc234	wt	Hero_H	NRC6b	DV	1
3	20220217	7	DSC03680_1	nrc234	wt	Sensor	NRC6b	Avr	0
3	20220217	7	DSC03680_2	nrc234	wt	Sensor	NRC6b	Avr	0
3	20220217	7	DSC03680_3	nrc234	wt	Sensor	NRC6b	Avr	0
3	20220217	7	DSC03680_4	nrc234	wt	Sensor	NRC6b	Avr	0
3	20220217	7	DSC03680_5	nrc234	wt	Sensor	NRC6b	Avr	0
3	20220217	7	DSC03680_6	nrc234	wt	Sensor	NRC6b	Avr	0
