## Supplementary material for "A root-specific NLR network confers resistance to plant parasitic nematodes": NRC_sensors_HR_quantification_Mi.xlsx

### Sheet: NbNRC3_HR_quantification
Replicate	Date	DPI	Leaf	Genotype	Genotype_code	NLR1	NLR2	Effector	Score
1	20211204	7	DSC03256_1	nrc234	wt	Sensor	EV	EV
1	20211204	7	DSC03256_2	nrc234	wt	Sensor	EV	EV
1	20211204	7	DSC03256_3	nrc234	wt	Sensor	EV	EV
1	20211208	7	DSC03332_1	nrc234	wt	Sensor	EV	EV
1	20211208	7	DSC03332_2	nrc234	wt	Sensor	EV	EV
1	20211208	7	DSC03332_3	nrc234	wt	Sensor	EV	EV
1	20211204	7	DSC03256_1	nrc234	wt	EV	NRCp	EV	0
1	20211204	7	DSC03256_2	nrc234	wt	EV	NRCp	EV	0
1	20211204	7	DSC03256_3	nrc234	wt	EV	NRCp	EV	1
1	20211208	7	DSC03332_1	nrc234	wt	EV	NRCp	EV	0
1	20211208	7	DSC03332_2	nrc234	wt	EV	NRCp	EV	0
1	20211208	7	DSC03332_3	nrc234	wt	EV	NRCp	EV	0
1	20211204	7	DSC03256_1	nrc234	wt	Sensor	EV	Avr	1
1	20211204	7	DSC03256_2	nrc234	wt	Sensor	EV	Avr	0
1	20211204	7	DSC03256_3	nrc234	wt	Sensor	EV	Avr	0
1	20211208	7	DSC03332_1	nrc234	wt	Sensor	EV	Avr	0
1	20211208	7	DSC03332_2	nrc234	wt	Sensor	EV	Avr	0
1	20211208	7	DSC03332_3	nrc234	wt	Sensor	EV	Avr	0
1	20211204	7	DSC03256_1	nrc234	wt	Sensor	NRCp	Avr	3
1	20211204	7	DSC03256_2	nrc234	wt	Sensor	NRCp	Avr	3
1	20211204	7	DSC03256_3	nrc234	wt	Sensor	NRCp	Avr	2
1	20211208	7	DSC03332_1	nrc234	wt	Sensor	NRCp	Avr	1
1	20211208	7	DSC03332_2	nrc234	wt	Sensor	NRCp	Avr	1
1	20211208	7	DSC03332_3	nrc234	wt	Sensor	NRCp	Avr	1
1	20211204	7	DSC03256_1	nrc234	wt	Hero_H	NRC6b	DV	4
1	20211204	7	DSC03256_2	nrc234	wt	Hero_H	NRC6b	DV	3
1	20211204	7	DSC03256_3	nrc234	wt	Hero_H	NRC6b	DV	2
1	20211208	7	DSC03332_1	nrc234	wt	Hero_H	NRC6b	DV	2
1	20211208	7	DSC03332_2	nrc234	wt	Hero_H	NRC6b	DV	3
1	20211208	7	DSC03332_3	nrc234	wt	Hero_H	NRC6b	DV	2
1	20211204	7	DSC03256_1	nrc234	wt	Sensor	NRC6b	Avr	0
1	20211204	7	DSC03256_2	nrc234	wt	Sensor	NRC6b	Avr	0
1	20211204	7	DSC03256_3	nrc234	wt	Sensor	NRC6b	Avr	0
1	20211208	7	DSC03332_1	nrc234	wt	Sensor	NRC6b	Avr	0
1	20211208	7	DSC03332_2	nrc234	wt	Sensor	NRC6b	Avr	0
1	20211208	7	DSC03332_3	nrc234	wt	Sensor	NRC6b	Avr	0
2	20220207	7	DSC03577_1	nrc234	wt	Sensor	EV	EV
2	20220207	7	DSC03577_2	nrc234	wt	Sensor	EV	EV
2	20220207	7	DSC03577_3	nrc234	wt	Sensor	EV	EV
2	20220207	7	DSC03577_4	nrc234	wt	Sensor	EV	EV
2	20220207	7	DSC03577_5	nrc234	wt	Sensor	EV	EV
2	20220207	7	DSC03577_6	nrc234	wt	Sensor	EV	EV
2	20220207	7	DSC03577_1	nrc234	wt	EV	NRCp	EV	0
2	20220207	7	DSC03577_2	nrc234	wt	EV	NRCp	EV	0
2	20220207	7	DSC03577_3	nrc234	wt	EV	NRCp	EV	0
2	20220207	7	DSC03577_4	nrc234	wt	EV	NRCp	EV	0
2	20220207	7	DSC03577_5	nrc234	wt	EV	NRCp	EV	0
2	20220207	7	DSC03577_6	nrc234	wt	EV	NRCp	EV	0
2	20220207	7	DSC03577_1	nrc234	wt	Sensor	EV	Avr	0
2	20220207	7	DSC03577_2	nrc234	wt	Sensor	EV	Avr	0
2	20220207	7	DSC03577_3	nrc234	wt	Sensor	EV	Avr	0
2	20220207	7	DSC03577_4	nrc234	wt	Sensor	EV	Avr	0
2	20220207	7	DSC03577_5	nrc234	wt	Sensor	EV	Avr	0
2	20220207	7	DSC03577_6	nrc234	wt	Sensor	EV	Avr	0
2	20220207	7	DSC03577_1	nrc234	wt	Sensor	NRCp	Avr	2
2	20220207	7	DSC03577_2	nrc234	wt	Sensor	NRCp	Avr	2
2	20220207	7	DSC03577_3	nrc234	wt	Sensor	NRCp	Avr	0
2	20220207	7	DSC03577_4	nrc234	wt	Sensor	NRCp	Avr	1
2	20220207	7	DSC03577_5	nrc234	wt	Sensor	NRCp	Avr	2
2	20220207	7	DSC03577_6	nrc234	wt	Sensor	NRCp	Avr	3
2	20220207	7	DSC03577_1	nrc234	wt	Hero_H	NRC6b	DV	3
2	20220207	7	DSC03577_2	nrc234	wt	Hero_H	NRC6b	DV	3
2	20220207	7	DSC03577_3	nrc234	wt	Hero_H	NRC6b	DV	2
2	20220207	7	DSC03577_4	nrc234	wt	Hero_H	NRC6b	DV	2
2	20220207	7	DSC03577_5	nrc234	wt	Hero_H	NRC6b	DV	3
2	20220207	7	DSC03577_6	nrc234	wt	Hero_H	NRC6b	DV	4
2	20220207	7	DSC03577_1	nrc234	wt	Sensor	NRC6b	Avr	0
2	20220207	7	DSC03577_2	nrc234	wt	Sensor	NRC6b	Avr	0
2	20220207	7	DSC03577_3	nrc234	wt	Sensor	NRC6b	Avr	0
2	20220207	7	DSC03577_4	nrc234	wt	Sensor	NRC6b	Avr	0
2	20220207	7	DSC03577_5	nrc234	wt	Sensor	NRC6b	Avr	0
2	20220207	7	DSC03577_6	nrc234	wt	Sensor	NRC6b	Avr	0
3	20220217	7	DSC03681_1	nrc234	wt	Sensor	EV	EV
3	20220217	7	DSC03681_2	nrc234	wt	Sensor	EV	EV
3	20220217	7	DSC03681_3	nrc234	wt	Sensor	EV	EV
3	20220217	7	DSC03681_4	nrc234	wt	Sensor	EV	EV
3	20220217	7	DSC03681_5	nrc234	wt	Sensor	EV	EV
3	20220217	7	DSC03681_6	nrc234	wt	Sensor	EV	EV
3	20220217	7	DSC03681_1	nrc234	wt	EV	NRCp	EV	0
3	20220217	7	DSC03681_2	nrc234	wt	EV	NRCp	EV	0
3	20220217	7	DSC03681_3	nrc234	wt	EV	NRCp	EV	0
3	20220217	7	DSC03681_4	nrc234	wt	EV	NRCp	EV	0
3	20220217	7	DSC03681_5	nrc234	wt	EV	NRCp	EV	0
3	20220217	7	DSC03681_6	nrc234	wt	EV	NRCp	EV	0
3	20220217	7	DSC03681_1	nrc234	wt	Sensor	EV	Avr	0
3	20220217	7	DSC03681_2	nrc234	wt	Sensor	EV	Avr	0
3	20220217	7	DSC03681_3	nrc234	wt	Sensor	EV	Avr	0
3	20220217	7	DSC03681_4	nrc234	wt	Sensor	EV	Avr	0
3	20220217	7	DSC03681_5	nrc234	wt	Sensor	EV	Avr	0
3	20220217	7	DSC03681_6	nrc234	wt	Sensor	EV	Avr	0
3	20220217	7	DSC03681_1	nrc234	wt	Sensor	NRCp	Avr	0
3	20220217	7	DSC03681_2	nrc234	wt	Sensor	NRCp	Avr	0
3	20220217	7	DSC03681_3	nrc234	wt	Sensor	NRCp	Avr	1
3	20220217	7	DSC03681_4	nrc234	wt	Sensor	NRCp	Avr	1
3	20220217	7	DSC03681_5	nrc234	wt	Sensor	NRCp	Avr	0
3	20220217	7	DSC03681_6	nrc234	wt	Sensor	NRCp	Avr	0
3	20220217	7	DSC03681_1	nrc234	wt	Hero_H	NRC6b	DV	3
3	20220217	7	DSC03681_2	nrc234	wt	Hero_H	NRC6b	DV	3
3	20220217	7	DSC03681_3	nrc234	wt	Hero_H	NRC6b	DV	2
3	20220217	7	DSC03681_4	nrc234	wt	Hero_H	NRC6b	DV	2
3	20220217	7	DSC03681_5	nrc234	wt	Hero_H	NRC6b	DV	1
3	20220217	7	DSC03681_6	nrc234	wt	Hero_H	NRC6b	DV	2
3	20220217	7	DSC03681_1	nrc234	wt	Sensor	NRC6b	Avr	0
3	20220217	7	DSC03681_2	nrc234	wt	Sensor	NRC6b	Avr	0
3	20220217	7	DSC03681_3	nrc234	wt	Sensor	NRC6b	Avr	0
3	20220217	7	DSC03681_4	nrc234	wt	Sensor	NRC6b	Avr	0
3	20220217	7	DSC03681_5	nrc234	wt	Sensor	NRC6b	Avr	0
3	20220217	7	DSC03681_6	nrc234	wt	Sensor	NRC6b	Avr	0
