## Supplementary material for "A root-specific NLR network confers resistance to plant parasitic nematodes": NRC_helpers_HR_quantification_Hero.xlsx

### Sheet: NbNRC3_HR_quantification
Replicate	Date	DPI	Leaf	Genotype	Genotype_code	NLR1	NLR2	Effector	Score
1	20211210	7	DSC03336_1	nrc234	wt	NRC0	Hero	DV	0
1	20211210	7	DSC03336_2	nrc234	wt	NRC0	Hero	DV	0
1	20211210	7	DSC03336_3	nrc234	wt	NRC0	Hero	DV	0
1	20211210	7	DSC03336_4	nrc234	wt	NRC0	Hero	DV	0
1	20211210	7	DSC03336_5	nrc234	wt	NRC0	Hero	DV	0
1	20211210	7	DSC03336_6	nrc234	wt	NRC0	Hero	DV	0
1	20211210	7	DSC03336_1	nrc234	wt	NRC1	Hero	DV	0
1	20211210	7	DSC03336_2	nrc234	wt	NRC1	Hero	DV	0
1	20211210	7	DSC03336_3	nrc234	wt	NRC1	Hero	DV	0
1	20211210	7	DSC03336_4	nrc234	wt	NRC1	Hero	DV	0
1	20211210	7	DSC03336_5	nrc234	wt	NRC1	Hero	DV	0
1	20211210	7	DSC03336_6	nrc234	wt	NRC1	Hero	DV	0
1	20211210	7	DSC03336_1	nrc234	wt	NRC2	Hero	DV	0
1	20211210	7	DSC03336_2	nrc234	wt	NRC2	Hero	DV	0
1	20211210	7	DSC03336_3	nrc234	wt	NRC2	Hero	DV	0
1	20211210	7	DSC03336_4	nrc234	wt	NRC2	Hero	DV	0
1	20211210	7	DSC03336_5	nrc234	wt	NRC2	Hero	DV	0
1	20211210	7	DSC03336_6	nrc234	wt	NRC2	Hero	DV	0
1	20211210	7	DSC03336_1	nrc234	wt	NRC3	Hero	DV	0
1	20211210	7	DSC03336_2	nrc234	wt	NRC3	Hero	DV	0
1	20211210	7	DSC03336_3	nrc234	wt	NRC3	Hero	DV	0
1	20211210	7	DSC03336_4	nrc234	wt	NRC3	Hero	DV	0
1	20211210	7	DSC03336_5	nrc234	wt	NRC3	Hero	DV	0
1	20211210	7	DSC03336_6	nrc234	wt	NRC3	Hero	DV	0
1	20211210	7	DSC03336_1	nrc234	wt	NRC4a	Hero	DV	0
1	20211210	7	DSC03336_2	nrc234	wt	NRC4a	Hero	DV	0
1	20211210	7	DSC03336_3	nrc234	wt	NRC4a	Hero	DV	0
1	20211210	7	DSC03336_4	nrc234	wt	NRC4a	Hero	DV	0
1	20211210	7	DSC03336_5	nrc234	wt	NRC4a	Hero	DV	0
1	20211210	7	DSC03336_6	nrc234	wt	NRC4a	Hero	DV	0
1	20211210	7	DSC03336_1	nrc234	wt	NRC4b	Hero	DV	0
1	20211210	7	DSC03336_2	nrc234	wt	NRC4b	Hero	DV	0
1	20211210	7	DSC03336_3	nrc234	wt	NRC4b	Hero	DV	0
1	20211210	7	DSC03336_4	nrc234	wt	NRC4b	Hero	DV	0
1	20211210	7	DSC03336_5	nrc234	wt	NRC4b	Hero	DV	0
1	20211210	7	DSC03336_6	nrc234	wt	NRC4b	Hero	DV	0
1	20211210	7	DSC03336_1	nrc234	wt	NRC4c	Hero	DV	0
1	20211210	7	DSC03336_2	nrc234	wt	NRC4c	Hero	DV	0
1	20211210	7	DSC03336_3	nrc234	wt	NRC4c	Hero	DV	0
1	20211210	7	DSC03336_4	nrc234	wt	NRC4c	Hero	DV	0
1	20211210	7	DSC03336_5	nrc234	wt	NRC4c	Hero	DV	0
1	20211210	7	DSC03336_6	nrc234	wt	NRC4c	Hero	DV	0
1	20211210	7	DSC03336_1	nrc234	wt	NRC5	Hero	DV	0
1	20211210	7	DSC03336_2	nrc234	wt	NRC5	Hero	DV	0
1	20211210	7	DSC03336_3	nrc234	wt	NRC5	Hero	DV	0
1	20211210	7	DSC03336_4	nrc234	wt	NRC5	Hero	DV	0
1	20211210	7	DSC03336_5	nrc234	wt	NRC5	Hero	DV	0
1	20211210	7	DSC03336_6	nrc234	wt	NRC5	Hero	DV	0
1	20211210	7	DSC03336_1	nrc234	wt	NRC6b	Hero	DV	2
1	20211210	7	DSC03336_2	nrc234	wt	NRC6b	Hero	DV	2
1	20211210	7	DSC03336_3	nrc234	wt	NRC6b	Hero	DV	2
1	20211210	7	DSC03336_4	nrc234	wt	NRC6b	Hero	DV	1
1	20211210	7	DSC03336_5	nrc234	wt	NRC6b	Hero	DV	0
1	20211210	7	DSC03336_6	nrc234	wt	NRC6b	Hero	DV	3
1	20211210	7	DSC03336_1	nrc234	wt	NRC7	Hero	DV	0
1	20211210	7	DSC03336_2	nrc234	wt	NRC7	Hero	DV	0
1	20211210	7	DSC03336_3	nrc234	wt	NRC7	Hero	DV	0
1	20211210	7	DSC03336_4	nrc234	wt	NRC7	Hero	DV	0
1	20211210	7	DSC03336_5	nrc234	wt	NRC7	Hero	DV	0
1	20211210	7	DSC03336_6	nrc234	wt	NRC7	Hero	DV	0
2	20211212	7	DSC03393_1	nrc234	wt	NRC0	Hero	DV	0
2	20211212	7	DSC03393_2	nrc234	wt	NRC0	Hero	DV	0
2	20211212	7	DSC03393_3	nrc234	wt	NRC0	Hero	DV	0
2	20211212	7	DSC03393_4	nrc234	wt	NRC0	Hero	DV	0
2	20211212	7	DSC03393_5	nrc234	wt	NRC0	Hero	DV	0
2	20211212	7	DSC03393_6	nrc234	wt	NRC0	Hero	DV	0
2	20211212	7	DSC03393_1	nrc234	wt	NRC1	Hero	DV	0
2	20211212	7	DSC03393_2	nrc234	wt	NRC1	Hero	DV	0
2	20211212	7	DSC03393_3	nrc234	wt	NRC1	Hero	DV	0
2	20211212	7	DSC03393_4	nrc234	wt	NRC1	Hero	DV	0
2	20211212	7	DSC03393_5	nrc234	wt	NRC1	Hero	DV	0
2	20211212	7	DSC03393_6	nrc234	wt	NRC1	Hero	DV	0
2	20211212	7	DSC03393_1	nrc234	wt	NRC2	Hero	DV	0
2	20211212	7	DSC03393_2	nrc234	wt	NRC2	Hero	DV	0
2	20211212	7	DSC03393_3	nrc234	wt	NRC2	Hero	DV	0
2	20211212	7	DSC03393_4	nrc234	wt	NRC2	Hero	DV	0
2	20211212	7	DSC03393_5	nrc234	wt	NRC2	Hero	DV	0
2	20211212	7	DSC03393_6	nrc234	wt	NRC2	Hero	DV	0
2	20211212	7	DSC03393_1	nrc234	wt	NRC3	Hero	DV	0
2	20211212	7	DSC03393_2	nrc234	wt	NRC3	Hero	DV	0
2	20211212	7	DSC03393_3	nrc234	wt	NRC3	Hero	DV	0
2	20211212	7	DSC03393_4	nrc234	wt	NRC3	Hero	DV	1
2	20211212	7	DSC03393_5	nrc234	wt	NRC3	Hero	DV	2
2	20211212	7	DSC03393_6	nrc234	wt	NRC3	Hero	DV	0
2	20211212	7	DSC03393_1	nrc234	wt	NRC4a	Hero	DV	0
2	20211212	7	DSC03393_2	nrc234	wt	NRC4a	Hero	DV	0
2	20211212	7	DSC03393_3	nrc234	wt	NRC4a	Hero	DV	0
2	20211212	7	DSC03393_4	nrc234	wt	NRC4a	Hero	DV	0
2	20211212	7	DSC03393_5	nrc234	wt	NRC4a	Hero	DV	0
2	20211212	7	DSC03393_6	nrc234	wt	NRC4a	Hero	DV	0
2	20211212	7	DSC03393_1	nrc234	wt	NRC4b	Hero	DV	0
2	20211212	7	DSC03393_2	nrc234	wt	NRC4b	Hero	DV	0
2	20211212	7	DSC03393_3	nrc234	wt	NRC4b	Hero	DV	0
2	20211212	7	DSC03393_4	nrc234	wt	NRC4b	Hero	DV	0
2	20211212	7	DSC03393_5	nrc234	wt	NRC4b	Hero	DV	0
2	20211212	7	DSC03393_6	nrc234	wt	NRC4b	Hero	DV	0
2	20211212	7	DSC03393_1	nrc234	wt	NRC4c	Hero	DV	0
2	20211212	7	DSC03393_2	nrc234	wt	NRC4c	Hero	DV	0
2	20211212	7	DSC03393_3	nrc234	wt	NRC4c	Hero	DV	0
2	20211212	7	DSC03393_4	nrc234	wt	NRC4c	Hero	DV	0
2	20211212	7	DSC03393_5	nrc234	wt	NRC4c	Hero	DV	0
2	20211212	7	DSC03393_6	nrc234	wt	NRC4c	Hero	DV	0
2	20211212	7	DSC03393_1	nrc234	wt	NRC5	Hero	DV	0
2	20211212	7	DSC03393_2	nrc234	wt	NRC5	Hero	DV	0
2	20211212	7	DSC03393_3	nrc234	wt	NRC5	Hero	DV	0
2	20211212	7	DSC03393_4	nrc234	wt	NRC5	Hero	DV	0
2	20211212	7	DSC03393_5	nrc234	wt	NRC5	Hero	DV	0
2	20211212	7	DSC03393_6	nrc234	wt	NRC5	Hero	DV	0
2	20211212	7	DSC03393_1	nrc234	wt	NRC6b	Hero	DV	4
2	20211212	7	DSC03393_2	nrc234	wt	NRC6b	Hero	DV	3
2	20211212	7	DSC03393_3	nrc234	wt	NRC6b	Hero	DV	4
2	20211212	7	DSC03393_4	nrc234	wt	NRC6b	Hero	DV	3
2	20211212	7	DSC03393_5	nrc234	wt	NRC6b	Hero	DV	2
2	20211212	7	DSC03393_6	nrc234	wt	NRC6b	Hero	DV	5
2	20211212	7	DSC03393_1	nrc234	wt	NRC7	Hero	DV	0
2	20211212	7	DSC03393_2	nrc234	wt	NRC7	Hero	DV	0
2	20211212	7	DSC03393_3	nrc234	wt	NRC7	Hero	DV	0
2	20211212	7	DSC03393_4	nrc234	wt	NRC7	Hero	DV	0
2	20211212	7	DSC03393_5	nrc234	wt	NRC7	Hero	DV	0
2	20211212	7	DSC03393_6	nrc234	wt	NRC7	Hero	DV	0
3	20220209	7	DSC03590_1	nrc234	wt	NRC0	Hero	DV	0
3	20220209	7	DSC03590_2	nrc234	wt	NRC0	Hero	DV	0
3	20220209	7	DSC03590_3	nrc234	wt	NRC0	Hero	DV	0
3	20220209	7	DSC03590_4	nrc234	wt	NRC0	Hero	DV	0
3	20220209	7	DSC03590_5	nrc234	wt	NRC0	Hero	DV	0
3	20220209	7	DSC03590_6	nrc234	wt	NRC0	Hero	DV	0
3	20220209	7	DSC03590_1	nrc234	wt	NRC1	Hero	DV	0
3	20220209	7	DSC03590_2	nrc234	wt	NRC1	Hero	DV	0
3	20220209	7	DSC03590_3	nrc234	wt	NRC1	Hero	DV	0
3	20220209	7	DSC03590_4	nrc234	wt	NRC1	Hero	DV	0
3	20220209	7	DSC03590_5	nrc234	wt	NRC1	Hero	DV	0
3	20220209	7	DSC03590_6	nrc234	wt	NRC1	Hero	DV	0
3	20220209	7	DSC03590_1	nrc234	wt	NRC2	Hero	DV	0
3	20220209	7	DSC03590_2	nrc234	wt	NRC2	Hero	DV	0
3	20220209	7	DSC03590_3	nrc234	wt	NRC2	Hero	DV	0
3	20220209	7	DSC03590_4	nrc234	wt	NRC2	Hero	DV	0
3	20220209	7	DSC03590_5	nrc234	wt	NRC2	Hero	DV	0
3	20220209	7	DSC03590_6	nrc234	wt	NRC2	Hero	DV	0
3	20220209	7	DSC03590_1	nrc234	wt	NRC3	Hero	DV	0
3	20220209	7	DSC03590_2	nrc234	wt	NRC3	Hero	DV	0
3	20220209	7	DSC03590_3	nrc234	wt	NRC3	Hero	DV	0
3	20220209	7	DSC03590_4	nrc234	wt	NRC3	Hero	DV	1
3	20220209	7	DSC03590_5	nrc234	wt	NRC3	Hero	DV	0
3	20220209	7	DSC03590_6	nrc234	wt	NRC3	Hero	DV	0
3	20220209	7	DSC03590_1	nrc234	wt	NRC4a	Hero	DV	0
3	20220209	7	DSC03590_2	nrc234	wt	NRC4a	Hero	DV	0
3	20220209	7	DSC03590_3	nrc234	wt	NRC4a	Hero	DV	0
3	20220209	7	DSC03590_4	nrc234	wt	NRC4a	Hero	DV	1
3	20220209	7	DSC03590_5	nrc234	wt	NRC4a	Hero	DV	0
3	20220209	7	DSC03590_6	nrc234	wt	NRC4a	Hero	DV	0
3	20220209	7	DSC03590_1	nrc234	wt	NRC4b	Hero	DV	0
3	20220209	7	DSC03590_2	nrc234	wt	NRC4b	Hero	DV	0
3	20220209	7	DSC03590_3	nrc234	wt	NRC4b	Hero	DV	0
3	20220209	7	DSC03590_4	nrc234	wt	NRC4b	Hero	DV	0
3	20220209	7	DSC03590_5	nrc234	wt	NRC4b	Hero	DV	0
3	20220209	7	DSC03590_6	nrc234	wt	NRC4b	Hero	DV	0
3	20220209	7	DSC03590_1	nrc234	wt	NRC4c	Hero	DV	0
3	20220209	7	DSC03590_2	nrc234	wt	NRC4c	Hero	DV	0
3	20220209	7	DSC03590_3	nrc234	wt	NRC4c	Hero	DV	0
3	20220209	7	DSC03590_4	nrc234	wt	NRC4c	Hero	DV	0
3	20220209	7	DSC03590_5	nrc234	wt	NRC4c	Hero	DV	0
3	20220209	7	DSC03590_6	nrc234	wt	NRC4c	Hero	DV	0
3	20220209	7	DSC03590_1	nrc234	wt	NRC5	Hero	DV	0
3	20220209	7	DSC03590_2	nrc234	wt	NRC5	Hero	DV	0
3	20220209	7	DSC03590_3	nrc234	wt	NRC5	Hero	DV	0
3	20220209	7	DSC03590_4	nrc234	wt	NRC5	Hero	DV	0
3	20220209	7	DSC03590_5	nrc234	wt	NRC5	Hero	DV	0
3	20220209	7	DSC03590_6	nrc234	wt	NRC5	Hero	DV	0
3	20220209	7	DSC03590_1	nrc234	wt	NRC6b	Hero	DV	3
3	20220209	7	DSC03590_2	nrc234	wt	NRC6b	Hero	DV	2
3	20220209	7	DSC03590_3	nrc234	wt	NRC6b	Hero	DV	2
3	20220209	7	DSC03590_4	nrc234	wt	NRC6b	Hero	DV	2
3	20220209	7	DSC03590_5	nrc234	wt	NRC6b	Hero	DV	3
3	20220209	7	DSC03590_6	nrc234	wt	NRC6b	Hero	DV	3
3	20220209	7	DSC03590_1	nrc234	wt	NRC7	Hero	DV	0
3	20220209	7	DSC03590_2	nrc234	wt	NRC7	Hero	DV	0
3	20220209	7	DSC03590_3	nrc234	wt	NRC7	Hero	DV	0
3	20220209	7	DSC03590_4	nrc234	wt	NRC7	Hero	DV	0
3	20220209	7	DSC03590_5	nrc234	wt	NRC7	Hero	DV	0
3	20220209	7	DSC03590_6	nrc234	wt	NRC7	Hero	DV	0
