## Supplementary material for "A root-specific NLR network confers resistance to plant parasitic nematodes": NRC_helpers_HR_quantification_Hero_B.xlsx

### Sheet: NbNRC3_HR_quantification
Replicate	Date	DPI	Leaf	Genotype	Genotype_code	NLR1	NLR2	Effector	Score
1	20211210	7	DSC03339_1	nrc234	wt	NRC0	Hero_B	DV	0
1	20211210	7	DSC03339_2	nrc234	wt	NRC0	Hero_B	DV	0
1	20211210	7	DSC03339_3	nrc234	wt	NRC0	Hero_B	DV	0
1	20211210	7	DSC03339_4	nrc234	wt	NRC0	Hero_B	DV	0
1	20211210	7	DSC03339_5	nrc234	wt	NRC0	Hero_B	DV	0
1	20211210	7	DSC03339_6	nrc234	wt	NRC0	Hero_B	DV	0
1	20211210	7	DSC03339_1	nrc234	wt	NRC1	Hero_B	DV	0
1	20211210	7	DSC03339_2	nrc234	wt	NRC1	Hero_B	DV	0
1	20211210	7	DSC03339_3	nrc234	wt	NRC1	Hero_B	DV	0
1	20211210	7	DSC03339_4	nrc234	wt	NRC1	Hero_B	DV	0
1	20211210	7	DSC03339_5	nrc234	wt	NRC1	Hero_B	DV	0
1	20211210	7	DSC03339_6	nrc234	wt	NRC1	Hero_B	DV	0
1	20211210	7	DSC03339_1	nrc234	wt	NRC2	Hero_B	DV	0
1	20211210	7	DSC03339_2	nrc234	wt	NRC2	Hero_B	DV	0
1	20211210	7	DSC03339_3	nrc234	wt	NRC2	Hero_B	DV	0
1	20211210	7	DSC03339_4	nrc234	wt	NRC2	Hero_B	DV	0
1	20211210	7	DSC03339_5	nrc234	wt	NRC2	Hero_B	DV	0
1	20211210	7	DSC03339_6	nrc234	wt	NRC2	Hero_B	DV	0
1	20211210	7	DSC03339_1	nrc234	wt	NRC3	Hero_B	DV	0
1	20211210	7	DSC03339_2	nrc234	wt	NRC3	Hero_B	DV	0
1	20211210	7	DSC03339_3	nrc234	wt	NRC3	Hero_B	DV	0
1	20211210	7	DSC03339_4	nrc234	wt	NRC3	Hero_B	DV	0
1	20211210	7	DSC03339_5	nrc234	wt	NRC3	Hero_B	DV	0
1	20211210	7	DSC03339_6	nrc234	wt	NRC3	Hero_B	DV	0
1	20211210	7	DSC03339_1	nrc234	wt	NRC4a	Hero_B	DV	0
1	20211210	7	DSC03339_2	nrc234	wt	NRC4a	Hero_B	DV	0
1	20211210	7	DSC03339_3	nrc234	wt	NRC4a	Hero_B	DV	0
1	20211210	7	DSC03339_4	nrc234	wt	NRC4a	Hero_B	DV	0
1	20211210	7	DSC03339_5	nrc234	wt	NRC4a	Hero_B	DV	0
1	20211210	7	DSC03339_6	nrc234	wt	NRC4a	Hero_B	DV	0
1	20211210	7	DSC03339_1	nrc234	wt	NRC4b	Hero_B	DV	0
1	20211210	7	DSC03339_2	nrc234	wt	NRC4b	Hero_B	DV	0
1	20211210	7	DSC03339_3	nrc234	wt	NRC4b	Hero_B	DV	0
1	20211210	7	DSC03339_4	nrc234	wt	NRC4b	Hero_B	DV	0
1	20211210	7	DSC03339_5	nrc234	wt	NRC4b	Hero_B	DV	0
1	20211210	7	DSC03339_6	nrc234	wt	NRC4b	Hero_B	DV	0
1	20211210	7	DSC03339_1	nrc234	wt	NRC4c	Hero_B	DV	0
1	20211210	7	DSC03339_2	nrc234	wt	NRC4c	Hero_B	DV	0
1	20211210	7	DSC03339_3	nrc234	wt	NRC4c	Hero_B	DV	0
1	20211210	7	DSC03339_4	nrc234	wt	NRC4c	Hero_B	DV	0
1	20211210	7	DSC03339_5	nrc234	wt	NRC4c	Hero_B	DV	0
1	20211210	7	DSC03339_6	nrc234	wt	NRC4c	Hero_B	DV	0
1	20211210	7	DSC03339_1	nrc234	wt	NRC5	Hero_B	DV	0
1	20211210	7	DSC03339_2	nrc234	wt	NRC5	Hero_B	DV	0
1	20211210	7	DSC03339_3	nrc234	wt	NRC5	Hero_B	DV	0
1	20211210	7	DSC03339_4	nrc234	wt	NRC5	Hero_B	DV	0
1	20211210	7	DSC03339_5	nrc234	wt	NRC5	Hero_B	DV	0
1	20211210	7	DSC03339_6	nrc234	wt	NRC5	Hero_B	DV	0
1	20211210	7	DSC03339_1	nrc234	wt	NRC6b	Hero_B	DV	2
1	20211210	7	DSC03339_2	nrc234	wt	NRC6b	Hero_B	DV	2
1	20211210	7	DSC03339_3	nrc234	wt	NRC6b	Hero_B	DV	2
1	20211210	7	DSC03339_4	nrc234	wt	NRC6b	Hero_B	DV	1
1	20211210	7	DSC03339_5	nrc234	wt	NRC6b	Hero_B	DV	2
1	20211210	7	DSC03339_6	nrc234	wt	NRC6b	Hero_B	DV	5
1	20211210	7	DSC03339_1	nrc234	wt	NRC7	Hero_B	DV	0
1	20211210	7	DSC03339_2	nrc234	wt	NRC7	Hero_B	DV	1
1	20211210	7	DSC03339_3	nrc234	wt	NRC7	Hero_B	DV	0
1	20211210	7	DSC03339_4	nrc234	wt	NRC7	Hero_B	DV	0
1	20211210	7	DSC03339_5	nrc234	wt	NRC7	Hero_B	DV	0
1	20211210	7	DSC03339_6	nrc234	wt	NRC7	Hero_B	DV	1
2	20211212	7	DSC03396_1	nrc234	wt	NRC0	Hero_B	DV	0
2	20211212	7	DSC03396_2	nrc234	wt	NRC0	Hero_B	DV	0
2	20211212	7	DSC03396_3	nrc234	wt	NRC0	Hero_B	DV	0
2	20211212	7	DSC03396_4	nrc234	wt	NRC0	Hero_B	DV	0
2	20211212	7	DSC03396_5	nrc234	wt	NRC0	Hero_B	DV	0
2	20211212	7	DSC03396_6	nrc234	wt	NRC0	Hero_B	DV	0
2	20211212	7	DSC03396_1	nrc234	wt	NRC1	Hero_B	DV	0
2	20211212	7	DSC03396_2	nrc234	wt	NRC1	Hero_B	DV	0
2	20211212	7	DSC03396_3	nrc234	wt	NRC1	Hero_B	DV	0
2	20211212	7	DSC03396_4	nrc234	wt	NRC1	Hero_B	DV	0
2	20211212	7	DSC03396_5	nrc234	wt	NRC1	Hero_B	DV	0
2	20211212	7	DSC03396_6	nrc234	wt	NRC1	Hero_B	DV	0
2	20211212	7	DSC03396_1	nrc234	wt	NRC2	Hero_B	DV	0
2	20211212	7	DSC03396_2	nrc234	wt	NRC2	Hero_B	DV	0
2	20211212	7	DSC03396_3	nrc234	wt	NRC2	Hero_B	DV	0
2	20211212	7	DSC03396_4	nrc234	wt	NRC2	Hero_B	DV	0
2	20211212	7	DSC03396_5	nrc234	wt	NRC2	Hero_B	DV	0
2	20211212	7	DSC03396_6	nrc234	wt	NRC2	Hero_B	DV	0
2	20211212	7	DSC03396_1	nrc234	wt	NRC3	Hero_B	DV	0
2	20211212	7	DSC03396_2	nrc234	wt	NRC3	Hero_B	DV	0
2	20211212	7	DSC03396_3	nrc234	wt	NRC3	Hero_B	DV	0
2	20211212	7	DSC03396_4	nrc234	wt	NRC3	Hero_B	DV	0
2	20211212	7	DSC03396_5	nrc234	wt	NRC3	Hero_B	DV	0
2	20211212	7	DSC03396_6	nrc234	wt	NRC3	Hero_B	DV	0
2	20211212	7	DSC03396_1	nrc234	wt	NRC4a	Hero_B	DV	0
2	20211212	7	DSC03396_2	nrc234	wt	NRC4a	Hero_B	DV	0
2	20211212	7	DSC03396_3	nrc234	wt	NRC4a	Hero_B	DV	0
2	20211212	7	DSC03396_4	nrc234	wt	NRC4a	Hero_B	DV	0
2	20211212	7	DSC03396_5	nrc234	wt	NRC4a	Hero_B	DV	0
2	20211212	7	DSC03396_6	nrc234	wt	NRC4a	Hero_B	DV	0
2	20211212	7	DSC03396_1	nrc234	wt	NRC4b	Hero_B	DV	0
2	20211212	7	DSC03396_2	nrc234	wt	NRC4b	Hero_B	DV	0
2	20211212	7	DSC03396_3	nrc234	wt	NRC4b	Hero_B	DV	0
2	20211212	7	DSC03396_4	nrc234	wt	NRC4b	Hero_B	DV	0
2	20211212	7	DSC03396_5	nrc234	wt	NRC4b	Hero_B	DV	0
2	20211212	7	DSC03396_6	nrc234	wt	NRC4b	Hero_B	DV	0
2	20211212	7	DSC03396_1	nrc234	wt	NRC4c	Hero_B	DV	0
2	20211212	7	DSC03396_2	nrc234	wt	NRC4c	Hero_B	DV	0
2	20211212	7	DSC03396_3	nrc234	wt	NRC4c	Hero_B	DV	0
2	20211212	7	DSC03396_4	nrc234	wt	NRC4c	Hero_B	DV	0
2	20211212	7	DSC03396_5	nrc234	wt	NRC4c	Hero_B	DV	0
2	20211212	7	DSC03396_6	nrc234	wt	NRC4c	Hero_B	DV	0
2	20211212	7	DSC03396_1	nrc234	wt	NRC5	Hero_B	DV	0
2	20211212	7	DSC03396_2	nrc234	wt	NRC5	Hero_B	DV	0
2	20211212	7	DSC03396_3	nrc234	wt	NRC5	Hero_B	DV	0
2	20211212	7	DSC03396_4	nrc234	wt	NRC5	Hero_B	DV	0
2	20211212	7	DSC03396_5	nrc234	wt	NRC5	Hero_B	DV	0
2	20211212	7	DSC03396_6	nrc234	wt	NRC5	Hero_B	DV	0
2	20211212	7	DSC03396_1	nrc234	wt	NRC6b	Hero_B	DV	5
2	20211212	7	DSC03396_2	nrc234	wt	NRC6b	Hero_B	DV	3
2	20211212	7	DSC03396_3	nrc234	wt	NRC6b	Hero_B	DV	6
2	20211212	7	DSC03396_4	nrc234	wt	NRC6b	Hero_B	DV	1
2	20211212	7	DSC03396_5	nrc234	wt	NRC6b	Hero_B	DV	4
2	20211212	7	DSC03396_6	nrc234	wt	NRC6b	Hero_B	DV	5
2	20211212	7	DSC03396_1	nrc234	wt	NRC7	Hero_B	DV	0
2	20211212	7	DSC03396_2	nrc234	wt	NRC7	Hero_B	DV	0
2	20211212	7	DSC03396_3	nrc234	wt	NRC7	Hero_B	DV	0
2	20211212	7	DSC03396_4	nrc234	wt	NRC7	Hero_B	DV	0
2	20211212	7	DSC03396_5	nrc234	wt	NRC7	Hero_B	DV	0
2	20211212	7	DSC03396_6	nrc234	wt	NRC7	Hero_B	DV	0
3	20220209	7	DSC03589_1	nrc234	wt	NRC0	Hero_B	DV	0
3	20220209	7	DSC03589_2	nrc234	wt	NRC0	Hero_B	DV	0
3	20220209	7	DSC03589_3	nrc234	wt	NRC0	Hero_B	DV	0
3	20220209	7	DSC03589_4	nrc234	wt	NRC0	Hero_B	DV	0
3	20220209	7	DSC03589_5	nrc234	wt	NRC0	Hero_B	DV	0
3	20220209	7	DSC03589_6	nrc234	wt	NRC0	Hero_B	DV	0
3	20220209	7	DSC03589_1	nrc234	wt	NRC1	Hero_B	DV	0
3	20220209	7	DSC03589_2	nrc234	wt	NRC1	Hero_B	DV	0
3	20220209	7	DSC03589_3	nrc234	wt	NRC1	Hero_B	DV	0
3	20220209	7	DSC03589_4	nrc234	wt	NRC1	Hero_B	DV	0
3	20220209	7	DSC03589_5	nrc234	wt	NRC1	Hero_B	DV	0
3	20220209	7	DSC03589_6	nrc234	wt	NRC1	Hero_B	DV	0
3	20220209	7	DSC03589_1	nrc234	wt	NRC2	Hero_B	DV	0
3	20220209	7	DSC03589_2	nrc234	wt	NRC2	Hero_B	DV	0
3	20220209	7	DSC03589_3	nrc234	wt	NRC2	Hero_B	DV	0
3	20220209	7	DSC03589_4	nrc234	wt	NRC2	Hero_B	DV	0
3	20220209	7	DSC03589_5	nrc234	wt	NRC2	Hero_B	DV	0
3	20220209	7	DSC03589_6	nrc234	wt	NRC2	Hero_B	DV	0
3	20220209	7	DSC03589_1	nrc234	wt	NRC3	Hero_B	DV	0
3	20220209	7	DSC03589_2	nrc234	wt	NRC3	Hero_B	DV	0
3	20220209	7	DSC03589_3	nrc234	wt	NRC3	Hero_B	DV	0
3	20220209	7	DSC03589_4	nrc234	wt	NRC3	Hero_B	DV	0
3	20220209	7	DSC03589_5	nrc234	wt	NRC3	Hero_B	DV	0
3	20220209	7	DSC03589_6	nrc234	wt	NRC3	Hero_B	DV	0
3	20220209	7	DSC03589_1	nrc234	wt	NRC4a	Hero_B	DV	0
3	20220209	7	DSC03589_2	nrc234	wt	NRC4a	Hero_B	DV	0
3	20220209	7	DSC03589_3	nrc234	wt	NRC4a	Hero_B	DV	0
3	20220209	7	DSC03589_4	nrc234	wt	NRC4a	Hero_B	DV	0
3	20220209	7	DSC03589_5	nrc234	wt	NRC4a	Hero_B	DV	0
3	20220209	7	DSC03589_6	nrc234	wt	NRC4a	Hero_B	DV	0
3	20220209	7	DSC03589_1	nrc234	wt	NRC4b	Hero_B	DV	0
3	20220209	7	DSC03589_2	nrc234	wt	NRC4b	Hero_B	DV	0
3	20220209	7	DSC03589_3	nrc234	wt	NRC4b	Hero_B	DV	0
3	20220209	7	DSC03589_4	nrc234	wt	NRC4b	Hero_B	DV	0
3	20220209	7	DSC03589_5	nrc234	wt	NRC4b	Hero_B	DV	0
3	20220209	7	DSC03589_6	nrc234	wt	NRC4b	Hero_B	DV	0
3	20220209	7	DSC03589_1	nrc234	wt	NRC4c	Hero_B	DV	0
3	20220209	7	DSC03589_2	nrc234	wt	NRC4c	Hero_B	DV	0
3	20220209	7	DSC03589_3	nrc234	wt	NRC4c	Hero_B	DV	0
3	20220209	7	DSC03589_4	nrc234	wt	NRC4c	Hero_B	DV	0
3	20220209	7	DSC03589_5	nrc234	wt	NRC4c	Hero_B	DV	0
3	20220209	7	DSC03589_6	nrc234	wt	NRC4c	Hero_B	DV	0
3	20220209	7	DSC03589_1	nrc234	wt	NRC5	Hero_B	DV	0
3	20220209	7	DSC03589_2	nrc234	wt	NRC5	Hero_B	DV	2
3	20220209	7	DSC03589_3	nrc234	wt	NRC5	Hero_B	DV	0
3	20220209	7	DSC03589_4	nrc234	wt	NRC5	Hero_B	DV	0
3	20220209	7	DSC03589_5	nrc234	wt	NRC5	Hero_B	DV	0
3	20220209	7	DSC03589_6	nrc234	wt	NRC5	Hero_B	DV	0
3	20220209	7	DSC03589_1	nrc234	wt	NRC6b	Hero_B	DV	2
3	20220209	7	DSC03589_2	nrc234	wt	NRC6b	Hero_B	DV	3
3	20220209	7	DSC03589_3	nrc234	wt	NRC6b	Hero_B	DV	4
3	20220209	7	DSC03589_4	nrc234	wt	NRC6b	Hero_B	DV	4
3	20220209	7	DSC03589_5	nrc234	wt	NRC6b	Hero_B	DV	4
3	20220209	7	DSC03589_6	nrc234	wt	NRC6b	Hero_B	DV	5
3	20220209	7	DSC03589_1	nrc234	wt	NRC7	Hero_B	DV	0
3	20220209	7	DSC03589_2	nrc234	wt	NRC7	Hero_B	DV	0
3	20220209	7	DSC03589_3	nrc234	wt	NRC7	Hero_B	DV	0
3	20220209	7	DSC03589_4	nrc234	wt	NRC7	Hero_B	DV	0
3	20220209	7	DSC03589_5	nrc234	wt	NRC7	Hero_B	DV	0
3	20220209	7	DSC03589_6	nrc234	wt	NRC7	Hero_B	DV	0
