## Supplementary material for "A root-specific NLR network confers resistance to plant parasitic nematodes": NRC_helpers_HR_quantification_Hero_C.xlsx

### Sheet: NbNRC3_HR_quantification
Replicate	Date	DPI	Leaf	Genotype	Genotype_code	NLR1	NLR2	Effector	Score
1	20211210	7	DSC03337_1	nrc234	wt	NRC0	Hero_C	DV	0
1	20211210	7	DSC03337_2	nrc234	wt	NRC0	Hero_C	DV	0
1	20211210	7	DSC03337_3	nrc234	wt	NRC0	Hero_C	DV	0
1	20211210	7	DSC03337_4	nrc234	wt	NRC0	Hero_C	DV	0
1	20211210	7	DSC03337_5	nrc234	wt	NRC0	Hero_C	DV	0
1	20211210	7	DSC03337_6	nrc234	wt	NRC0	Hero_C	DV	0
1	20211210	7	DSC03337_1	nrc234	wt	NRC1	Hero_C	DV	0
1	20211210	7	DSC03337_2	nrc234	wt	NRC1	Hero_C	DV	0
1	20211210	7	DSC03337_3	nrc234	wt	NRC1	Hero_C	DV	1
1	20211210	7	DSC03337_4	nrc234	wt	NRC1	Hero_C	DV	1
1	20211210	7	DSC03337_5	nrc234	wt	NRC1	Hero_C	DV	0
1	20211210	7	DSC03337_6	nrc234	wt	NRC1	Hero_C	DV	1
1	20211210	7	DSC03337_1	nrc234	wt	NRC2	Hero_C	DV	0
1	20211210	7	DSC03337_2	nrc234	wt	NRC2	Hero_C	DV	0
1	20211210	7	DSC03337_3	nrc234	wt	NRC2	Hero_C	DV	0
1	20211210	7	DSC03337_4	nrc234	wt	NRC2	Hero_C	DV	0
1	20211210	7	DSC03337_5	nrc234	wt	NRC2	Hero_C	DV	0
1	20211210	7	DSC03337_6	nrc234	wt	NRC2	Hero_C	DV	0
1	20211210	7	DSC03337_1	nrc234	wt	NRC3	Hero_C	DV	0
1	20211210	7	DSC03337_2	nrc234	wt	NRC3	Hero_C	DV	0
1	20211210	7	DSC03337_3	nrc234	wt	NRC3	Hero_C	DV	1
1	20211210	7	DSC03337_4	nrc234	wt	NRC3	Hero_C	DV	1
1	20211210	7	DSC03337_5	nrc234	wt	NRC3	Hero_C	DV	0
1	20211210	7	DSC03337_6	nrc234	wt	NRC3	Hero_C	DV	0
1	20211210	7	DSC03337_1	nrc234	wt	NRC4a	Hero_C	DV	0
1	20211210	7	DSC03337_2	nrc234	wt	NRC4a	Hero_C	DV	0
1	20211210	7	DSC03337_3	nrc234	wt	NRC4a	Hero_C	DV	0
1	20211210	7	DSC03337_4	nrc234	wt	NRC4a	Hero_C	DV	0
1	20211210	7	DSC03337_5	nrc234	wt	NRC4a	Hero_C	DV	0
1	20211210	7	DSC03337_6	nrc234	wt	NRC4a	Hero_C	DV	0
1	20211210	7	DSC03337_1	nrc234	wt	NRC4b	Hero_C	DV	0
1	20211210	7	DSC03337_2	nrc234	wt	NRC4b	Hero_C	DV	0
1	20211210	7	DSC03337_3	nrc234	wt	NRC4b	Hero_C	DV	0
1	20211210	7	DSC03337_4	nrc234	wt	NRC4b	Hero_C	DV	0
1	20211210	7	DSC03337_5	nrc234	wt	NRC4b	Hero_C	DV	0
1	20211210	7	DSC03337_6	nrc234	wt	NRC4b	Hero_C	DV	0
1	20211210	7	DSC03337_1	nrc234	wt	NRC4c	Hero_C	DV	0
1	20211210	7	DSC03337_2	nrc234	wt	NRC4c	Hero_C	DV	0
1	20211210	7	DSC03337_3	nrc234	wt	NRC4c	Hero_C	DV	0
1	20211210	7	DSC03337_4	nrc234	wt	NRC4c	Hero_C	DV	0
1	20211210	7	DSC03337_5	nrc234	wt	NRC4c	Hero_C	DV	0
1	20211210	7	DSC03337_6	nrc234	wt	NRC4c	Hero_C	DV	0
1	20211210	7	DSC03337_1	nrc234	wt	NRC5	Hero_C	DV	0
1	20211210	7	DSC03337_2	nrc234	wt	NRC5	Hero_C	DV	0
1	20211210	7	DSC03337_3	nrc234	wt	NRC5	Hero_C	DV	1
1	20211210	7	DSC03337_4	nrc234	wt	NRC5	Hero_C	DV	0
1	20211210	7	DSC03337_5	nrc234	wt	NRC5	Hero_C	DV	0
1	20211210	7	DSC03337_6	nrc234	wt	NRC5	Hero_C	DV	0
1	20211210	7	DSC03337_1	nrc234	wt	NRC6b	Hero_C	DV	0
1	20211210	7	DSC03337_2	nrc234	wt	NRC6b	Hero_C	DV	0
1	20211210	7	DSC03337_3	nrc234	wt	NRC6b	Hero_C	DV	0
1	20211210	7	DSC03337_4	nrc234	wt	NRC6b	Hero_C	DV	0
1	20211210	7	DSC03337_5	nrc234	wt	NRC6b	Hero_C	DV	0
1	20211210	7	DSC03337_6	nrc234	wt	NRC6b	Hero_C	DV	0
1	20211210	7	DSC03337_1	nrc234	wt	NRC7	Hero_C	DV	0
1	20211210	7	DSC03337_2	nrc234	wt	NRC7	Hero_C	DV	0
1	20211210	7	DSC03337_3	nrc234	wt	NRC7	Hero_C	DV	0
1	20211210	7	DSC03337_4	nrc234	wt	NRC7	Hero_C	DV	0
1	20211210	7	DSC03337_5	nrc234	wt	NRC7	Hero_C	DV	0
1	20211210	7	DSC03337_6	nrc234	wt	NRC7	Hero_C	DV	0
2	20211212	7	DSC03394_1	nrc234	wt	NRC0	Hero_C	DV	0
2	20211212	7	DSC03394_2	nrc234	wt	NRC0	Hero_C	DV	0
2	20211212	7	DSC03394_3	nrc234	wt	NRC0	Hero_C	DV	0
2	20211212	7	DSC03394_4	nrc234	wt	NRC0	Hero_C	DV	0
2	20211212	7	DSC03394_5	nrc234	wt	NRC0	Hero_C	DV	0
2	20211212	7	DSC03394_6	nrc234	wt	NRC0	Hero_C	DV	0
2	20211212	7	DSC03394_1	nrc234	wt	NRC1	Hero_C	DV	0
2	20211212	7	DSC03394_2	nrc234	wt	NRC1	Hero_C	DV	0
2	20211212	7	DSC03394_3	nrc234	wt	NRC1	Hero_C	DV	0
2	20211212	7	DSC03394_4	nrc234	wt	NRC1	Hero_C	DV	0
2	20211212	7	DSC03394_5	nrc234	wt	NRC1	Hero_C	DV	0
2	20211212	7	DSC03394_6	nrc234	wt	NRC1	Hero_C	DV	0
2	20211212	7	DSC03394_1	nrc234	wt	NRC2	Hero_C	DV	0
2	20211212	7	DSC03394_2	nrc234	wt	NRC2	Hero_C	DV	0
2	20211212	7	DSC03394_3	nrc234	wt	NRC2	Hero_C	DV	0
2	20211212	7	DSC03394_4	nrc234	wt	NRC2	Hero_C	DV	0
2	20211212	7	DSC03394_5	nrc234	wt	NRC2	Hero_C	DV	0
2	20211212	7	DSC03394_6	nrc234	wt	NRC2	Hero_C	DV	0
2	20211212	7	DSC03394_1	nrc234	wt	NRC3	Hero_C	DV	0
2	20211212	7	DSC03394_2	nrc234	wt	NRC3	Hero_C	DV	0
2	20211212	7	DSC03394_3	nrc234	wt	NRC3	Hero_C	DV	0
2	20211212	7	DSC03394_4	nrc234	wt	NRC3	Hero_C	DV	0
2	20211212	7	DSC03394_5	nrc234	wt	NRC3	Hero_C	DV	0
2	20211212	7	DSC03394_6	nrc234	wt	NRC3	Hero_C	DV	0
2	20211212	7	DSC03394_1	nrc234	wt	NRC4a	Hero_C	DV	0
2	20211212	7	DSC03394_2	nrc234	wt	NRC4a	Hero_C	DV	0
2	20211212	7	DSC03394_3	nrc234	wt	NRC4a	Hero_C	DV	0
2	20211212	7	DSC03394_4	nrc234	wt	NRC4a	Hero_C	DV	0
2	20211212	7	DSC03394_5	nrc234	wt	NRC4a	Hero_C	DV	0
2	20211212	7	DSC03394_6	nrc234	wt	NRC4a	Hero_C	DV	0
2	20211212	7	DSC03394_1	nrc234	wt	NRC4b	Hero_C	DV	0
2	20211212	7	DSC03394_2	nrc234	wt	NRC4b	Hero_C	DV	0
2	20211212	7	DSC03394_3	nrc234	wt	NRC4b	Hero_C	DV	0
2	20211212	7	DSC03394_4	nrc234	wt	NRC4b	Hero_C	DV	0
2	20211212	7	DSC03394_5	nrc234	wt	NRC4b	Hero_C	DV	0
2	20211212	7	DSC03394_6	nrc234	wt	NRC4b	Hero_C	DV	0
2	20211212	7	DSC03394_1	nrc234	wt	NRC4c	Hero_C	DV	0
2	20211212	7	DSC03394_2	nrc234	wt	NRC4c	Hero_C	DV	0
2	20211212	7	DSC03394_3	nrc234	wt	NRC4c	Hero_C	DV	0
2	20211212	7	DSC03394_4	nrc234	wt	NRC4c	Hero_C	DV	0
2	20211212	7	DSC03394_5	nrc234	wt	NRC4c	Hero_C	DV	0
2	20211212	7	DSC03394_6	nrc234	wt	NRC4c	Hero_C	DV	0
2	20211212	7	DSC03394_1	nrc234	wt	NRC5	Hero_C	DV	0
2	20211212	7	DSC03394_2	nrc234	wt	NRC5	Hero_C	DV	0
2	20211212	7	DSC03394_3	nrc234	wt	NRC5	Hero_C	DV	0
2	20211212	7	DSC03394_4	nrc234	wt	NRC5	Hero_C	DV	0
2	20211212	7	DSC03394_5	nrc234	wt	NRC5	Hero_C	DV	0
2	20211212	7	DSC03394_6	nrc234	wt	NRC5	Hero_C	DV	0
2	20211212	7	DSC03394_1	nrc234	wt	NRC6b	Hero_C	DV	0
2	20211212	7	DSC03394_2	nrc234	wt	NRC6b	Hero_C	DV	0
2	20211212	7	DSC03394_3	nrc234	wt	NRC6b	Hero_C	DV	0
2	20211212	7	DSC03394_4	nrc234	wt	NRC6b	Hero_C	DV	0
2	20211212	7	DSC03394_5	nrc234	wt	NRC6b	Hero_C	DV	0
2	20211212	7	DSC03394_6	nrc234	wt	NRC6b	Hero_C	DV	0
2	20211212	7	DSC03394_1	nrc234	wt	NRC7	Hero_C	DV	0
2	20211212	7	DSC03394_2	nrc234	wt	NRC7	Hero_C	DV	0
2	20211212	7	DSC03394_3	nrc234	wt	NRC7	Hero_C	DV	0
2	20211212	7	DSC03394_4	nrc234	wt	NRC7	Hero_C	DV	0
2	20211212	7	DSC03394_5	nrc234	wt	NRC7	Hero_C	DV	0
2	20211212	7	DSC03394_6	nrc234	wt	NRC7	Hero_C	DV	0
3	20220209	7	DSC03589_1	nrc234	wt	NRC0	Hero_C	DV	0
3	20220209	7	DSC03589_2	nrc234	wt	NRC0	Hero_C	DV	0
3	20220209	7	DSC03589_3	nrc234	wt	NRC0	Hero_C	DV	0
3	20220209	7	DSC03589_4	nrc234	wt	NRC0	Hero_C	DV	0
3	20220209	7	DSC03589_5	nrc234	wt	NRC0	Hero_C	DV	0
3	20220209	7	DSC03589_6	nrc234	wt	NRC0	Hero_C	DV	0
3	20220209	7	DSC03589_1	nrc234	wt	NRC1	Hero_C	DV	0
3	20220209	7	DSC03589_2	nrc234	wt	NRC1	Hero_C	DV	0
3	20220209	7	DSC03589_3	nrc234	wt	NRC1	Hero_C	DV	0
3	20220209	7	DSC03589_4	nrc234	wt	NRC1	Hero_C	DV	0
3	20220209	7	DSC03589_5	nrc234	wt	NRC1	Hero_C	DV	0
3	20220209	7	DSC03589_6	nrc234	wt	NRC1	Hero_C	DV	0
3	20220209	7	DSC03589_1	nrc234	wt	NRC2	Hero_C	DV	0
3	20220209	7	DSC03589_2	nrc234	wt	NRC2	Hero_C	DV	0
3	20220209	7	DSC03589_3	nrc234	wt	NRC2	Hero_C	DV	0
3	20220209	7	DSC03589_4	nrc234	wt	NRC2	Hero_C	DV	0
3	20220209	7	DSC03589_5	nrc234	wt	NRC2	Hero_C	DV	0
3	20220209	7	DSC03589_6	nrc234	wt	NRC2	Hero_C	DV	0
3	20220209	7	DSC03589_1	nrc234	wt	NRC3	Hero_C	DV	0
3	20220209	7	DSC03589_2	nrc234	wt	NRC3	Hero_C	DV	0
3	20220209	7	DSC03589_3	nrc234	wt	NRC3	Hero_C	DV	0
3	20220209	7	DSC03589_4	nrc234	wt	NRC3	Hero_C	DV	0
3	20220209	7	DSC03589_5	nrc234	wt	NRC3	Hero_C	DV	0
3	20220209	7	DSC03589_6	nrc234	wt	NRC3	Hero_C	DV	0
3	20220209	7	DSC03589_1	nrc234	wt	NRC4a	Hero_C	DV	0
3	20220209	7	DSC03589_2	nrc234	wt	NRC4a	Hero_C	DV	0
3	20220209	7	DSC03589_3	nrc234	wt	NRC4a	Hero_C	DV	0
3	20220209	7	DSC03589_4	nrc234	wt	NRC4a	Hero_C	DV	0
3	20220209	7	DSC03589_5	nrc234	wt	NRC4a	Hero_C	DV	0
3	20220209	7	DSC03589_6	nrc234	wt	NRC4a	Hero_C	DV	0
3	20220209	7	DSC03589_1	nrc234	wt	NRC4b	Hero_C	DV	0
3	20220209	7	DSC03589_2	nrc234	wt	NRC4b	Hero_C	DV	0
3	20220209	7	DSC03589_3	nrc234	wt	NRC4b	Hero_C	DV	0
3	20220209	7	DSC03589_4	nrc234	wt	NRC4b	Hero_C	DV	0
3	20220209	7	DSC03589_5	nrc234	wt	NRC4b	Hero_C	DV	0
3	20220209	7	DSC03589_6	nrc234	wt	NRC4b	Hero_C	DV	0
3	20220209	7	DSC03589_1	nrc234	wt	NRC4c	Hero_C	DV	0
3	20220209	7	DSC03589_2	nrc234	wt	NRC4c	Hero_C	DV	0
3	20220209	7	DSC03589_3	nrc234	wt	NRC4c	Hero_C	DV	0
3	20220209	7	DSC03589_4	nrc234	wt	NRC4c	Hero_C	DV	0
3	20220209	7	DSC03589_5	nrc234	wt	NRC4c	Hero_C	DV	0
3	20220209	7	DSC03589_6	nrc234	wt	NRC4c	Hero_C	DV	0
3	20220209	7	DSC03589_1	nrc234	wt	NRC5	Hero_C	DV	0
3	20220209	7	DSC03589_2	nrc234	wt	NRC5	Hero_C	DV	0
3	20220209	7	DSC03589_3	nrc234	wt	NRC5	Hero_C	DV	0
3	20220209	7	DSC03589_4	nrc234	wt	NRC5	Hero_C	DV	0
3	20220209	7	DSC03589_5	nrc234	wt	NRC5	Hero_C	DV	0
3	20220209	7	DSC03589_6	nrc234	wt	NRC5	Hero_C	DV	0
3	20220209	7	DSC03589_1	nrc234	wt	NRC6b	Hero_C	DV	0
3	20220209	7	DSC03589_2	nrc234	wt	NRC6b	Hero_C	DV	0
3	20220209	7	DSC03589_3	nrc234	wt	NRC6b	Hero_C	DV	0
3	20220209	7	DSC03589_4	nrc234	wt	NRC6b	Hero_C	DV	0
3	20220209	7	DSC03589_5	nrc234	wt	NRC6b	Hero_C	DV	0
3	20220209	7	DSC03589_6	nrc234	wt	NRC6b	Hero_C	DV	0
3	20220209	7	DSC03589_1	nrc234	wt	NRC7	Hero_C	DV	0
3	20220209	7	DSC03589_2	nrc234	wt	NRC7	Hero_C	DV	0
3	20220209	7	DSC03589_3	nrc234	wt	NRC7	Hero_C	DV	0
3	20220209	7	DSC03589_4	nrc234	wt	NRC7	Hero_C	DV	0
3	20220209	7	DSC03589_5	nrc234	wt	NRC7	Hero_C	DV	0
3	20220209	7	DSC03589_6	nrc234	wt	NRC7	Hero_C	DV	0
