## Supplementary material for "A root-specific NLR network confers resistance to plant parasitic nematodes": NRC_helpers_HR_quantification_Hero_H.xlsx

### Sheet: NbNRC3_HR_quantification
Replicate	Date	DPI	Leaf	Genotype	Genotype_code	NLR1	NLR2	Effector	Score
1	20211210	7	DSC03338_1	nrc234	wt	NRC0	Hero_H	DV	0
1	20211210	7	DSC03338_2	nrc234	wt	NRC0	Hero_H	DV	0
1	20211210	7	DSC03338_3	nrc234	wt	NRC0	Hero_H	DV	0
1	20211210	7	DSC03338_4	nrc234	wt	NRC0	Hero_H	DV	0
1	20211210	7	DSC03338_5	nrc234	wt	NRC0	Hero_H	DV	0
1	20211210	7	DSC03338_6	nrc234	wt	NRC0	Hero_H	DV	0
1	20211210	7	DSC03338_1	nrc234	wt	NRC1	Hero_H	DV	0
1	20211210	7	DSC03338_2	nrc234	wt	NRC1	Hero_H	DV	0
1	20211210	7	DSC03338_3	nrc234	wt	NRC1	Hero_H	DV	0
1	20211210	7	DSC03338_4	nrc234	wt	NRC1	Hero_H	DV	0
1	20211210	7	DSC03338_5	nrc234	wt	NRC1	Hero_H	DV	0
1	20211210	7	DSC03338_6	nrc234	wt	NRC1	Hero_H	DV	0
1	20211210	7	DSC03338_1	nrc234	wt	NRC2	Hero_H	DV	0
1	20211210	7	DSC03338_2	nrc234	wt	NRC2	Hero_H	DV	0
1	20211210	7	DSC03338_3	nrc234	wt	NRC2	Hero_H	DV	0
1	20211210	7	DSC03338_4	nrc234	wt	NRC2	Hero_H	DV	0
1	20211210	7	DSC03338_5	nrc234	wt	NRC2	Hero_H	DV	0
1	20211210	7	DSC03338_6	nrc234	wt	NRC2	Hero_H	DV	0
1	20211210	7	DSC03338_1	nrc234	wt	NRC3	Hero_H	DV	0
1	20211210	7	DSC03338_2	nrc234	wt	NRC3	Hero_H	DV	0
1	20211210	7	DSC03338_3	nrc234	wt	NRC3	Hero_H	DV	0
1	20211210	7	DSC03338_4	nrc234	wt	NRC3	Hero_H	DV	0
1	20211210	7	DSC03338_5	nrc234	wt	NRC3	Hero_H	DV	0
1	20211210	7	DSC03338_6	nrc234	wt	NRC3	Hero_H	DV	0
1	20211210	7	DSC03338_1	nrc234	wt	NRC4a	Hero_H	DV	0
1	20211210	7	DSC03338_2	nrc234	wt	NRC4a	Hero_H	DV	0
1	20211210	7	DSC03338_3	nrc234	wt	NRC4a	Hero_H	DV	0
1	20211210	7	DSC03338_4	nrc234	wt	NRC4a	Hero_H	DV	0
1	20211210	7	DSC03338_5	nrc234	wt	NRC4a	Hero_H	DV	0
1	20211210	7	DSC03338_6	nrc234	wt	NRC4a	Hero_H	DV	0
1	20211210	7	DSC03338_1	nrc234	wt	NRC4b	Hero_H	DV	0
1	20211210	7	DSC03338_2	nrc234	wt	NRC4b	Hero_H	DV	0
1	20211210	7	DSC03338_3	nrc234	wt	NRC4b	Hero_H	DV	0
1	20211210	7	DSC03338_4	nrc234	wt	NRC4b	Hero_H	DV	0
1	20211210	7	DSC03338_5	nrc234	wt	NRC4b	Hero_H	DV	0
1	20211210	7	DSC03338_6	nrc234	wt	NRC4b	Hero_H	DV	0
1	20211210	7	DSC03338_1	nrc234	wt	NRC4c	Hero_H	DV	0
1	20211210	7	DSC03338_2	nrc234	wt	NRC4c	Hero_H	DV	0
1	20211210	7	DSC03338_3	nrc234	wt	NRC4c	Hero_H	DV	0
1	20211210	7	DSC03338_4	nrc234	wt	NRC4c	Hero_H	DV	0
1	20211210	7	DSC03338_5	nrc234	wt	NRC4c	Hero_H	DV	0
1	20211210	7	DSC03338_6	nrc234	wt	NRC4c	Hero_H	DV	0
1	20211210	7	DSC03338_1	nrc234	wt	NRC5	Hero_H	DV	1
1	20211210	7	DSC03338_2	nrc234	wt	NRC5	Hero_H	DV	0
1	20211210	7	DSC03338_3	nrc234	wt	NRC5	Hero_H	DV	0
1	20211210	7	DSC03338_4	nrc234	wt	NRC5	Hero_H	DV	0
1	20211210	7	DSC03338_5	nrc234	wt	NRC5	Hero_H	DV	0
1	20211210	7	DSC03338_6	nrc234	wt	NRC5	Hero_H	DV	0
1	20211210	7	DSC03338_1	nrc234	wt	NRC6b	Hero_H	DV	2
1	20211210	7	DSC03338_2	nrc234	wt	NRC6b	Hero_H	DV	5
1	20211210	7	DSC03338_3	nrc234	wt	NRC6b	Hero_H	DV	7
1	20211210	7	DSC03338_4	nrc234	wt	NRC6b	Hero_H	DV	6
1	20211210	7	DSC03338_5	nrc234	wt	NRC6b	Hero_H	DV	4
1	20211210	7	DSC03338_6	nrc234	wt	NRC6b	Hero_H	DV	5
1	20211210	7	DSC03338_1	nrc234	wt	NRC7	Hero_H	DV	0
1	20211210	7	DSC03338_2	nrc234	wt	NRC7	Hero_H	DV	0
1	20211210	7	DSC03338_3	nrc234	wt	NRC7	Hero_H	DV	0
1	20211210	7	DSC03338_4	nrc234	wt	NRC7	Hero_H	DV	0
1	20211210	7	DSC03338_5	nrc234	wt	NRC7	Hero_H	DV	0
1	20211210	7	DSC03338_6	nrc234	wt	NRC7	Hero_H	DV	0
2	20211212	7	DSC03397_1	nrc234	wt	NRC0	Hero_H	DV	0
2	20211212	7	DSC03397_2	nrc234	wt	NRC0	Hero_H	DV	0
2	20211212	7	DSC03397_3	nrc234	wt	NRC0	Hero_H	DV	0
2	20211212	7	DSC03397_4	nrc234	wt	NRC0	Hero_H	DV	0
2	20211212	7	DSC03397_5	nrc234	wt	NRC0	Hero_H	DV	0
2	20211212	7	DSC03397_6	nrc234	wt	NRC0	Hero_H	DV	0
2	20211212	7	DSC03397_1	nrc234	wt	NRC1	Hero_H	DV	0
2	20211212	7	DSC03397_2	nrc234	wt	NRC1	Hero_H	DV	0
2	20211212	7	DSC03397_3	nrc234	wt	NRC1	Hero_H	DV	0
2	20211212	7	DSC03397_4	nrc234	wt	NRC1	Hero_H	DV	0
2	20211212	7	DSC03397_5	nrc234	wt	NRC1	Hero_H	DV	0
2	20211212	7	DSC03397_6	nrc234	wt	NRC1	Hero_H	DV	0
2	20211212	7	DSC03397_1	nrc234	wt	NRC2	Hero_H	DV	0
2	20211212	7	DSC03397_2	nrc234	wt	NRC2	Hero_H	DV	0
2	20211212	7	DSC03397_3	nrc234	wt	NRC2	Hero_H	DV	0
2	20211212	7	DSC03397_4	nrc234	wt	NRC2	Hero_H	DV	0
2	20211212	7	DSC03397_5	nrc234	wt	NRC2	Hero_H	DV	0
2	20211212	7	DSC03397_6	nrc234	wt	NRC2	Hero_H	DV	0
2	20211212	7	DSC03397_1	nrc234	wt	NRC3	Hero_H	DV	0
2	20211212	7	DSC03397_2	nrc234	wt	NRC3	Hero_H	DV	0
2	20211212	7	DSC03397_3	nrc234	wt	NRC3	Hero_H	DV	0
2	20211212	7	DSC03397_4	nrc234	wt	NRC3	Hero_H	DV	0
2	20211212	7	DSC03397_5	nrc234	wt	NRC3	Hero_H	DV	0
2	20211212	7	DSC03397_6	nrc234	wt	NRC3	Hero_H	DV	0
2	20211212	7	DSC03397_1	nrc234	wt	NRC4a	Hero_H	DV	0
2	20211212	7	DSC03397_2	nrc234	wt	NRC4a	Hero_H	DV	0
2	20211212	7	DSC03397_3	nrc234	wt	NRC4a	Hero_H	DV	0
2	20211212	7	DSC03397_4	nrc234	wt	NRC4a	Hero_H	DV	0
2	20211212	7	DSC03397_5	nrc234	wt	NRC4a	Hero_H	DV	0
2	20211212	7	DSC03397_6	nrc234	wt	NRC4a	Hero_H	DV	0
2	20211212	7	DSC03397_1	nrc234	wt	NRC4b	Hero_H	DV	0
2	20211212	7	DSC03397_2	nrc234	wt	NRC4b	Hero_H	DV	0
2	20211212	7	DSC03397_3	nrc234	wt	NRC4b	Hero_H	DV	0
2	20211212	7	DSC03397_4	nrc234	wt	NRC4b	Hero_H	DV	0
2	20211212	7	DSC03397_5	nrc234	wt	NRC4b	Hero_H	DV	0
2	20211212	7	DSC03397_6	nrc234	wt	NRC4b	Hero_H	DV	0
2	20211212	7	DSC03397_1	nrc234	wt	NRC4c	Hero_H	DV	0
2	20211212	7	DSC03397_2	nrc234	wt	NRC4c	Hero_H	DV	0
2	20211212	7	DSC03397_3	nrc234	wt	NRC4c	Hero_H	DV	0
2	20211212	7	DSC03397_4	nrc234	wt	NRC4c	Hero_H	DV	0
2	20211212	7	DSC03397_5	nrc234	wt	NRC4c	Hero_H	DV	0
2	20211212	7	DSC03397_6	nrc234	wt	NRC4c	Hero_H	DV	0
2	20211212	7	DSC03397_1	nrc234	wt	NRC5	Hero_H	DV	0
2	20211212	7	DSC03397_2	nrc234	wt	NRC5	Hero_H	DV	0
2	20211212	7	DSC03397_3	nrc234	wt	NRC5	Hero_H	DV	0
2	20211212	7	DSC03397_4	nrc234	wt	NRC5	Hero_H	DV	0
2	20211212	7	DSC03397_5	nrc234	wt	NRC5	Hero_H	DV	0
2	20211212	7	DSC03397_6	nrc234	wt	NRC5	Hero_H	DV	0
2	20211212	7	DSC03397_1	nrc234	wt	NRC6b	Hero_H	DV	4
2	20211212	7	DSC03397_2	nrc234	wt	NRC6b	Hero_H	DV	5
2	20211212	7	DSC03397_3	nrc234	wt	NRC6b	Hero_H	DV	4
2	20211212	7	DSC03397_4	nrc234	wt	NRC6b	Hero_H	DV	4
2	20211212	7	DSC03397_5	nrc234	wt	NRC6b	Hero_H	DV	5
2	20211212	7	DSC03397_6	nrc234	wt	NRC6b	Hero_H	DV	7
2	20211212	7	DSC03397_1	nrc234	wt	NRC7	Hero_H	DV	0
2	20211212	7	DSC03397_2	nrc234	wt	NRC7	Hero_H	DV	0
2	20211212	7	DSC03397_3	nrc234	wt	NRC7	Hero_H	DV	0
2	20211212	7	DSC03397_4	nrc234	wt	NRC7	Hero_H	DV	0
2	20211212	7	DSC03397_5	nrc234	wt	NRC7	Hero_H	DV	0
2	20211212	7	DSC03397_6	nrc234	wt	NRC7	Hero_H	DV	0
3	20220209	7	DSC03586_1	nrc234	wt	NRC0	Hero_H	DV	0
3	20220209	7	DSC03586_2	nrc234	wt	NRC0	Hero_H	DV	0
3	20220209	7	DSC03586_3	nrc234	wt	NRC0	Hero_H	DV	0
3	20220209	7	DSC03586_4	nrc234	wt	NRC0	Hero_H	DV	0
3	20220209	7	DSC03586_5	nrc234	wt	NRC0	Hero_H	DV	0
3	20220209	7	DSC03586_6	nrc234	wt	NRC0	Hero_H	DV	0
3	20220209	7	DSC03586_1	nrc234	wt	NRC1	Hero_H	DV	0
3	20220209	7	DSC03586_2	nrc234	wt	NRC1	Hero_H	DV	0
3	20220209	7	DSC03586_3	nrc234	wt	NRC1	Hero_H	DV	0
3	20220209	7	DSC03586_4	nrc234	wt	NRC1	Hero_H	DV	0
3	20220209	7	DSC03586_5	nrc234	wt	NRC1	Hero_H	DV	0
3	20220209	7	DSC03586_6	nrc234	wt	NRC1	Hero_H	DV	0
3	20220209	7	DSC03586_1	nrc234	wt	NRC2	Hero_H	DV	0
3	20220209	7	DSC03586_2	nrc234	wt	NRC2	Hero_H	DV	0
3	20220209	7	DSC03586_3	nrc234	wt	NRC2	Hero_H	DV	0
3	20220209	7	DSC03586_4	nrc234	wt	NRC2	Hero_H	DV	0
3	20220209	7	DSC03586_5	nrc234	wt	NRC2	Hero_H	DV	0
3	20220209	7	DSC03586_6	nrc234	wt	NRC2	Hero_H	DV	0
3	20220209	7	DSC03586_1	nrc234	wt	NRC3	Hero_H	DV	0
3	20220209	7	DSC03586_2	nrc234	wt	NRC3	Hero_H	DV	0
3	20220209	7	DSC03586_3	nrc234	wt	NRC3	Hero_H	DV	0
3	20220209	7	DSC03586_4	nrc234	wt	NRC3	Hero_H	DV	0
3	20220209	7	DSC03586_5	nrc234	wt	NRC3	Hero_H	DV	0
3	20220209	7	DSC03586_6	nrc234	wt	NRC3	Hero_H	DV	0
3	20220209	7	DSC03586_1	nrc234	wt	NRC4a	Hero_H	DV	0
3	20220209	7	DSC03586_2	nrc234	wt	NRC4a	Hero_H	DV	0
3	20220209	7	DSC03586_3	nrc234	wt	NRC4a	Hero_H	DV	0
3	20220209	7	DSC03586_4	nrc234	wt	NRC4a	Hero_H	DV	0
3	20220209	7	DSC03586_5	nrc234	wt	NRC4a	Hero_H	DV	0
3	20220209	7	DSC03586_6	nrc234	wt	NRC4a	Hero_H	DV	0
3	20220209	7	DSC03586_1	nrc234	wt	NRC4b	Hero_H	DV	0
3	20220209	7	DSC03586_2	nrc234	wt	NRC4b	Hero_H	DV	0
3	20220209	7	DSC03586_3	nrc234	wt	NRC4b	Hero_H	DV	0
3	20220209	7	DSC03586_4	nrc234	wt	NRC4b	Hero_H	DV	0
3	20220209	7	DSC03586_5	nrc234	wt	NRC4b	Hero_H	DV	0
3	20220209	7	DSC03586_6	nrc234	wt	NRC4b	Hero_H	DV	0
3	20220209	7	DSC03586_1	nrc234	wt	NRC4c	Hero_H	DV	0
3	20220209	7	DSC03586_2	nrc234	wt	NRC4c	Hero_H	DV	0
3	20220209	7	DSC03586_3	nrc234	wt	NRC4c	Hero_H	DV	0
3	20220209	7	DSC03586_4	nrc234	wt	NRC4c	Hero_H	DV	0
3	20220209	7	DSC03586_5	nrc234	wt	NRC4c	Hero_H	DV	0
3	20220209	7	DSC03586_6	nrc234	wt	NRC4c	Hero_H	DV	0
3	20220209	7	DSC03586_1	nrc234	wt	NRC5	Hero_H	DV	0
3	20220209	7	DSC03586_2	nrc234	wt	NRC5	Hero_H	DV	0
3	20220209	7	DSC03586_3	nrc234	wt	NRC5	Hero_H	DV	0
3	20220209	7	DSC03586_4	nrc234	wt	NRC5	Hero_H	DV	0
3	20220209	7	DSC03586_5	nrc234	wt	NRC5	Hero_H	DV	0
3	20220209	7	DSC03586_6	nrc234	wt	NRC5	Hero_H	DV	0
3	20220209	7	DSC03586_1	nrc234	wt	NRC6b	Hero_H	DV	5
3	20220209	7	DSC03586_2	nrc234	wt	NRC6b	Hero_H	DV	2
3	20220209	7	DSC03586_3	nrc234	wt	NRC6b	Hero_H	DV	3
3	20220209	7	DSC03586_4	nrc234	wt	NRC6b	Hero_H	DV	0
3	20220209	7	DSC03586_5	nrc234	wt	NRC6b	Hero_H	DV	5
3	20220209	7	DSC03586_6	nrc234	wt	NRC6b	Hero_H	DV	3
3	20220209	7	DSC03586_1	nrc234	wt	NRC7	Hero_H	DV	0
3	20220209	7	DSC03586_2	nrc234	wt	NRC7	Hero_H	DV	0
3	20220209	7	DSC03586_3	nrc234	wt	NRC7	Hero_H	DV	0
3	20220209	7	DSC03586_4	nrc234	wt	NRC7	Hero_H	DV	0
3	20220209	7	DSC03586_5	nrc234	wt	NRC7	Hero_H	DV	0
3	20220209	7	DSC03586_6	nrc234	wt	NRC7	Hero_H	DV	0
