## Supplementary material for "A root-specific NLR network confers resistance to plant parasitic nematodes": NRC_helpers_HR_quantification_Hero_J.xlsx

### Sheet: NbNRC3_HR_quantification
Replicate	Date	DPI	Leaf	Genotype	Genotype_code	NLR1	NLR2	Effector	Score
1	20211210	7	DSC03341_1	nrc234	wt	NRC0	Hero_J	DV	0
1	20211210	7	DSC03341_2	nrc234	wt	NRC0	Hero_J	DV	0
1	20211210	7	DSC03341_3	nrc234	wt	NRC0	Hero_J	DV	0
1	20211210	7	DSC03341_4	nrc234	wt	NRC0	Hero_J	DV	0
1	20211210	7	DSC03341_5	nrc234	wt	NRC0	Hero_J	DV	0
1	20211210	7	DSC03341_6	nrc234	wt	NRC0	Hero_J	DV	0
1	20211210	7	DSC03341_1	nrc234	wt	NRC1	Hero_J	DV	0
1	20211210	7	DSC03341_2	nrc234	wt	NRC1	Hero_J	DV	0
1	20211210	7	DSC03341_3	nrc234	wt	NRC1	Hero_J	DV	0
1	20211210	7	DSC03341_4	nrc234	wt	NRC1	Hero_J	DV	0
1	20211210	7	DSC03341_5	nrc234	wt	NRC1	Hero_J	DV	0
1	20211210	7	DSC03341_6	nrc234	wt	NRC1	Hero_J	DV	0
1	20211210	7	DSC03341_1	nrc234	wt	NRC2	Hero_J	DV	0
1	20211210	7	DSC03341_2	nrc234	wt	NRC2	Hero_J	DV	0
1	20211210	7	DSC03341_3	nrc234	wt	NRC2	Hero_J	DV	0
1	20211210	7	DSC03341_4	nrc234	wt	NRC2	Hero_J	DV	0
1	20211210	7	DSC03341_5	nrc234	wt	NRC2	Hero_J	DV	0
1	20211210	7	DSC03341_6	nrc234	wt	NRC2	Hero_J	DV	0
1	20211210	7	DSC03341_1	nrc234	wt	NRC3	Hero_J	DV	0
1	20211210	7	DSC03341_2	nrc234	wt	NRC3	Hero_J	DV	0
1	20211210	7	DSC03341_3	nrc234	wt	NRC3	Hero_J	DV	0
1	20211210	7	DSC03341_4	nrc234	wt	NRC3	Hero_J	DV	0
1	20211210	7	DSC03341_5	nrc234	wt	NRC3	Hero_J	DV	0
1	20211210	7	DSC03341_6	nrc234	wt	NRC3	Hero_J	DV	0
1	20211210	7	DSC03341_1	nrc234	wt	NRC4a	Hero_J	DV	0
1	20211210	7	DSC03341_2	nrc234	wt	NRC4a	Hero_J	DV	0
1	20211210	7	DSC03341_3	nrc234	wt	NRC4a	Hero_J	DV	0
1	20211210	7	DSC03341_4	nrc234	wt	NRC4a	Hero_J	DV	0
1	20211210	7	DSC03341_5	nrc234	wt	NRC4a	Hero_J	DV	0
1	20211210	7	DSC03341_6	nrc234	wt	NRC4a	Hero_J	DV	0
1	20211210	7	DSC03341_1	nrc234	wt	NRC4b	Hero_J	DV	0
1	20211210	7	DSC03341_2	nrc234	wt	NRC4b	Hero_J	DV	0
1	20211210	7	DSC03341_3	nrc234	wt	NRC4b	Hero_J	DV	0
1	20211210	7	DSC03341_4	nrc234	wt	NRC4b	Hero_J	DV	0
1	20211210	7	DSC03341_5	nrc234	wt	NRC4b	Hero_J	DV	0
1	20211210	7	DSC03341_6	nrc234	wt	NRC4b	Hero_J	DV	0
1	20211210	7	DSC03341_1	nrc234	wt	NRC4c	Hero_J	DV	0
1	20211210	7	DSC03341_2	nrc234	wt	NRC4c	Hero_J	DV	0
1	20211210	7	DSC03341_3	nrc234	wt	NRC4c	Hero_J	DV	0
1	20211210	7	DSC03341_4	nrc234	wt	NRC4c	Hero_J	DV	0
1	20211210	7	DSC03341_5	nrc234	wt	NRC4c	Hero_J	DV	0
1	20211210	7	DSC03341_6	nrc234	wt	NRC4c	Hero_J	DV	0
1	20211210	7	DSC03341_1	nrc234	wt	NRC5	Hero_J	DV	0
1	20211210	7	DSC03341_2	nrc234	wt	NRC5	Hero_J	DV	0
1	20211210	7	DSC03341_3	nrc234	wt	NRC5	Hero_J	DV	0
1	20211210	7	DSC03341_4	nrc234	wt	NRC5	Hero_J	DV	0
1	20211210	7	DSC03341_5	nrc234	wt	NRC5	Hero_J	DV	0
1	20211210	7	DSC03341_6	nrc234	wt	NRC5	Hero_J	DV	0
1	20211210	7	DSC03341_1	nrc234	wt	NRC6b	Hero_J	DV	2
1	20211210	7	DSC03341_2	nrc234	wt	NRC6b	Hero_J	DV	1
1	20211210	7	DSC03341_3	nrc234	wt	NRC6b	Hero_J	DV	2
1	20211210	7	DSC03341_4	nrc234	wt	NRC6b	Hero_J	DV	4
1	20211210	7	DSC03341_5	nrc234	wt	NRC6b	Hero_J	DV	4
1	20211210	7	DSC03341_6	nrc234	wt	NRC6b	Hero_J	DV	3
1	20211210	7	DSC03341_1	nrc234	wt	NRC7	Hero_J	DV	0
1	20211210	7	DSC03341_2	nrc234	wt	NRC7	Hero_J	DV	0
1	20211210	7	DSC03341_3	nrc234	wt	NRC7	Hero_J	DV	0
1	20211210	7	DSC03341_4	nrc234	wt	NRC7	Hero_J	DV	0
1	20211210	7	DSC03341_5	nrc234	wt	NRC7	Hero_J	DV	0
1	20211210	7	DSC03341_6	nrc234	wt	NRC7	Hero_J	DV	0
2	20211212	7	DSC03398_1	nrc234	wt	NRC0	Hero_J	DV	0
2	20211212	7	DSC03398_2	nrc234	wt	NRC0	Hero_J	DV	0
2	20211212	7	DSC03398_3	nrc234	wt	NRC0	Hero_J	DV	0
2	20211212	7	DSC03398_4	nrc234	wt	NRC0	Hero_J	DV	0
2	20211212	7	DSC03398_5	nrc234	wt	NRC0	Hero_J	DV	0
2	20211212	7	DSC03398_6	nrc234	wt	NRC0	Hero_J	DV	0
2	20211212	7	DSC03398_1	nrc234	wt	NRC1	Hero_J	DV	0
2	20211212	7	DSC03398_2	nrc234	wt	NRC1	Hero_J	DV	0
2	20211212	7	DSC03398_3	nrc234	wt	NRC1	Hero_J	DV	0
2	20211212	7	DSC03398_4	nrc234	wt	NRC1	Hero_J	DV	0
2	20211212	7	DSC03398_5	nrc234	wt	NRC1	Hero_J	DV	0
2	20211212	7	DSC03398_6	nrc234	wt	NRC1	Hero_J	DV	0
2	20211212	7	DSC03398_1	nrc234	wt	NRC2	Hero_J	DV	0
2	20211212	7	DSC03398_2	nrc234	wt	NRC2	Hero_J	DV	0
2	20211212	7	DSC03398_3	nrc234	wt	NRC2	Hero_J	DV	0
2	20211212	7	DSC03398_4	nrc234	wt	NRC2	Hero_J	DV	0
2	20211212	7	DSC03398_5	nrc234	wt	NRC2	Hero_J	DV	0
2	20211212	7	DSC03398_6	nrc234	wt	NRC2	Hero_J	DV	0
2	20211212	7	DSC03398_1	nrc234	wt	NRC3	Hero_J	DV	0
2	20211212	7	DSC03398_2	nrc234	wt	NRC3	Hero_J	DV	0
2	20211212	7	DSC03398_3	nrc234	wt	NRC3	Hero_J	DV	1
2	20211212	7	DSC03398_4	nrc234	wt	NRC3	Hero_J	DV	0
2	20211212	7	DSC03398_5	nrc234	wt	NRC3	Hero_J	DV	0
2	20211212	7	DSC03398_6	nrc234	wt	NRC3	Hero_J	DV	0
2	20211212	7	DSC03398_1	nrc234	wt	NRC4a	Hero_J	DV	0
2	20211212	7	DSC03398_2	nrc234	wt	NRC4a	Hero_J	DV	0
2	20211212	7	DSC03398_3	nrc234	wt	NRC4a	Hero_J	DV	0
2	20211212	7	DSC03398_4	nrc234	wt	NRC4a	Hero_J	DV	0
2	20211212	7	DSC03398_5	nrc234	wt	NRC4a	Hero_J	DV	0
2	20211212	7	DSC03398_6	nrc234	wt	NRC4a	Hero_J	DV	0
2	20211212	7	DSC03398_1	nrc234	wt	NRC4b	Hero_J	DV	0
2	20211212	7	DSC03398_2	nrc234	wt	NRC4b	Hero_J	DV	0
2	20211212	7	DSC03398_3	nrc234	wt	NRC4b	Hero_J	DV	0
2	20211212	7	DSC03398_4	nrc234	wt	NRC4b	Hero_J	DV	0
2	20211212	7	DSC03398_5	nrc234	wt	NRC4b	Hero_J	DV	0
2	20211212	7	DSC03398_6	nrc234	wt	NRC4b	Hero_J	DV	0
2	20211212	7	DSC03398_1	nrc234	wt	NRC4c	Hero_J	DV	0
2	20211212	7	DSC03398_2	nrc234	wt	NRC4c	Hero_J	DV	0
2	20211212	7	DSC03398_3	nrc234	wt	NRC4c	Hero_J	DV	0
2	20211212	7	DSC03398_4	nrc234	wt	NRC4c	Hero_J	DV	0
2	20211212	7	DSC03398_5	nrc234	wt	NRC4c	Hero_J	DV	0
2	20211212	7	DSC03398_6	nrc234	wt	NRC4c	Hero_J	DV	0
2	20211212	7	DSC03398_1	nrc234	wt	NRC5	Hero_J	DV	0
2	20211212	7	DSC03398_2	nrc234	wt	NRC5	Hero_J	DV	0
2	20211212	7	DSC03398_3	nrc234	wt	NRC5	Hero_J	DV	0
2	20211212	7	DSC03398_4	nrc234	wt	NRC5	Hero_J	DV	0
2	20211212	7	DSC03398_5	nrc234	wt	NRC5	Hero_J	DV	0
2	20211212	7	DSC03398_6	nrc234	wt	NRC5	Hero_J	DV	0
2	20211212	7	DSC03398_1	nrc234	wt	NRC6b	Hero_J	DV	3
2	20211212	7	DSC03398_2	nrc234	wt	NRC6b	Hero_J	DV	4
2	20211212	7	DSC03398_3	nrc234	wt	NRC6b	Hero_J	DV	4
2	20211212	7	DSC03398_4	nrc234	wt	NRC6b	Hero_J	DV	3
2	20211212	7	DSC03398_5	nrc234	wt	NRC6b	Hero_J	DV	3
2	20211212	7	DSC03398_6	nrc234	wt	NRC6b	Hero_J	DV	3
2	20211212	7	DSC03398_1	nrc234	wt	NRC7	Hero_J	DV	0
2	20211212	7	DSC03398_2	nrc234	wt	NRC7	Hero_J	DV	0
2	20211212	7	DSC03398_3	nrc234	wt	NRC7	Hero_J	DV	0
2	20211212	7	DSC03398_4	nrc234	wt	NRC7	Hero_J	DV	0
2	20211212	7	DSC03398_5	nrc234	wt	NRC7	Hero_J	DV	0
2	20211212	7	DSC03398_6	nrc234	wt	NRC7	Hero_J	DV	0
3	20220209	7	DSC03585_1	nrc234	wt	NRC0	Hero_J	DV	0
3	20220209	7	DSC03585_2	nrc234	wt	NRC0	Hero_J	DV	0
3	20220209	7	DSC03585_3	nrc234	wt	NRC0	Hero_J	DV	0
3	20220209	7	DSC03585_4	nrc234	wt	NRC0	Hero_J	DV	0
3	20220209	7	DSC03585_5	nrc234	wt	NRC0	Hero_J	DV	0
3	20220209	7	DSC03585_6	nrc234	wt	NRC0	Hero_J	DV	0
3	20220209	7	DSC03585_1	nrc234	wt	NRC1	Hero_J	DV	0
3	20220209	7	DSC03585_2	nrc234	wt	NRC1	Hero_J	DV	0
3	20220209	7	DSC03585_3	nrc234	wt	NRC1	Hero_J	DV	0
3	20220209	7	DSC03585_4	nrc234	wt	NRC1	Hero_J	DV	0
3	20220209	7	DSC03585_5	nrc234	wt	NRC1	Hero_J	DV	0
3	20220209	7	DSC03585_6	nrc234	wt	NRC1	Hero_J	DV	0
3	20220209	7	DSC03585_1	nrc234	wt	NRC2	Hero_J	DV	0
3	20220209	7	DSC03585_2	nrc234	wt	NRC2	Hero_J	DV	0
3	20220209	7	DSC03585_3	nrc234	wt	NRC2	Hero_J	DV	0
3	20220209	7	DSC03585_4	nrc234	wt	NRC2	Hero_J	DV	0
3	20220209	7	DSC03585_5	nrc234	wt	NRC2	Hero_J	DV	0
3	20220209	7	DSC03585_6	nrc234	wt	NRC2	Hero_J	DV	0
3	20220209	7	DSC03585_1	nrc234	wt	NRC3	Hero_J	DV	0
3	20220209	7	DSC03585_2	nrc234	wt	NRC3	Hero_J	DV	0
3	20220209	7	DSC03585_3	nrc234	wt	NRC3	Hero_J	DV	0
3	20220209	7	DSC03585_4	nrc234	wt	NRC3	Hero_J	DV	0
3	20220209	7	DSC03585_5	nrc234	wt	NRC3	Hero_J	DV	0
3	20220209	7	DSC03585_6	nrc234	wt	NRC3	Hero_J	DV	0
3	20220209	7	DSC03585_1	nrc234	wt	NRC4a	Hero_J	DV	0
3	20220209	7	DSC03585_2	nrc234	wt	NRC4a	Hero_J	DV	0
3	20220209	7	DSC03585_3	nrc234	wt	NRC4a	Hero_J	DV	0
3	20220209	7	DSC03585_4	nrc234	wt	NRC4a	Hero_J	DV	0
3	20220209	7	DSC03585_5	nrc234	wt	NRC4a	Hero_J	DV	0
3	20220209	7	DSC03585_6	nrc234	wt	NRC4a	Hero_J	DV	0
3	20220209	7	DSC03585_1	nrc234	wt	NRC4b	Hero_J	DV	0
3	20220209	7	DSC03585_2	nrc234	wt	NRC4b	Hero_J	DV	0
3	20220209	7	DSC03585_3	nrc234	wt	NRC4b	Hero_J	DV	0
3	20220209	7	DSC03585_4	nrc234	wt	NRC4b	Hero_J	DV	0
3	20220209	7	DSC03585_5	nrc234	wt	NRC4b	Hero_J	DV	0
3	20220209	7	DSC03585_6	nrc234	wt	NRC4b	Hero_J	DV	0
3	20220209	7	DSC03585_1	nrc234	wt	NRC4c	Hero_J	DV	0
3	20220209	7	DSC03585_2	nrc234	wt	NRC4c	Hero_J	DV	0
3	20220209	7	DSC03585_3	nrc234	wt	NRC4c	Hero_J	DV	0
3	20220209	7	DSC03585_4	nrc234	wt	NRC4c	Hero_J	DV	0
3	20220209	7	DSC03585_5	nrc234	wt	NRC4c	Hero_J	DV	0
3	20220209	7	DSC03585_6	nrc234	wt	NRC4c	Hero_J	DV	0
3	20220209	7	DSC03585_1	nrc234	wt	NRC5	Hero_J	DV	0
3	20220209	7	DSC03585_2	nrc234	wt	NRC5	Hero_J	DV	0
3	20220209	7	DSC03585_3	nrc234	wt	NRC5	Hero_J	DV	0
3	20220209	7	DSC03585_4	nrc234	wt	NRC5	Hero_J	DV	0
3	20220209	7	DSC03585_5	nrc234	wt	NRC5	Hero_J	DV	0
3	20220209	7	DSC03585_6	nrc234	wt	NRC5	Hero_J	DV	2
3	20220209	7	DSC03585_1	nrc234	wt	NRC6b	Hero_J	DV	5
3	20220209	7	DSC03585_2	nrc234	wt	NRC6b	Hero_J	DV	4
3	20220209	7	DSC03585_3	nrc234	wt	NRC6b	Hero_J	DV	4
3	20220209	7	DSC03585_4	nrc234	wt	NRC6b	Hero_J	DV	6
3	20220209	7	DSC03585_5	nrc234	wt	NRC6b	Hero_J	DV	4
3	20220209	7	DSC03585_6	nrc234	wt	NRC6b	Hero_J	DV	6
3	20220209	7	DSC03585_1	nrc234	wt	NRC7	Hero_J	DV	0
3	20220209	7	DSC03585_2	nrc234	wt	NRC7	Hero_J	DV	0
3	20220209	7	DSC03585_3	nrc234	wt	NRC7	Hero_J	DV	0
3	20220209	7	DSC03585_4	nrc234	wt	NRC7	Hero_J	DV	0
3	20220209	7	DSC03585_5	nrc234	wt	NRC7	Hero_J	DV	0
3	20220209	7	DSC03585_6	nrc234	wt	NRC7	Hero_J	DV	0
