## Supplementary material for "A root-specific NLR network confers resistance to plant parasitic nematodes": NRC_helpers_HR_quantification_NRC_only.xlsx

### Sheet: NbNRC3_HR_quantification
Replicate	Date	DPI	Leaf	Genotype	Genotype_code	NLR1	NLR2	Effector	Score
1	20211210	7	DSC03335_1	nrc234	wt	NRC0	EV	DV	0
1	20211210	7	DSC03335_2	nrc234	wt	NRC0	EV	DV	0
1	20211210	7	DSC03335_3	nrc234	wt	NRC0	EV	DV	0
1	20211210	7	DSC03335_4	nrc234	wt	NRC0	EV	DV	0
1	20211210	7	DSC03335_5	nrc234	wt	NRC0	EV	DV	0
1	20211210	7	DSC03335_6	nrc234	wt	NRC0	EV	DV	0
1	20211210	7	DSC03335_1	nrc234	wt	NRC1	EV	DV	0
1	20211210	7	DSC03335_2	nrc234	wt	NRC1	EV	DV	0
1	20211210	7	DSC03335_3	nrc234	wt	NRC1	EV	DV	0
1	20211210	7	DSC03335_4	nrc234	wt	NRC1	EV	DV	0
1	20211210	7	DSC03335_5	nrc234	wt	NRC1	EV	DV	0
1	20211210	7	DSC03335_6	nrc234	wt	NRC1	EV	DV	1
1	20211210	7	DSC03335_1	nrc234	wt	NRC2	EV	DV	0
1	20211210	7	DSC03335_2	nrc234	wt	NRC2	EV	DV	0
1	20211210	7	DSC03335_3	nrc234	wt	NRC2	EV	DV	0
1	20211210	7	DSC03335_4	nrc234	wt	NRC2	EV	DV	0
1	20211210	7	DSC03335_5	nrc234	wt	NRC2	EV	DV	0
1	20211210	7	DSC03335_6	nrc234	wt	NRC2	EV	DV	0
1	20211210	7	DSC03335_1	nrc234	wt	NRC3	EV	DV	0
1	20211210	7	DSC03335_2	nrc234	wt	NRC3	EV	DV	0
1	20211210	7	DSC03335_3	nrc234	wt	NRC3	EV	DV	0
1	20211210	7	DSC03335_4	nrc234	wt	NRC3	EV	DV	0
1	20211210	7	DSC03335_5	nrc234	wt	NRC3	EV	DV	0
1	20211210	7	DSC03335_6	nrc234	wt	NRC3	EV	DV	1
1	20211210	7	DSC03335_1	nrc234	wt	NRC4a	EV	DV	0
1	20211210	7	DSC03335_2	nrc234	wt	NRC4a	EV	DV	0
1	20211210	7	DSC03335_3	nrc234	wt	NRC4a	EV	DV	0
1	20211210	7	DSC03335_4	nrc234	wt	NRC4a	EV	DV	0
1	20211210	7	DSC03335_5	nrc234	wt	NRC4a	EV	DV	0
1	20211210	7	DSC03335_6	nrc234	wt	NRC4a	EV	DV	0
1	20211210	7	DSC03335_1	nrc234	wt	NRC4b	EV	DV	0
1	20211210	7	DSC03335_2	nrc234	wt	NRC4b	EV	DV	0
1	20211210	7	DSC03335_3	nrc234	wt	NRC4b	EV	DV	0
1	20211210	7	DSC03335_4	nrc234	wt	NRC4b	EV	DV	0
1	20211210	7	DSC03335_5	nrc234	wt	NRC4b	EV	DV	0
1	20211210	7	DSC03335_6	nrc234	wt	NRC4b	EV	DV	0
1	20211210	7	DSC03335_1	nrc234	wt	NRC4c	EV	DV	0
1	20211210	7	DSC03335_2	nrc234	wt	NRC4c	EV	DV	0
1	20211210	7	DSC03335_3	nrc234	wt	NRC4c	EV	DV	0
1	20211210	7	DSC03335_4	nrc234	wt	NRC4c	EV	DV	0
1	20211210	7	DSC03335_5	nrc234	wt	NRC4c	EV	DV	0
1	20211210	7	DSC03335_6	nrc234	wt	NRC4c	EV	DV	0
1	20211210	7	DSC03335_1	nrc234	wt	NRC5	EV	DV	0
1	20211210	7	DSC03335_2	nrc234	wt	NRC5	EV	DV	0
1	20211210	7	DSC03335_3	nrc234	wt	NRC5	EV	DV	0
1	20211210	7	DSC03335_4	nrc234	wt	NRC5	EV	DV	0
1	20211210	7	DSC03335_5	nrc234	wt	NRC5	EV	DV	0
1	20211210	7	DSC03335_6	nrc234	wt	NRC5	EV	DV	0
1	20211210	7	DSC03335_1	nrc234	wt	NRC6b	EV	DV	0
1	20211210	7	DSC03335_2	nrc234	wt	NRC6b	EV	DV	0
1	20211210	7	DSC03335_3	nrc234	wt	NRC6b	EV	DV	0
1	20211210	7	DSC03335_4	nrc234	wt	NRC6b	EV	DV	0
1	20211210	7	DSC03335_5	nrc234	wt	NRC6b	EV	DV	0
1	20211210	7	DSC03335_6	nrc234	wt	NRC6b	EV	DV	0
1	20211210	7	DSC03335_1	nrc234	wt	NRC7	EV	DV	0
1	20211210	7	DSC03335_2	nrc234	wt	NRC7	EV	DV	0
1	20211210	7	DSC03335_3	nrc234	wt	NRC7	EV	DV	0
1	20211210	7	DSC03335_4	nrc234	wt	NRC7	EV	DV	0
1	20211210	7	DSC03335_5	nrc234	wt	NRC7	EV	DV	0
1	20211210	7	DSC03335_6	nrc234	wt	NRC7	EV	DV	0
2	20211212	7	DSC03391_1	nrc234	wt	NRC0	EV	DV	0
2	20211212	7	DSC03391_2	nrc234	wt	NRC0	EV	DV	0
2	20211212	7	DSC03391_3	nrc234	wt	NRC0	EV	DV	0
2	20211212	7	DSC03391_4	nrc234	wt	NRC0	EV	DV	0
2	20211212	7	DSC03391_5	nrc234	wt	NRC0	EV	DV	0
2	20211212	7	DSC03391_6	nrc234	wt	NRC0	EV	DV	0
2	20211212	7	DSC03391_1	nrc234	wt	NRC1	EV	DV	1
2	20211212	7	DSC03391_2	nrc234	wt	NRC1	EV	DV	0
2	20211212	7	DSC03391_3	nrc234	wt	NRC1	EV	DV	0
2	20211212	7	DSC03391_4	nrc234	wt	NRC1	EV	DV	1
2	20211212	7	DSC03391_5	nrc234	wt	NRC1	EV	DV	0
2	20211212	7	DSC03391_6	nrc234	wt	NRC1	EV	DV	0
2	20211212	7	DSC03391_1	nrc234	wt	NRC2	EV	DV	0
2	20211212	7	DSC03391_2	nrc234	wt	NRC2	EV	DV	0
2	20211212	7	DSC03391_3	nrc234	wt	NRC2	EV	DV	0
2	20211212	7	DSC03391_4	nrc234	wt	NRC2	EV	DV	0
2	20211212	7	DSC03391_5	nrc234	wt	NRC2	EV	DV	0
2	20211212	7	DSC03391_6	nrc234	wt	NRC2	EV	DV	0
2	20211212	7	DSC03391_1	nrc234	wt	NRC3	EV	DV	1
2	20211212	7	DSC03391_2	nrc234	wt	NRC3	EV	DV	0
2	20211212	7	DSC03391_3	nrc234	wt	NRC3	EV	DV	0
2	20211212	7	DSC03391_4	nrc234	wt	NRC3	EV	DV	0
2	20211212	7	DSC03391_5	nrc234	wt	NRC3	EV	DV	1
2	20211212	7	DSC03391_6	nrc234	wt	NRC3	EV	DV	1
2	20211212	7	DSC03391_1	nrc234	wt	NRC4a	EV	DV	0
2	20211212	7	DSC03391_2	nrc234	wt	NRC4a	EV	DV	0
2	20211212	7	DSC03391_3	nrc234	wt	NRC4a	EV	DV	0
2	20211212	7	DSC03391_4	nrc234	wt	NRC4a	EV	DV	0
2	20211212	7	DSC03391_5	nrc234	wt	NRC4a	EV	DV	0
2	20211212	7	DSC03391_6	nrc234	wt	NRC4a	EV	DV	0
2	20211212	7	DSC03391_1	nrc234	wt	NRC4b	EV	DV	0
2	20211212	7	DSC03391_2	nrc234	wt	NRC4b	EV	DV	0
2	20211212	7	DSC03391_3	nrc234	wt	NRC4b	EV	DV	0
2	20211212	7	DSC03391_4	nrc234	wt	NRC4b	EV	DV	0
2	20211212	7	DSC03391_5	nrc234	wt	NRC4b	EV	DV	0
2	20211212	7	DSC03391_6	nrc234	wt	NRC4b	EV	DV	0
2	20211212	7	DSC03391_1	nrc234	wt	NRC4c	EV	DV	0
2	20211212	7	DSC03391_2	nrc234	wt	NRC4c	EV	DV	0
2	20211212	7	DSC03391_3	nrc234	wt	NRC4c	EV	DV	0
2	20211212	7	DSC03391_4	nrc234	wt	NRC4c	EV	DV	0
2	20211212	7	DSC03391_5	nrc234	wt	NRC4c	EV	DV	0
2	20211212	7	DSC03391_6	nrc234	wt	NRC4c	EV	DV	0
2	20211212	7	DSC03391_1	nrc234	wt	NRC5	EV	DV	0
2	20211212	7	DSC03391_2	nrc234	wt	NRC5	EV	DV	0
2	20211212	7	DSC03391_3	nrc234	wt	NRC5	EV	DV	0
2	20211212	7	DSC03391_4	nrc234	wt	NRC5	EV	DV	0
2	20211212	7	DSC03391_5	nrc234	wt	NRC5	EV	DV	0
2	20211212	7	DSC03391_6	nrc234	wt	NRC5	EV	DV	0
2	20211212	7	DSC03391_1	nrc234	wt	NRC6b	EV	DV	0
2	20211212	7	DSC03391_2	nrc234	wt	NRC6b	EV	DV	0
2	20211212	7	DSC03391_3	nrc234	wt	NRC6b	EV	DV	0
2	20211212	7	DSC03391_4	nrc234	wt	NRC6b	EV	DV	0
2	20211212	7	DSC03391_5	nrc234	wt	NRC6b	EV	DV	0
2	20211212	7	DSC03391_6	nrc234	wt	NRC6b	EV	DV	0
2	20211212	7	DSC03391_1	nrc234	wt	NRC7	EV	DV	0
2	20211212	7	DSC03391_2	nrc234	wt	NRC7	EV	DV	0
2	20211212	7	DSC03391_3	nrc234	wt	NRC7	EV	DV	0
2	20211212	7	DSC03391_4	nrc234	wt	NRC7	EV	DV	0
2	20211212	7	DSC03391_5	nrc234	wt	NRC7	EV	DV	0
2	20211212	7	DSC03391_6	nrc234	wt	NRC7	EV	DV	0
3	20220209	7	DSC03581_1	nrc234	wt	NRC0	EV	DV	0
3	20220209	7	DSC03581_2	nrc234	wt	NRC0	EV	DV	0
3	20220209	7	DSC03581_3	nrc234	wt	NRC0	EV	DV	0
3	20220209	7	DSC03581_4	nrc234	wt	NRC0	EV	DV	0
3	20220209	7	DSC03581_5	nrc234	wt	NRC0	EV	DV	0
3	20220209	7	DSC03581_6	nrc234	wt	NRC0	EV	DV	0
3	20220209	7	DSC03581_1	nrc234	wt	NRC1	EV	DV	0
3	20220209	7	DSC03581_2	nrc234	wt	NRC1	EV	DV	2
3	20220209	7	DSC03581_3	nrc234	wt	NRC1	EV	DV	0
3	20220209	7	DSC03581_4	nrc234	wt	NRC1	EV	DV	0
3	20220209	7	DSC03581_5	nrc234	wt	NRC1	EV	DV	0
3	20220209	7	DSC03581_6	nrc234	wt	NRC1	EV	DV	0
3	20220209	7	DSC03581_1	nrc234	wt	NRC2	EV	DV	0
3	20220209	7	DSC03581_2	nrc234	wt	NRC2	EV	DV	0
3	20220209	7	DSC03581_3	nrc234	wt	NRC2	EV	DV	0
3	20220209	7	DSC03581_4	nrc234	wt	NRC2	EV	DV	0
3	20220209	7	DSC03581_5	nrc234	wt	NRC2	EV	DV	0
3	20220209	7	DSC03581_6	nrc234	wt	NRC2	EV	DV	0
3	20220209	7	DSC03581_1	nrc234	wt	NRC3	EV	DV	0
3	20220209	7	DSC03581_2	nrc234	wt	NRC3	EV	DV	3
3	20220209	7	DSC03581_3	nrc234	wt	NRC3	EV	DV	0
3	20220209	7	DSC03581_4	nrc234	wt	NRC3	EV	DV	2
3	20220209	7	DSC03581_5	nrc234	wt	NRC3	EV	DV	0
3	20220209	7	DSC03581_6	nrc234	wt	NRC3	EV	DV	0
3	20220209	7	DSC03581_1	nrc234	wt	NRC4a	EV	DV	0
3	20220209	7	DSC03581_2	nrc234	wt	NRC4a	EV	DV	0
3	20220209	7	DSC03581_3	nrc234	wt	NRC4a	EV	DV	0
3	20220209	7	DSC03581_4	nrc234	wt	NRC4a	EV	DV	0
3	20220209	7	DSC03581_5	nrc234	wt	NRC4a	EV	DV	0
3	20220209	7	DSC03581_6	nrc234	wt	NRC4a	EV	DV	0
3	20220209	7	DSC03581_1	nrc234	wt	NRC4b	EV	DV	0
3	20220209	7	DSC03581_2	nrc234	wt	NRC4b	EV	DV	0
3	20220209	7	DSC03581_3	nrc234	wt	NRC4b	EV	DV	0
3	20220209	7	DSC03581_4	nrc234	wt	NRC4b	EV	DV	0
3	20220209	7	DSC03581_5	nrc234	wt	NRC4b	EV	DV	0
3	20220209	7	DSC03581_6	nrc234	wt	NRC4b	EV	DV	0
3	20220209	7	DSC03581_1	nrc234	wt	NRC4c	EV	DV	0
3	20220209	7	DSC03581_2	nrc234	wt	NRC4c	EV	DV	0
3	20220209	7	DSC03581_3	nrc234	wt	NRC4c	EV	DV	0
3	20220209	7	DSC03581_4	nrc234	wt	NRC4c	EV	DV	0
3	20220209	7	DSC03581_5	nrc234	wt	NRC4c	EV	DV	0
3	20220209	7	DSC03581_6	nrc234	wt	NRC4c	EV	DV	0
3	20220209	7	DSC03581_1	nrc234	wt	NRC5	EV	DV	0
3	20220209	7	DSC03581_2	nrc234	wt	NRC5	EV	DV	2
3	20220209	7	DSC03581_3	nrc234	wt	NRC5	EV	DV	0
3	20220209	7	DSC03581_4	nrc234	wt	NRC5	EV	DV	0
3	20220209	7	DSC03581_5	nrc234	wt	NRC5	EV	DV	0
3	20220209	7	DSC03581_6	nrc234	wt	NRC5	EV	DV	0
3	20220209	7	DSC03581_1	nrc234	wt	NRC6b	EV	DV	0
3	20220209	7	DSC03581_2	nrc234	wt	NRC6b	EV	DV	0
3	20220209	7	DSC03581_3	nrc234	wt	NRC6b	EV	DV	0
3	20220209	7	DSC03581_4	nrc234	wt	NRC6b	EV	DV	0
3	20220209	7	DSC03581_5	nrc234	wt	NRC6b	EV	DV	0
3	20220209	7	DSC03581_6	nrc234	wt	NRC6b	EV	DV	0
3	20220209	7	DSC03581_1	nrc234	wt	NRC7	EV	DV	0
3	20220209	7	DSC03581_2	nrc234	wt	NRC7	EV	DV	0
3	20220209	7	DSC03581_3	nrc234	wt	NRC7	EV	DV	0
3	20220209	7	DSC03581_4	nrc234	wt	NRC7	EV	DV	0
3	20220209	7	DSC03581_5	nrc234	wt	NRC7	EV	DV	0
3	20220209	7	DSC03581_6	nrc234	wt	NRC7	EV	DV	0
