## Supplementary material for "A root-specific NLR network confers resistance to plant parasitic nematodes": NRC_helpers_HR_quantification_Rx.xlsx

### Sheet: NbNRC3_HR_quantification
Replicate	Date	DPI	Leaf	Genotype	Genotype_code	NLR1	NLR2	Effector	Score
1	20211210	7	DSC03334_1	nrc234	wt	NRC0	Rx	DV	0
1	20211210	7	DSC03334_2	nrc234	wt	NRC0	Rx	DV	0
1	20211210	7	DSC03334_3	nrc234	wt	NRC0	Rx	DV	0
1	20211210	7	DSC03334_4	nrc234	wt	NRC0	Rx	DV	0
1	20211210	7	DSC03334_5	nrc234	wt	NRC0	Rx	DV	0
1	20211210	7	DSC03334_6	nrc234	wt	NRC0	Rx	DV	0
1	20211210	7	DSC03334_1	nrc234	wt	NRC1	Rx	DV	0
1	20211210	7	DSC03334_2	nrc234	wt	NRC1	Rx	DV	1
1	20211210	7	DSC03334_3	nrc234	wt	NRC1	Rx	DV	0
1	20211210	7	DSC03334_4	nrc234	wt	NRC1	Rx	DV	0
1	20211210	7	DSC03334_5	nrc234	wt	NRC1	Rx	DV	0
1	20211210	7	DSC03334_6	nrc234	wt	NRC1	Rx	DV	1
1	20211210	7	DSC03334_1	nrc234	wt	NRC2	Rx	DV	5
1	20211210	7	DSC03334_2	nrc234	wt	NRC2	Rx	DV	6
1	20211210	7	DSC03334_3	nrc234	wt	NRC2	Rx	DV	3
1	20211210	7	DSC03334_4	nrc234	wt	NRC2	Rx	DV	4
1	20211210	7	DSC03334_5	nrc234	wt	NRC2	Rx	DV	7
1	20211210	7	DSC03334_6	nrc234	wt	NRC2	Rx	DV	7
1	20211210	7	DSC03334_1	nrc234	wt	NRC3	Rx	DV	4
1	20211210	7	DSC03334_2	nrc234	wt	NRC3	Rx	DV	6
1	20211210	7	DSC03334_3	nrc234	wt	NRC3	Rx	DV	5
1	20211210	7	DSC03334_4	nrc234	wt	NRC3	Rx	DV	4
1	20211210	7	DSC03334_5	nrc234	wt	NRC3	Rx	DV	5
1	20211210	7	DSC03334_6	nrc234	wt	NRC3	Rx	DV	7
1	20211210	7	DSC03334_1	nrc234	wt	NRC4a	Rx	DV	5
1	20211210	7	DSC03334_2	nrc234	wt	NRC4a	Rx	DV	6
1	20211210	7	DSC03334_3	nrc234	wt	NRC4a	Rx	DV	6
1	20211210	7	DSC03334_4	nrc234	wt	NRC4a	Rx	DV	5
1	20211210	7	DSC03334_5	nrc234	wt	NRC4a	Rx	DV	6
1	20211210	7	DSC03334_6	nrc234	wt	NRC4a	Rx	DV	7
1	20211210	7	DSC03334_1	nrc234	wt	NRC4b	Rx	DV	5
1	20211210	7	DSC03334_2	nrc234	wt	NRC4b	Rx	DV	7
1	20211210	7	DSC03334_3	nrc234	wt	NRC4b	Rx	DV	5
1	20211210	7	DSC03334_4	nrc234	wt	NRC4b	Rx	DV	5
1	20211210	7	DSC03334_5	nrc234	wt	NRC4b	Rx	DV	6
1	20211210	7	DSC03334_6	nrc234	wt	NRC4b	Rx	DV	7
1	20211210	7	DSC03334_1	nrc234	wt	NRC4c	Rx	DV	0
1	20211210	7	DSC03334_2	nrc234	wt	NRC4c	Rx	DV	0
1	20211210	7	DSC03334_3	nrc234	wt	NRC4c	Rx	DV	0
1	20211210	7	DSC03334_4	nrc234	wt	NRC4c	Rx	DV	0
1	20211210	7	DSC03334_5	nrc234	wt	NRC4c	Rx	DV	0
1	20211210	7	DSC03334_6	nrc234	wt	NRC4c	Rx	DV	0
1	20211210	7	DSC03334_1	nrc234	wt	NRC5	Rx	DV	0
1	20211210	7	DSC03334_2	nrc234	wt	NRC5	Rx	DV	0
1	20211210	7	DSC03334_3	nrc234	wt	NRC5	Rx	DV	0
1	20211210	7	DSC03334_4	nrc234	wt	NRC5	Rx	DV	0
1	20211210	7	DSC03334_5	nrc234	wt	NRC5	Rx	DV	0
1	20211210	7	DSC03334_6	nrc234	wt	NRC5	Rx	DV	0
1	20211210	7	DSC03334_1	nrc234	wt	NRC6b	Rx	DV	0
1	20211210	7	DSC03334_2	nrc234	wt	NRC6b	Rx	DV	0
1	20211210	7	DSC03334_3	nrc234	wt	NRC6b	Rx	DV	0
1	20211210	7	DSC03334_4	nrc234	wt	NRC6b	Rx	DV	0
1	20211210	7	DSC03334_5	nrc234	wt	NRC6b	Rx	DV	0
1	20211210	7	DSC03334_6	nrc234	wt	NRC6b	Rx	DV	0
1	20211210	7	DSC03334_1	nrc234	wt	NRC7	Rx	DV	0
1	20211210	7	DSC03334_2	nrc234	wt	NRC7	Rx	DV	0
1	20211210	7	DSC03334_3	nrc234	wt	NRC7	Rx	DV	0
1	20211210	7	DSC03334_4	nrc234	wt	NRC7	Rx	DV	0
1	20211210	7	DSC03334_5	nrc234	wt	NRC7	Rx	DV	0
1	20211210	7	DSC03334_6	nrc234	wt	NRC7	Rx	DV	0
2	20211212	7	DSC03392_1	nrc234	wt	NRC0	Rx	DV	0
2	20211212	7	DSC03392_2	nrc234	wt	NRC0	Rx	DV	0
2	20211212	7	DSC03392_3	nrc234	wt	NRC0	Rx	DV	0
2	20211212	7	DSC03392_4	nrc234	wt	NRC0	Rx	DV	0
2	20211212	7	DSC03392_5	nrc234	wt	NRC0	Rx	DV	0
2	20211212	7	DSC03392_6	nrc234	wt	NRC0	Rx	DV	0
2	20211212	7	DSC03392_1	nrc234	wt	NRC1	Rx	DV	0
2	20211212	7	DSC03392_2	nrc234	wt	NRC1	Rx	DV	2
2	20211212	7	DSC03392_3	nrc234	wt	NRC1	Rx	DV	0
2	20211212	7	DSC03392_4	nrc234	wt	NRC1	Rx	DV	0
2	20211212	7	DSC03392_5	nrc234	wt	NRC1	Rx	DV	1
2	20211212	7	DSC03392_6	nrc234	wt	NRC1	Rx	DV	1
2	20211212	7	DSC03392_1	nrc234	wt	NRC2	Rx	DV	1
2	20211212	7	DSC03392_2	nrc234	wt	NRC2	Rx	DV	7
2	20211212	7	DSC03392_3	nrc234	wt	NRC2	Rx	DV	3
2	20211212	7	DSC03392_4	nrc234	wt	NRC2	Rx	DV	3
2	20211212	7	DSC03392_5	nrc234	wt	NRC2	Rx	DV	7
2	20211212	7	DSC03392_6	nrc234	wt	NRC2	Rx	DV	6
2	20211212	7	DSC03392_1	nrc234	wt	NRC3	Rx	DV	4
2	20211212	7	DSC03392_2	nrc234	wt	NRC3	Rx	DV	7
2	20211212	7	DSC03392_3	nrc234	wt	NRC3	Rx	DV	4
2	20211212	7	DSC03392_4	nrc234	wt	NRC3	Rx	DV	5
2	20211212	7	DSC03392_5	nrc234	wt	NRC3	Rx	DV	7
2	20211212	7	DSC03392_6	nrc234	wt	NRC3	Rx	DV	7
2	20211212	7	DSC03392_1	nrc234	wt	NRC4a	Rx	DV	5
2	20211212	7	DSC03392_2	nrc234	wt	NRC4a	Rx	DV	7
2	20211212	7	DSC03392_3	nrc234	wt	NRC4a	Rx	DV	4
2	20211212	7	DSC03392_4	nrc234	wt	NRC4a	Rx	DV	5
2	20211212	7	DSC03392_5	nrc234	wt	NRC4a	Rx	DV	7
2	20211212	7	DSC03392_6	nrc234	wt	NRC4a	Rx	DV	6
2	20211212	7	DSC03392_1	nrc234	wt	NRC4b	Rx	DV	4
2	20211212	7	DSC03392_2	nrc234	wt	NRC4b	Rx	DV	5
2	20211212	7	DSC03392_3	nrc234	wt	NRC4b	Rx	DV	4
2	20211212	7	DSC03392_4	nrc234	wt	NRC4b	Rx	DV	4
2	20211212	7	DSC03392_5	nrc234	wt	NRC4b	Rx	DV	5
2	20211212	7	DSC03392_6	nrc234	wt	NRC4b	Rx	DV	4
2	20211212	7	DSC03392_1	nrc234	wt	NRC4c	Rx	DV	0
2	20211212	7	DSC03392_2	nrc234	wt	NRC4c	Rx	DV	0
2	20211212	7	DSC03392_3	nrc234	wt	NRC4c	Rx	DV	0
2	20211212	7	DSC03392_4	nrc234	wt	NRC4c	Rx	DV	0
2	20211212	7	DSC03392_5	nrc234	wt	NRC4c	Rx	DV	0
2	20211212	7	DSC03392_6	nrc234	wt	NRC4c	Rx	DV	0
2	20211212	7	DSC03392_1	nrc234	wt	NRC5	Rx	DV	0
2	20211212	7	DSC03392_2	nrc234	wt	NRC5	Rx	DV	0
2	20211212	7	DSC03392_3	nrc234	wt	NRC5	Rx	DV	0
2	20211212	7	DSC03392_4	nrc234	wt	NRC5	Rx	DV	0
2	20211212	7	DSC03392_5	nrc234	wt	NRC5	Rx	DV	0
2	20211212	7	DSC03392_6	nrc234	wt	NRC5	Rx	DV	0
2	20211212	7	DSC03392_1	nrc234	wt	NRC6b	Rx	DV	0
2	20211212	7	DSC03392_2	nrc234	wt	NRC6b	Rx	DV	0
2	20211212	7	DSC03392_3	nrc234	wt	NRC6b	Rx	DV	0
2	20211212	7	DSC03392_4	nrc234	wt	NRC6b	Rx	DV	0
2	20211212	7	DSC03392_5	nrc234	wt	NRC6b	Rx	DV	0
2	20211212	7	DSC03392_6	nrc234	wt	NRC6b	Rx	DV	0
2	20211212	7	DSC03392_1	nrc234	wt	NRC7	Rx	DV	0
2	20211212	7	DSC03392_2	nrc234	wt	NRC7	Rx	DV	0
2	20211212	7	DSC03392_3	nrc234	wt	NRC7	Rx	DV	0
2	20211212	7	DSC03392_4	nrc234	wt	NRC7	Rx	DV	0
2	20211212	7	DSC03392_5	nrc234	wt	NRC7	Rx	DV	0
2	20211212	7	DSC03392_6	nrc234	wt	NRC7	Rx	DV	0
3	20220223	7	DSC03802_1	nrc234	wt	NRC0	Rx	DV	0
3	20220223	7	DSC03802_2	nrc234	wt	NRC0	Rx	DV	0
3	20220223	7	DSC03802_3	nrc234	wt	NRC0	Rx	DV	0
3	20220223	7	DSC03802_4	nrc234	wt	NRC0	Rx	DV	0
3	20220223	7	DSC03802_5	nrc234	wt	NRC0	Rx	DV	0
3	20220223	7	DSC03802_6	nrc234	wt	NRC0	Rx	DV	0
3	20220223	7	DSC03802_1	nrc234	wt	NRC1	Rx	DV	0
3	20220223	7	DSC03802_2	nrc234	wt	NRC1	Rx	DV	0
3	20220223	7	DSC03802_3	nrc234	wt	NRC1	Rx	DV	1
3	20220223	7	DSC03802_4	nrc234	wt	NRC1	Rx	DV	1
3	20220223	7	DSC03802_5	nrc234	wt	NRC1	Rx	DV	0
3	20220223	7	DSC03802_6	nrc234	wt	NRC1	Rx	DV	0
3	20220223	7	DSC03802_1	nrc234	wt	NRC2	Rx	DV	2
3	20220223	7	DSC03802_2	nrc234	wt	NRC2	Rx	DV	4
3	20220223	7	DSC03802_3	nrc234	wt	NRC2	Rx	DV	6
3	20220223	7	DSC03802_4	nrc234	wt	NRC2	Rx	DV	6
3	20220223	7	DSC03802_5	nrc234	wt	NRC2	Rx	DV	6
3	20220223	7	DSC03802_6	nrc234	wt	NRC2	Rx	DV	6
3	20220223	7	DSC03802_1	nrc234	wt	NRC3	Rx	DV	5
3	20220223	7	DSC03802_2	nrc234	wt	NRC3	Rx	DV	4
3	20220223	7	DSC03802_3	nrc234	wt	NRC3	Rx	DV	7
3	20220223	7	DSC03802_4	nrc234	wt	NRC3	Rx	DV	6
3	20220223	7	DSC03802_5	nrc234	wt	NRC3	Rx	DV	7
3	20220223	7	DSC03802_6	nrc234	wt	NRC3	Rx	DV	4
3	20220223	7	DSC03802_1	nrc234	wt	NRC4a	Rx	DV	4
3	20220223	7	DSC03802_2	nrc234	wt	NRC4a	Rx	DV	3
3	20220223	7	DSC03802_3	nrc234	wt	NRC4a	Rx	DV	4
3	20220223	7	DSC03802_4	nrc234	wt	NRC4a	Rx	DV	4
3	20220223	7	DSC03802_5	nrc234	wt	NRC4a	Rx	DV	6
3	20220223	7	DSC03802_6	nrc234	wt	NRC4a	Rx	DV	4
3	20220223	7	DSC03802_1	nrc234	wt	NRC4b	Rx	DV	4
3	20220223	7	DSC03802_2	nrc234	wt	NRC4b	Rx	DV	4
3	20220223	7	DSC03802_3	nrc234	wt	NRC4b	Rx	DV	4
3	20220223	7	DSC03802_4	nrc234	wt	NRC4b	Rx	DV	3
3	20220223	7	DSC03802_5	nrc234	wt	NRC4b	Rx	DV	4
3	20220223	7	DSC03802_6	nrc234	wt	NRC4b	Rx	DV	4
3	20220223	7	DSC03802_1	nrc234	wt	NRC4c	Rx	DV	0
3	20220223	7	DSC03802_2	nrc234	wt	NRC4c	Rx	DV	2
3	20220223	7	DSC03802_3	nrc234	wt	NRC4c	Rx	DV	0
3	20220223	7	DSC03802_4	nrc234	wt	NRC4c	Rx	DV	0
3	20220223	7	DSC03802_5	nrc234	wt	NRC4c	Rx	DV	1
3	20220223	7	DSC03802_6	nrc234	wt	NRC4c	Rx	DV	0
3	20220223	7	DSC03802_1	nrc234	wt	NRC5	Rx	DV	0
3	20220223	7	DSC03802_2	nrc234	wt	NRC5	Rx	DV	0
3	20220223	7	DSC03802_3	nrc234	wt	NRC5	Rx	DV	0
3	20220223	7	DSC03802_4	nrc234	wt	NRC5	Rx	DV	0
3	20220223	7	DSC03802_5	nrc234	wt	NRC5	Rx	DV	0
3	20220223	7	DSC03802_6	nrc234	wt	NRC5	Rx	DV	0
3	20220223	7	DSC03802_1	nrc234	wt	NRC6b	Rx	DV	0
3	20220223	7	DSC03802_2	nrc234	wt	NRC6b	Rx	DV	0
3	20220223	7	DSC03802_3	nrc234	wt	NRC6b	Rx	DV	0
3	20220223	7	DSC03802_4	nrc234	wt	NRC6b	Rx	DV	0
3	20220223	7	DSC03802_5	nrc234	wt	NRC6b	Rx	DV	0
3	20220223	7	DSC03802_6	nrc234	wt	NRC6b	Rx	DV	0
3	20220223	7	DSC03802_1	nrc234	wt	NRC7	Rx	DV	0
3	20220223	7	DSC03802_2	nrc234	wt	NRC7	Rx	DV	0
3	20220223	7	DSC03802_3	nrc234	wt	NRC7	Rx	DV	0
3	20220223	7	DSC03802_4	nrc234	wt	NRC7	Rx	DV	0
3	20220223	7	DSC03802_5	nrc234	wt	NRC7	Rx	DV	0
3	20220223	7	DSC03802_6	nrc234	wt	NRC7	Rx	DV	0
