## Supplementary material for "A root-specific NLR network confers resistance to plant parasitic nematodes": HR_quantification_MeR1.xlsx

### Sheet: NbNRC3_HR_quantification
Replicate	Date	DPI	Leaf	Genotype	Genotype_code	NLR1	NLR2	Effector	Score
1	20230831	7	DSC00509_1	wt	wt	EV	MeR1	WT	0
1	20230831	7	DSC00509_2	wt	wt	EV	MeR1	WT	0
1	20230831	7	DSC00509_3	wt	wt	EV	MeR1	WT	0
1	20230831	7	DSC00509_4	wt	wt	EV	MeR1	WT	0
1	20230831	7	DSC00509_5	wt	wt	EV	MeR1	WT	0
1	20230831	7	DSC00509_6	wt	wt	EV	MeR1	WT	0
1	20230831	7	DSC00509_1	wt	wt	EV	MeR1	DV	0
1	20230831	7	DSC00509_2	wt	wt	EV	MeR1	DV	0
1	20230831	7	DSC00509_3	wt	wt	EV	MeR1	DV	0
1	20230831	7	DSC00509_4	wt	wt	EV	MeR1	DV	0
1	20230831	7	DSC00509_5	wt	wt	EV	MeR1	DV	0
1	20230831	7	DSC00509_6	wt	wt	EV	MeR1	DV	0
1	20230831	7	DSC00509_1	wt	wt	NRC6b	MeR1	WT	4
1	20230831	7	DSC00509_2	wt	wt	NRC6b	MeR1	WT	6
1	20230831	7	DSC00509_3	wt	wt	NRC6b	MeR1	WT	5
1	20230831	7	DSC00509_4	wt	wt	NRC6b	MeR1	WT	5
1	20230831	7	DSC00509_5	wt	wt	NRC6b	MeR1	WT	5
1	20230831	7	DSC00509_6	wt	wt	NRC6b	MeR1	WT	4
1	20230831	7	DSC00509_1	wt	wt	NRC6b	MeR1	DV	3
1	20230831	7	DSC00509_2	wt	wt	NRC6b	MeR1	DV	2
1	20230831	7	DSC00509_3	wt	wt	NRC6b	MeR1	DV	3
1	20230831	7	DSC00509_4	wt	wt	NRC6b	MeR1	DV	3
1	20230831	7	DSC00509_5	wt	wt	NRC6b	MeR1	DV	3
1	20230831	7	DSC00509_6	wt	wt	NRC6b	MeR1	DV	2
1	20230831	7	DSC00509_1	wt	wt	NRC6b	EV	WT	0
1	20230831	7	DSC00509_2	wt	wt	NRC6b	EV	WT	0
1	20230831	7	DSC00509_3	wt	wt	NRC6b	EV	WT	0
1	20230831	7	DSC00509_4	wt	wt	NRC6b	EV	WT	0
1	20230831	7	DSC00509_5	wt	wt	NRC6b	EV	WT	0
1	20230831	7	DSC00509_6	wt	wt	NRC6b	EV	WT	0
1	20230831	7	DSC00509_1	wt	wt	NRC6b	EV	DV	5
1	20230831	7	DSC00509_2	wt	wt	NRC6b	EV	DV	4
1	20230831	7	DSC00509_3	wt	wt	NRC6b	EV	DV	5
1	20230831	7	DSC00509_4	wt	wt	NRC6b	EV	DV	4
1	20230831	7	DSC00509_5	wt	wt	NRC6b	EV	DV	7
1	20230831	7	DSC00509_6	wt	wt	NRC6b	EV	DV	5
2	20230907	7	DSC00590_1	wt	wt	EV	MeR1	WT	0
2	20230907	7	DSC00590_2	wt	wt	EV	MeR1	WT	0
2	20230907	7	DSC00590_3	wt	wt	EV	MeR1	WT	0
2	20230907	7	DSC00590_4	wt	wt	EV	MeR1	WT	0
2	20230907	7	DSC00590_5	wt	wt	EV	MeR1	WT	0
2	20230907	7	DSC00590_6	wt	wt	EV	MeR1	WT	0
2	20230907	7	DSC00590_1	wt	wt	EV	MeR1	DV	0
2	20230907	7	DSC00590_2	wt	wt	EV	MeR1	DV	0
2	20230907	7	DSC00590_3	wt	wt	EV	MeR1	DV	0
2	20230907	7	DSC00590_4	wt	wt	EV	MeR1	DV	0
2	20230907	7	DSC00590_5	wt	wt	EV	MeR1	DV	0
2	20230907	7	DSC00590_6	wt	wt	EV	MeR1	DV	0
2	20230907	7	DSC00590_1	wt	wt	NRC6b	MeR1	WT	4
2	20230907	7	DSC00590_2	wt	wt	NRC6b	MeR1	WT	4
2	20230907	7	DSC00590_3	wt	wt	NRC6b	MeR1	WT	4
2	20230907	7	DSC00590_4	wt	wt	NRC6b	MeR1	WT	6
2	20230907	7	DSC00590_5	wt	wt	NRC6b	MeR1	WT	4
2	20230907	7	DSC00590_6	wt	wt	NRC6b	MeR1	WT	4
2	20230907	7	DSC00590_1	wt	wt	NRC6b	MeR1	DV	1
2	20230907	7	DSC00590_2	wt	wt	NRC6b	MeR1	DV	3
2	20230907	7	DSC00590_3	wt	wt	NRC6b	MeR1	DV	3
2	20230907	7	DSC00590_4	wt	wt	NRC6b	MeR1	DV	2
2	20230907	7	DSC00590_5	wt	wt	NRC6b	MeR1	DV	3
2	20230907	7	DSC00590_6	wt	wt	NRC6b	MeR1	DV	3
2	20230907	7	DSC00590_1	wt	wt	NRC6b	EV	WT	0
2	20230907	7	DSC00590_2	wt	wt	NRC6b	EV	WT	0
2	20230907	7	DSC00590_3	wt	wt	NRC6b	EV	WT	0
2	20230907	7	DSC00590_4	wt	wt	NRC6b	EV	WT	0
2	20230907	7	DSC00590_5	wt	wt	NRC6b	EV	WT	0
2	20230907	7	DSC00590_6	wt	wt	NRC6b	EV	WT	0
2	20230907	7	DSC00590_1	wt	wt	NRC6b	EV	DV	2
2	20230907	7	DSC00590_2	wt	wt	NRC6b	EV	DV	3
2	20230907	7	DSC00590_3	wt	wt	NRC6b	EV	DV	4
2	20230907	7	DSC00590_4	wt	wt	NRC6b	EV	DV	6
2	20230907	7	DSC00590_5	wt	wt	NRC6b	EV	DV	5
2	20230907	7	DSC00590_6	wt	wt	NRC6b	EV	DV	5
