## Supplementary material for "A root-specific NLR network confers resistance to plant parasitic nematodes": NRC_helpers_HR_quantification_MeR1.xlsx

### Sheet: NbNRC3_HR_quantification
Replicate	Date	DPI	Leaf	Genotype	Genotype_code	NLR1	NLR2	Effector	Score
1	20230831	7	DSC00510_1	nrc234	wt	NRC0	MeR1	DV	0
1	20230831	7	DSC00510_2	nrc234	wt	NRC0	MeR1	DV	0
1	20230831	7	DSC00510_3	nrc234	wt	NRC0	MeR1	DV	0
1	20230831	7	DSC00510_4	nrc234	wt	NRC0	MeR1	DV	0
1	20230831	7	DSC00510_5	nrc234	wt	NRC0	MeR1	DV	0
1	20230831	7	DSC00510_6	nrc234	wt	NRC0	MeR1	DV	0
1	20230831	7	DSC00510_1	nrc234	wt	NRC1	MeR1	DV	0
1	20230831	7	DSC00510_2	nrc234	wt	NRC1	MeR1	DV	0
1	20230831	7	DSC00510_3	nrc234	wt	NRC1	MeR1	DV	0
1	20230831	7	DSC00510_4	nrc234	wt	NRC1	MeR1	DV	0
1	20230831	7	DSC00510_5	nrc234	wt	NRC1	MeR1	DV	0
1	20230831	7	DSC00510_6	nrc234	wt	NRC1	MeR1	DV	0
1	20230831	7	DSC00510_1	nrc234	wt	NRC2	MeR1	DV	0
1	20230831	7	DSC00510_2	nrc234	wt	NRC2	MeR1	DV	0
1	20230831	7	DSC00510_3	nrc234	wt	NRC2	MeR1	DV	0
1	20230831	7	DSC00510_4	nrc234	wt	NRC2	MeR1	DV	0
1	20230831	7	DSC00510_5	nrc234	wt	NRC2	MeR1	DV	0
1	20230831	7	DSC00510_6	nrc234	wt	NRC2	MeR1	DV	0
1	20230831	7	DSC00510_1	nrc234	wt	NRC3	MeR1	DV	1
1	20230831	7	DSC00510_2	nrc234	wt	NRC3	MeR1	DV	0
1	20230831	7	DSC00510_3	nrc234	wt	NRC3	MeR1	DV	0
1	20230831	7	DSC00510_4	nrc234	wt	NRC3	MeR1	DV	0
1	20230831	7	DSC00510_5	nrc234	wt	NRC3	MeR1	DV	1
1	20230831	7	DSC00510_6	nrc234	wt	NRC3	MeR1	DV	0
1	20230831	7	DSC00510_1	nrc234	wt	NRC4a	MeR1	DV	0
1	20230831	7	DSC00510_2	nrc234	wt	NRC4a	MeR1	DV	0
1	20230831	7	DSC00510_3	nrc234	wt	NRC4a	MeR1	DV	0
1	20230831	7	DSC00510_4	nrc234	wt	NRC4a	MeR1	DV	0
1	20230831	7	DSC00510_5	nrc234	wt	NRC4a	MeR1	DV	0
1	20230831	7	DSC00510_6	nrc234	wt	NRC4a	MeR1	DV	0
1	20230831	7	DSC00510_1	nrc234	wt	NRC4b	MeR1	DV	0
1	20230831	7	DSC00510_2	nrc234	wt	NRC4b	MeR1	DV	0
1	20230831	7	DSC00510_3	nrc234	wt	NRC4b	MeR1	DV	0
1	20230831	7	DSC00510_4	nrc234	wt	NRC4b	MeR1	DV	0
1	20230831	7	DSC00510_5	nrc234	wt	NRC4b	MeR1	DV	0
1	20230831	7	DSC00510_6	nrc234	wt	NRC4b	MeR1	DV	0
1	20230831	7	DSC00510_1	nrc234	wt	NRC4c	MeR1	DV	0
1	20230831	7	DSC00510_2	nrc234	wt	NRC4c	MeR1	DV	0
1	20230831	7	DSC00510_3	nrc234	wt	NRC4c	MeR1	DV	0
1	20230831	7	DSC00510_4	nrc234	wt	NRC4c	MeR1	DV	0
1	20230831	7	DSC00510_5	nrc234	wt	NRC4c	MeR1	DV	0
1	20230831	7	DSC00510_6	nrc234	wt	NRC4c	MeR1	DV	0
1	20230831	7	DSC00510_1	nrc234	wt	NRC5	MeR1	DV	0
1	20230831	7	DSC00510_2	nrc234	wt	NRC5	MeR1	DV	0
1	20230831	7	DSC00510_3	nrc234	wt	NRC5	MeR1	DV	0
1	20230831	7	DSC00510_4	nrc234	wt	NRC5	MeR1	DV	0
1	20230831	7	DSC00510_5	nrc234	wt	NRC5	MeR1	DV	0
1	20230831	7	DSC00510_6	nrc234	wt	NRC5	MeR1	DV	5
1	20230831	7	DSC00510_1	nrc234	wt	NRC6b	MeR1	DV	3
1	20230831	7	DSC00510_2	nrc234	wt	NRC6b	MeR1	DV	2
1	20230831	7	DSC00510_3	nrc234	wt	NRC6b	MeR1	DV	3
1	20230831	7	DSC00510_4	nrc234	wt	NRC6b	MeR1	DV	2
1	20230831	7	DSC00510_5	nrc234	wt	NRC6b	MeR1	DV	3
1	20230831	7	DSC00510_6	nrc234	wt	NRC6b	MeR1	DV	4
1	20230831	7	DSC00510_1	nrc234	wt	NRC7	MeR1	DV	0
1	20230831	7	DSC00510_2	nrc234	wt	NRC7	MeR1	DV	0
1	20230831	7	DSC00510_3	nrc234	wt	NRC7	MeR1	DV	0
1	20230831	7	DSC00510_4	nrc234	wt	NRC7	MeR1	DV	0
1	20230831	7	DSC00510_5	nrc234	wt	NRC7	MeR1	DV	0
1	20230831	7	DSC00510_6	nrc234	wt	NRC7	MeR1	DV	0
2	20230907	7	DSC00592_1	nrc234	wt	NRC0	MeR1	DV	0
2	20230907	7	DSC00592_2	nrc234	wt	NRC0	MeR1	DV	0
2	20230907	7	DSC00592_3	nrc234	wt	NRC0	MeR1	DV	0
2	20230907	7	DSC00592_4	nrc234	wt	NRC0	MeR1	DV	0
2	20230907	7	DSC00592_5	nrc234	wt	NRC0	MeR1	DV	0
2	20230907	7	DSC00592_6	nrc234	wt	NRC0	MeR1	DV	0
2	20230907	7	DSC00592_1	nrc234	wt	NRC1	MeR1	DV	0
2	20230907	7	DSC00592_2	nrc234	wt	NRC1	MeR1	DV	0
2	20230907	7	DSC00592_3	nrc234	wt	NRC1	MeR1	DV	0
2	20230907	7	DSC00592_4	nrc234	wt	NRC1	MeR1	DV	0
2	20230907	7	DSC00592_5	nrc234	wt	NRC1	MeR1	DV	0
2	20230907	7	DSC00592_6	nrc234	wt	NRC1	MeR1	DV	0
2	20230907	7	DSC00592_1	nrc234	wt	NRC2	MeR1	DV	0
2	20230907	7	DSC00592_2	nrc234	wt	NRC2	MeR1	DV	0
2	20230907	7	DSC00592_3	nrc234	wt	NRC2	MeR1	DV	0
2	20230907	7	DSC00592_4	nrc234	wt	NRC2	MeR1	DV	0
2	20230907	7	DSC00592_5	nrc234	wt	NRC2	MeR1	DV	0
2	20230907	7	DSC00592_6	nrc234	wt	NRC2	MeR1	DV	0
2	20230907	7	DSC00592_1	nrc234	wt	NRC3	MeR1	DV	0
2	20230907	7	DSC00592_2	nrc234	wt	NRC3	MeR1	DV	0
2	20230907	7	DSC00592_3	nrc234	wt	NRC3	MeR1	DV	0
2	20230907	7	DSC00592_4	nrc234	wt	NRC3	MeR1	DV	0
2	20230907	7	DSC00592_5	nrc234	wt	NRC3	MeR1	DV	1
2	20230907	7	DSC00592_6	nrc234	wt	NRC3	MeR1	DV	1
2	20230907	7	DSC00592_1	nrc234	wt	NRC4a	MeR1	DV	0
2	20230907	7	DSC00592_2	nrc234	wt	NRC4a	MeR1	DV	0
2	20230907	7	DSC00592_3	nrc234	wt	NRC4a	MeR1	DV	0
2	20230907	7	DSC00592_4	nrc234	wt	NRC4a	MeR1	DV	0
2	20230907	7	DSC00592_5	nrc234	wt	NRC4a	MeR1	DV	0
2	20230907	7	DSC00592_6	nrc234	wt	NRC4a	MeR1	DV	0
2	20230907	7	DSC00592_1	nrc234	wt	NRC4b	MeR1	DV	0
2	20230907	7	DSC00592_2	nrc234	wt	NRC4b	MeR1	DV	0
2	20230907	7	DSC00592_3	nrc234	wt	NRC4b	MeR1	DV	0
2	20230907	7	DSC00592_4	nrc234	wt	NRC4b	MeR1	DV	0
2	20230907	7	DSC00592_5	nrc234	wt	NRC4b	MeR1	DV	0
2	20230907	7	DSC00592_6	nrc234	wt	NRC4b	MeR1	DV	0
2	20230907	7	DSC00592_1	nrc234	wt	NRC4c	MeR1	DV	0
2	20230907	7	DSC00592_2	nrc234	wt	NRC4c	MeR1	DV	0
2	20230907	7	DSC00592_3	nrc234	wt	NRC4c	MeR1	DV	0
2	20230907	7	DSC00592_4	nrc234	wt	NRC4c	MeR1	DV	0
2	20230907	7	DSC00592_5	nrc234	wt	NRC4c	MeR1	DV	0
2	20230907	7	DSC00592_6	nrc234	wt	NRC4c	MeR1	DV	0
2	20230907	7	DSC00592_1	nrc234	wt	NRC5	MeR1	DV	0
2	20230907	7	DSC00592_2	nrc234	wt	NRC5	MeR1	DV	0
2	20230907	7	DSC00592_3	nrc234	wt	NRC5	MeR1	DV	0
2	20230907	7	DSC00592_4	nrc234	wt	NRC5	MeR1	DV	0
2	20230907	7	DSC00592_5	nrc234	wt	NRC5	MeR1	DV	0
2	20230907	7	DSC00592_6	nrc234	wt	NRC5	MeR1	DV	0
2	20230907	7	DSC00592_1	nrc234	wt	NRC6b	MeR1	DV	4
2	20230907	7	DSC00592_2	nrc234	wt	NRC6b	MeR1	DV	3
2	20230907	7	DSC00592_3	nrc234	wt	NRC6b	MeR1	DV	3
2	20230907	7	DSC00592_4	nrc234	wt	NRC6b	MeR1	DV	4
2	20230907	7	DSC00592_5	nrc234	wt	NRC6b	MeR1	DV	4
2	20230907	7	DSC00592_6	nrc234	wt	NRC6b	MeR1	DV	4
2	20230907	7	DSC00592_1	nrc234	wt	NRC7	MeR1	DV	0
2	20230907	7	DSC00592_2	nrc234	wt	NRC7	MeR1	DV	0
2	20230907	7	DSC00592_3	nrc234	wt	NRC7	MeR1	DV	0
2	20230907	7	DSC00592_4	nrc234	wt	NRC7	MeR1	DV	0
2	20230907	7	DSC00592_5	nrc234	wt	NRC7	MeR1	DV	0
2	20230907	7	DSC00592_6	nrc234	wt	NRC7	MeR1	DV	0
